# CDSeq2 integrates individual-level cell-type expression deconvolution with recoverability-guided prioritization

**DOI:** 10.64898/2026.09.14.751599

**Authors:** Kai Kang, Kaiyu Xie

## Abstract

CDSeq2 combines reference-informed Bayesian deconvolution with gene-type prioritization for individual-level expression analysis from bulk RNA sequencing. Brain benchmarks showed accurate RNA-fraction estimates and expression recovery comparable to BayesPrism in excitatory neurons. Prioritization enriched accurately recovered profiles and supported continuous-phenotype and cell-type-specific expression quantitative trait locus (eQTL) analyses, with the strongest application evidence in excitatory neurons. Forty independently generated synthetic cohorts with local linkage disequilibrium evaluated a frozen scorer. In the principal stronger-effect setting, retaining 40% of candidate profiles increased eQTL precision from 77.6% to 92.6%. CDSeq2 delivers complete expression estimates with optional prioritization to support focused biological follow-up.
