## Additional file 2: Supplementary Tables S1-S11 for "CDSeq2 integrates individual-level cell-type expression deconvolution with recoverability-guided prioritization": S4_null_results.csv

engine	cell_type	method	retention	mean_false_calls	probability_any_false_call	null_replicates	Monte_Carlo_SE	n_donors	excluded_donor_index
CDSeq2	Astro	contribution	0.1	0.325	0.015	200	0.00859505671883554	39	3
observed_components	Astro	contribution	0.1	0	0	200	0	39	3
CDSeq2	Excit	contribution	0.1	1.285	0.015	200	0.00859505671883554	39	3
observed_components	Excit	contribution	0.1	0	0	200	0	39	3
CDSeq2	Immune	contribution	0.1	0.055	0.02	200	0.00989949493661166	39	3
observed_components	Immune	contribution	0.1	0	0	200	0	39	3
CDSeq2	Inhib	contribution	0.1	2.195	0.015	200	0.00859505671883554	39	3
observed_components	Inhib	contribution	0.1	0	0	200	0	39	3
CDSeq2	Oligo	contribution	0.1	0.055	0.015	200	0.00859505671883554	39	3
observed_components	Oligo	contribution	0.1	0	0	200	0	39	3
CDSeq2	OPC	contribution	0.1	1.385	0.015	200	0.00859505671883554	39	3
observed_components	OPC	contribution	0.1	0	0	200	0	39	3
CDSeq2	Vascular	contribution	0.1	0.4	0.015	200	0.00859505671883554	39	3
observed_components	Vascular	contribution	0.1	0	0	200	0	39	3
CDSeq2	Astro	expected_count	0.1	0.27	0.015	200	0.00859505671883554	39	3
observed_components	Astro	expected_count	0.1	0	0	200	0	39	3
CDSeq2	Excit	expected_count	0.1	0.83	0.015	200	0.00859505671883554	39	3
observed_components	Excit	expected_count	0.1	0	0	200	0	39	3
CDSeq2	Immune	expected_count	0.1	0.095	0.015	200	0.00859505671883554	39	3
observed_components	Immune	expected_count	0.1	0	0	200	0	39	3
CDSeq2	Inhib	expected_count	0.1	1.81	0.015	200	0.00859505671883554	39	3
observed_components	Inhib	expected_count	0.1	0	0	200	0	39	3
CDSeq2	Oligo	expected_count	0.1	0.1	0.015	200	0.00859505671883554	39	3
observed_components	Oligo	expected_count	0.1	0	0	200	0	39	3
CDSeq2	OPC	expected_count	0.1	0.975	0.015	200	0.00859505671883554	39	3
observed_components	OPC	expected_count	0.1	0.005	0.005	200	0.004987484335815	39	3
CDSeq2	Vascular	expected_count	0.1	0.385	0.015	200	0.00859505671883554	39	3
observed_components	Vascular	expected_count	0.1	0	0	200	0	39	3
CDSeq2	Astro	GAM6	0.1	0.245	0.015	200	0.00859505671883554	39	3
observed_components	Astro	GAM6	0.1	0	0	200	0	39	3
CDSeq2	Excit	GAM6	0.1	1.385	0.015	200	0.00859505671883554	39	3
observed_components	Excit	GAM6	0.1	0	0	200	0	39	3
CDSeq2	Immune	GAM6	0.1	0.06	0.02	200	0.00989949493661166	39	3
observed_components	Immune	GAM6	0.1	0	0	200	0	39	3
CDSeq2	Inhib	GAM6	0.1	2.14	0.015	200	0.00859505671883554	39	3
observed_components	Inhib	GAM6	0.1	0	0	200	0	39	3
CDSeq2	Oligo	GAM6	0.1	0.065	0.015	200	0.00859505671883554	39	3
observed_components	Oligo	GAM6	0.1	0	0	200	0	39	3
CDSeq2	OPC	GAM6	0.1	1.33	0.015	200	0.00859505671883554	39	3
observed_components	OPC	GAM6	0.1	0	0	200	0	39	3
CDSeq2	Vascular	GAM6	0.1	0.34	0.015	200	0.00859505671883554	39	3
observed_components	Vascular	GAM6	0.1	0	0	200	0	39	3
CDSeq2	Astro	GAM7	0.1	0.345	0.015	200	0.00859505671883554	39	3
observed_components	Astro	GAM7	0.1	0	0	200	0	39	3
CDSeq2	Excit	GAM7	0.1	1.47	0.015	200	0.00859505671883554	39	3
observed_components	Excit	GAM7	0.1	0	0	200	0	39	3
CDSeq2	Immune	GAM7	0.1	0.03	0.02	200	0.00989949493661166	39	3
observed_components	Immune	GAM7	0.1	0	0	200	0	39	3
CDSeq2	Inhib	GAM7	0.1	2.33	0.015	200	0.00859505671883554	39	3
observed_components	Inhib	GAM7	0.1	0	0	200	0	39	3
CDSeq2	Oligo	GAM7	0.1	0.065	0.015	200	0.00859505671883554	39	3
observed_components	Oligo	GAM7	0.1	0	0	200	0	39	3
CDSeq2	OPC	GAM7	0.1	1.44	0.015	200	0.00859505671883554	39	3
observed_components	OPC	GAM7	0.1	0	0	200	0	39	3
CDSeq2	Vascular	GAM7	0.1	0.34	0.015	200	0.00859505671883554	39	3
observed_components	Vascular	GAM7	0.1	0	0	200	0	39	3
CDSeq2	Astro	contribution	0.2	1.12	0.015	200	0.00859505671883554	39	3
observed_components	Astro	contribution	0.2	0	0	200	0	39	3
CDSeq2	Excit	contribution	0.2	1.685	0.015	200	0.00859505671883554	39	3
observed_components	Excit	contribution	0.2	0	0	200	0	39	3
CDSeq2	Immune	contribution	0.2	0.105	0.02	200	0.00989949493661166	39	3
observed_components	Immune	contribution	0.2	0	0	200	0	39	3
CDSeq2	Inhib	contribution	0.2	4.85	0.015	200	0.00859505671883554	39	3
observed_components	Inhib	contribution	0.2	0	0	200	0	39	3
CDSeq2	Oligo	contribution	0.2	0.1	0.015	200	0.00859505671883554	39	3
observed_components	Oligo	contribution	0.2	0	0	200	0	39	3
CDSeq2	OPC	contribution	0.2	3.615	0.015	200	0.00859505671883554	39	3
observed_components	OPC	contribution	0.2	0.01	0.01	200	0.00703562363973514	39	3
CDSeq2	Vascular	contribution	0.2	0.97	0.015	200	0.00859505671883554	39	3
observed_components	Vascular	contribution	0.2	0	0	200	0	39	3
CDSeq2	Astro	expected_count	0.2	0.675	0.015	200	0.00859505671883554	39	3
observed_components	Astro	expected_count	0.2	0	0	200	0	39	3
CDSeq2	Excit	expected_count	0.2	1.21	0.015	200	0.00859505671883554	39	3
observed_components	Excit	expected_count	0.2	0	0	200	0	39	3
CDSeq2	Immune	expected_count	0.2	0.17	0.02	200	0.00989949493661166	39	3
observed_components	Immune	expected_count	0.2	0	0	200	0	39	3
CDSeq2	Inhib	expected_count	0.2	4.435	0.015	200	0.00859505671883554	39	3
observed_components	Inhib	expected_count	0.2	0	0	200	0	39	3
CDSeq2	Oligo	expected_count	0.2	0.16	0.015	200	0.00859505671883554	39	3
observed_components	Oligo	expected_count	0.2	0	0	200	0	39	3
CDSeq2	OPC	expected_count	0.2	2.695	0.015	200	0.00859505671883554	39	3
observed_components	OPC	expected_count	0.2	0.005	0.005	200	0.004987484335815	39	3
CDSeq2	Vascular	expected_count	0.2	1.11	0.015	200	0.00859505671883554	39	3
observed_components	Vascular	expected_count	0.2	0	0	200	0	39	3
CDSeq2	Astro	GAM6	0.2	1.06	0.015	200	0.00859505671883554	39	3
observed_components	Astro	GAM6	0.2	0	0	200	0	39	3
CDSeq2	Excit	GAM6	0.2	1.89	0.015	200	0.00859505671883554	39	3
observed_components	Excit	GAM6	0.2	0	0	200	0	39	3
CDSeq2	Immune	GAM6	0.2	0.46	0.02	200	0.00989949493661166	39	3
observed_components	Immune	GAM6	0.2	0	0	200	0	39	3
CDSeq2	Inhib	GAM6	0.2	4.62	0.015	200	0.00859505671883554	39	3
observed_components	Inhib	GAM6	0.2	0	0	200	0	39	3
CDSeq2	Oligo	GAM6	0.2	0.13	0.015	200	0.00859505671883554	39	3
observed_components	Oligo	GAM6	0.2	0	0	200	0	39	3
CDSeq2	OPC	GAM6	0.2	3.34	0.015	200	0.00859505671883554	39	3
observed_components	OPC	GAM6	0.2	0	0	200	0	39	3
CDSeq2	Vascular	GAM6	0.2	0.66	0.015	200	0.00859505671883554	39	3
observed_components	Vascular	GAM6	0.2	0	0	200	0	39	3
CDSeq2	Astro	GAM7	0.2	1.29	0.015	200	0.00859505671883554	39	3
observed_components	Astro	GAM7	0.2	0	0	200	0	39	3
CDSeq2	Excit	GAM7	0.2	2.02	0.015	200	0.00859505671883554	39	3
observed_components	Excit	GAM7	0.2	0	0	200	0	39	3
CDSeq2	Immune	GAM7	0.2	0.345	0.02	200	0.00989949493661166	39	3
observed_components	Immune	GAM7	0.2	0	0	200	0	39	3
CDSeq2	Inhib	GAM7	0.2	4.905	0.015	200	0.00859505671883554	39	3
observed_components	Inhib	GAM7	0.2	0	0	200	0	39	3
CDSeq2	Oligo	GAM7	0.2	0.13	0.015	200	0.00859505671883554	39	3
observed_components	Oligo	GAM7	0.2	0	0	200	0	39	3
CDSeq2	OPC	GAM7	0.2	3.75	0.015	200	0.00859505671883554	39	3
observed_components	OPC	GAM7	0.2	0.005	0.005	200	0.004987484335815	39	3
CDSeq2	Vascular	GAM7	0.2	0.66	0.015	200	0.00859505671883554	39	3
observed_components	Vascular	GAM7	0.2	0	0	200	0	39	3
CDSeq2	Astro	contribution	0.3	2.075	0.015	200	0.00859505671883554	39	3
observed_components	Astro	contribution	0.3	0	0	200	0	39	3
CDSeq2	Excit	contribution	0.3	1.955	0.015	200	0.00859505671883554	39	3
observed_components	Excit	contribution	0.3	0	0	200	0	39	3
CDSeq2	Immune	contribution	0.3	0.14	0.02	200	0.00989949493661166	39	3
observed_components	Immune	contribution	0.3	0	0	200	0	39	3
CDSeq2	Inhib	contribution	0.3	7.545	0.015	200	0.00859505671883554	39	3
observed_components	Inhib	contribution	0.3	0	0	200	0	39	3
CDSeq2	Oligo	contribution	0.3	0.12	0.015	200	0.00859505671883554	39	3
observed_components	Oligo	contribution	0.3	0	0	200	0	39	3
CDSeq2	OPC	contribution	0.3	5.845	0.015	200	0.00859505671883554	39	3
observed_components	OPC	contribution	0.3	0.01	0.01	200	0.00703562363973514	39	3
CDSeq2	Vascular	contribution	0.3	1.39	0.015	200	0.00859505671883554	39	3
observed_components	Vascular	contribution	0.3	0.005	0.005	200	0.004987484335815	39	3
CDSeq2	Astro	expected_count	0.3	1.295	0.015	200	0.00859505671883554	39	3
observed_components	Astro	expected_count	0.3	0	0	200	0	39	3
CDSeq2	Excit	expected_count	0.3	1.645	0.015	200	0.00859505671883554	39	3
observed_components	Excit	expected_count	0.3	0	0	200	0	39	3
CDSeq2	Immune	expected_count	0.3	0.255	0.02	200	0.00989949493661166	39	3
observed_components	Immune	expected_count	0.3	0	0	200	0	39	3
CDSeq2	Inhib	expected_count	0.3	7.35	0.015	200	0.00859505671883554	39	3
observed_components	Inhib	expected_count	0.3	0	0	200	0	39	3
CDSeq2	Oligo	expected_count	0.3	0.24	0.015	200	0.00859505671883554	39	3
observed_components	Oligo	expected_count	0.3	0	0	200	0	39	3
CDSeq2	OPC	expected_count	0.3	5.22	0.015	200	0.00859505671883554	39	3
observed_components	OPC	expected_count	0.3	0.005	0.005	200	0.004987484335815	39	3
CDSeq2	Vascular	expected_count	0.3	1.89	0.015	200	0.00859505671883554	39	3
observed_components	Vascular	expected_count	0.3	0.01	0.01	200	0.00703562363973514	39	3
CDSeq2	Astro	GAM6	0.3	1.945	0.015	200	0.00859505671883554	39	3
observed_components	Astro	GAM6	0.3	0	0	200	0	39	3
CDSeq2	Excit	GAM6	0.3	2.125	0.015	200	0.00859505671883554	39	3
observed_components	Excit	GAM6	0.3	0	0	200	0	39	3
CDSeq2	Immune	GAM6	0.3	0.715	0.02	200	0.00989949493661166	39	3
observed_components	Immune	GAM6	0.3	0	0	200	0	39	3
CDSeq2	Inhib	GAM6	0.3	7.26	0.015	200	0.00859505671883554	39	3
observed_components	Inhib	GAM6	0.3	0	0	200	0	39	3
CDSeq2	Oligo	GAM6	0.3	0.175	0.015	200	0.00859505671883554	39	3
observed_components	Oligo	GAM6	0.3	0	0	200	0	39	3
CDSeq2	OPC	GAM6	0.3	5.675	0.015	200	0.00859505671883554	39	3
observed_components	OPC	GAM6	0.3	0.005	0.005	200	0.004987484335815	39	3
CDSeq2	Vascular	GAM6	0.3	0.965	0.015	200	0.00859505671883554	39	3
observed_components	Vascular	GAM6	0.3	0	0	200	0	39	3
CDSeq2	Astro	GAM7	0.3	2.41	0.015	200	0.00859505671883554	39	3
observed_components	Astro	GAM7	0.3	0	0	200	0	39	3
CDSeq2	Excit	GAM7	0.3	2.235	0.015	200	0.00859505671883554	39	3
observed_components	Excit	GAM7	0.3	0	0	200	0	39	3
CDSeq2	Immune	GAM7	0.3	0.605	0.02	200	0.00989949493661166	39	3
observed_components	Immune	GAM7	0.3	0	0	200	0	39	3
CDSeq2	Inhib	GAM7	0.3	7.62	0.015	200	0.00859505671883554	39	3
observed_components	Inhib	GAM7	0.3	0	0	200	0	39	3
CDSeq2	Oligo	GAM7	0.3	0.175	0.015	200	0.00859505671883554	39	3
observed_components	Oligo	GAM7	0.3	0	0	200	0	39	3
CDSeq2	OPC	GAM7	0.3	6.185	0.015	200	0.00859505671883554	39	3
observed_components	OPC	GAM7	0.3	0.005	0.005	200	0.004987484335815	39	3
CDSeq2	Vascular	GAM7	0.3	0.965	0.015	200	0.00859505671883554	39	3
observed_components	Vascular	GAM7	0.3	0	0	200	0	39	3
CDSeq2	Astro	contribution	0.4	3.06	0.015	200	0.00859505671883554	39	3
observed_components	Astro	contribution	0.4	0	0	200	0	39	3
CDSeq2	Excit	contribution	0.4	2.16	0.015	200	0.00859505671883554	39	3
observed_components	Excit	contribution	0.4	0	0	200	0	39	3
CDSeq2	Immune	contribution	0.4	0.165	0.02	200	0.00989949493661166	39	3
observed_components	Immune	contribution	0.4	0	0	200	0	39	3
CDSeq2	Inhib	contribution	0.4	10.31	0.015	200	0.00859505671883554	39	3
observed_components	Inhib	contribution	0.4	0	0	200	0	39	3
CDSeq2	Oligo	contribution	0.4	0.165	0.02	200	0.00989949493661166	39	3
observed_components	Oligo	contribution	0.4	0	0	200	0	39	3
CDSeq2	OPC	contribution	0.4	8.305	0.015	200	0.00859505671883554	39	3
observed_components	OPC	contribution	0.4	0.01	0.01	200	0.00703562363973514	39	3
CDSeq2	Vascular	contribution	0.4	1.78	0.015	200	0.00859505671883554	39	3
observed_components	Vascular	contribution	0.4	0.01	0.01	200	0.00703562363973514	39	3
CDSeq2	Astro	expected_count	0.4	2.05	0.015	200	0.00859505671883554	39	3
observed_components	Astro	expected_count	0.4	0	0	200	0	39	3
CDSeq2	Excit	expected_count	0.4	1.99	0.015	200	0.00859505671883554	39	3
observed_components	Excit	expected_count	0.4	0	0	200	0	39	3
CDSeq2	Immune	expected_count	0.4	0.435	0.02	200	0.00989949493661166	39	3
observed_components	Immune	expected_count	0.4	0	0	200	0	39	3
CDSeq2	Inhib	expected_count	0.4	10.275	0.015	200	0.00859505671883554	39	3
observed_components	Inhib	expected_count	0.4	0	0	200	0	39	3
CDSeq2	Oligo	expected_count	0.4	0.32	0.015	200	0.00859505671883554	39	3
observed_components	Oligo	expected_count	0.4	0	0	200	0	39	3
CDSeq2	OPC	expected_count	0.4	7.9	0.015	200	0.00859505671883554	39	3
observed_components	OPC	expected_count	0.4	0.005	0.005	200	0.004987484335815	39	3
CDSeq2	Vascular	expected_count	0.4	2.32	0.015	200	0.00859505671883554	39	3
observed_components	Vascular	expected_count	0.4	0.01	0.01	200	0.00703562363973514	39	3
CDSeq2	Astro	GAM6	0.4	3.01	0.015	200	0.00859505671883554	39	3
observed_components	Astro	GAM6	0.4	0	0	200	0	39	3
CDSeq2	Excit	GAM6	0.4	2.3	0.015	200	0.00859505671883554	39	3
observed_components	Excit	GAM6	0.4	0	0	200	0	39	3
CDSeq2	Immune	GAM6	0.4	0.895	0.02	200	0.00989949493661166	39	3
observed_components	Immune	GAM6	0.4	0	0	200	0	39	3
CDSeq2	Inhib	GAM6	0.4	9.915	0.015	200	0.00859505671883554	39	3
observed_components	Inhib	GAM6	0.4	0	0	200	0	39	3
CDSeq2	Oligo	GAM6	0.4	0.225	0.015	200	0.00859505671883554	39	3
observed_components	Oligo	GAM6	0.4	0	0	200	0	39	3
CDSeq2	OPC	GAM6	0.4	8.085	0.015	200	0.00859505671883554	39	3
observed_components	OPC	GAM6	0.4	0.01	0.01	200	0.00703562363973514	39	3
CDSeq2	Vascular	GAM6	0.4	1.225	0.015	200	0.00859505671883554	39	3
observed_components	Vascular	GAM6	0.4	0	0	200	0	39	3
CDSeq2	Astro	GAM7	0.4	3.65	0.015	200	0.00859505671883554	39	3
observed_components	Astro	GAM7	0.4	0	0	200	0	39	3
CDSeq2	Excit	GAM7	0.4	2.45	0.015	200	0.00859505671883554	39	3
observed_components	Excit	GAM7	0.4	0	0	200	0	39	3
CDSeq2	Immune	GAM7	0.4	0.83	0.02	200	0.00989949493661166	39	3
observed_components	Immune	GAM7	0.4	0	0	200	0	39	3
CDSeq2	Inhib	GAM7	0.4	10.41	0.015	200	0.00859505671883554	39	3
observed_components	Inhib	GAM7	0.4	0	0	200	0	39	3
CDSeq2	Oligo	GAM7	0.4	0.245	0.015	200	0.00859505671883554	39	3
observed_components	Oligo	GAM7	0.4	0	0	200	0	39	3
CDSeq2	OPC	GAM7	0.4	8.595	0.015	200	0.00859505671883554	39	3
observed_components	OPC	GAM7	0.4	0.005	0.005	200	0.004987484335815	39	3
CDSeq2	Vascular	GAM7	0.4	1.225	0.015	200	0.00859505671883554	39	3
observed_components	Vascular	GAM7	0.4	0	0	200	0	39	3
CDSeq2	Astro	contribution	0.5	4.17	0.015	200	0.00859505671883554	39	3
observed_components	Astro	contribution	0.5	0	0	200	0	39	3
CDSeq2	Excit	contribution	0.5	2.335	0.015	200	0.00859505671883554	39	3
observed_components	Excit	contribution	0.5	0	0	200	0	39	3
CDSeq2	Immune	contribution	0.5	0.245	0.02	200	0.00989949493661166	39	3
observed_components	Immune	contribution	0.5	0	0	200	0	39	3
CDSeq2	Inhib	contribution	0.5	13.07	0.015	200	0.00859505671883554	39	3
observed_components	Inhib	contribution	0.5	0	0	200	0	39	3
CDSeq2	Oligo	contribution	0.5	0.185	0.02	200	0.00989949493661166	39	3
observed_components	Oligo	contribution	0.5	0	0	200	0	39	3
CDSeq2	OPC	contribution	0.5	10.915	0.015	200	0.00859505671883554	39	3
observed_components	OPC	contribution	0.5	0.01	0.01	200	0.00703562363973514	39	3
CDSeq2	Vascular	contribution	0.5	2.125	0.015	200	0.00859505671883554	39	3
observed_components	Vascular	contribution	0.5	0.01	0.01	200	0.00703562363973514	39	3
CDSeq2	Astro	expected_count	0.5	3.045	0.015	200	0.00859505671883554	39	3
observed_components	Astro	expected_count	0.5	0	0	200	0	39	3
CDSeq2	Excit	expected_count	0.5	2.35	0.015	200	0.00859505671883554	39	3
observed_components	Excit	expected_count	0.5	0	0	200	0	39	3
CDSeq2	Immune	expected_count	0.5	0.6	0.02	200	0.00989949493661166	39	3
observed_components	Immune	expected_count	0.5	0	0	200	0	39	3
CDSeq2	Inhib	expected_count	0.5	13.15	0.015	200	0.00859505671883554	39	3
observed_components	Inhib	expected_count	0.5	0	0	200	0	39	3
CDSeq2	Oligo	expected_count	0.5	0.51	0.015	200	0.00859505671883554	39	3
observed_components	Oligo	expected_count	0.5	0	0	200	0	39	3
CDSeq2	OPC	expected_count	0.5	10.77	0.015	200	0.00859505671883554	39	3
observed_components	OPC	expected_count	0.5	0.005	0.005	200	0.004987484335815	39	3
CDSeq2	Vascular	expected_count	0.5	2.59	0.015	200	0.00859505671883554	39	3
observed_components	Vascular	expected_count	0.5	0.01	0.01	200	0.00703562363973514	39	3
CDSeq2	Astro	GAM6	0.5	4.07	0.015	200	0.00859505671883554	39	3
observed_components	Astro	GAM6	0.5	0	0	200	0	39	3
CDSeq2	Excit	GAM6	0.5	2.48	0.015	200	0.00859505671883554	39	3
observed_components	Excit	GAM6	0.5	0.005	0.005	200	0.004987484335815	39	3
CDSeq2	Immune	GAM6	0.5	1.075	0.02	200	0.00989949493661166	39	3
observed_components	Immune	GAM6	0.5	0	0	200	0	39	3
CDSeq2	Inhib	GAM6	0.5	12.72	0.015	200	0.00859505671883554	39	3
observed_components	Inhib	GAM6	0.5	0	0	200	0	39	3
CDSeq2	Oligo	GAM6	0.5	0.335	0.015	200	0.00859505671883554	39	3
observed_components	Oligo	GAM6	0.5	0	0	200	0	39	3
CDSeq2	OPC	GAM6	0.5	10.55	0.015	200	0.00859505671883554	39	3
observed_components	OPC	GAM6	0.5	0.01	0.01	200	0.00703562363973514	39	3
CDSeq2	Vascular	GAM6	0.5	1.42	0.015	200	0.00859505671883554	39	3
observed_components	Vascular	GAM6	0.5	0	0	200	0	39	3
CDSeq2	Astro	GAM7	0.5	4.885	0.015	200	0.00859505671883554	39	3
observed_components	Astro	GAM7	0.5	0	0	200	0	39	3
CDSeq2	Excit	GAM7	0.5	2.66	0.015	200	0.00859505671883554	39	3
observed_components	Excit	GAM7	0.5	0.005	0.005	200	0.004987484335815	39	3
CDSeq2	Immune	GAM7	0.5	1.06	0.02	200	0.00989949493661166	39	3
observed_components	Immune	GAM7	0.5	0	0	200	0	39	3
CDSeq2	Inhib	GAM7	0.5	12.905	0.015	200	0.00859505671883554	39	3
observed_components	Inhib	GAM7	0.5	0	0	200	0	39	3
CDSeq2	Oligo	GAM7	0.5	0.345	0.015	200	0.00859505671883554	39	3
observed_components	Oligo	GAM7	0.5	0	0	200	0	39	3
CDSeq2	OPC	GAM7	0.5	10.645	0.015	200	0.00859505671883554	39	3
observed_components	OPC	GAM7	0.5	0.01	0.01	200	0.00703562363973514	39	3
CDSeq2	Vascular	GAM7	0.5	1.42	0.015	200	0.00859505671883554	39	3
observed_components	Vascular	GAM7	0.5	0	0	200	0	39	3
CDSeq2	Astro	contribution	0.6	5.51	0.015	200	0.00859505671883554	39	3
observed_components	Astro	contribution	0.6	0	0	200	0	39	3
CDSeq2	Excit	contribution	0.6	2.57	0.015	200	0.00859505671883554	39	3
observed_components	Excit	contribution	0.6	0.005	0.005	200	0.004987484335815	39	3
CDSeq2	Immune	contribution	0.6	0.47	0.02	200	0.00989949493661166	39	3
observed_components	Immune	contribution	0.6	0	0	200	0	39	3
CDSeq2	Inhib	contribution	0.6	15.755	0.015	200	0.00859505671883554	39	3
observed_components	Inhib	contribution	0.6	0	0	200	0	39	3
CDSeq2	Oligo	contribution	0.6	0.245	0.02	200	0.00989949493661166	39	3
observed_components	Oligo	contribution	0.6	0	0	200	0	39	3
CDSeq2	OPC	contribution	0.6	13.355	0.015	200	0.00859505671883554	39	3
observed_components	OPC	contribution	0.6	0.01	0.01	200	0.00703562363973514	39	3
CDSeq2	Vascular	contribution	0.6	2.385	0.015	200	0.00859505671883554	39	3
observed_components	Vascular	contribution	0.6	0.015	0.015	200	0.00859505671883554	39	3
CDSeq2	Astro	expected_count	0.6	4.74	0.015	200	0.00859505671883554	39	3
observed_components	Astro	expected_count	0.6	0	0	200	0	39	3
CDSeq2	Excit	expected_count	0.6	2.655	0.015	200	0.00859505671883554	39	3
observed_components	Excit	expected_count	0.6	0	0	200	0	39	3
CDSeq2	Immune	expected_count	0.6	0.84	0.02	200	0.00989949493661166	39	3
observed_components	Immune	expected_count	0.6	0	0	200	0	39	3
CDSeq2	Inhib	expected_count	0.6	15.96	0.015	200	0.00859505671883554	39	3
observed_components	Inhib	expected_count	0.6	0	0	200	0	39	3
CDSeq2	Oligo	expected_count	0.6	0.64	0.015	200	0.00859505671883554	39	3
observed_components	Oligo	expected_count	0.6	0	0	200	0	39	3
CDSeq2	OPC	expected_count	0.6	13.61	0.015	200	0.00859505671883554	39	3
observed_components	OPC	expected_count	0.6	0.01	0.01	200	0.00703562363973514	39	3
CDSeq2	Vascular	expected_count	0.6	2.72	0.015	200	0.00859505671883554	39	3
observed_components	Vascular	expected_count	0.6	0.01	0.01	200	0.00703562363973514	39	3
CDSeq2	Astro	GAM6	0.6	5.385	0.015	200	0.00859505671883554	39	3
observed_components	Astro	GAM6	0.6	0	0	200	0	39	3
CDSeq2	Excit	GAM6	0.6	2.725	0.015	200	0.00859505671883554	39	3
observed_components	Excit	GAM6	0.6	0.005	0.005	200	0.004987484335815	39	3
CDSeq2	Immune	GAM6	0.6	1.25	0.02	200	0.00989949493661166	39	3
observed_components	Immune	GAM6	0.6	0	0	200	0	39	3
CDSeq2	Inhib	GAM6	0.6	15.54	0.015	200	0.00859505671883554	39	3
observed_components	Inhib	GAM6	0.6	0	0	200	0	39	3
CDSeq2	Oligo	GAM6	0.6	0.505	0.02	200	0.00989949493661166	39	3
observed_components	Oligo	GAM6	0.6	0	0	200	0	39	3
CDSeq2	OPC	GAM6	0.6	13.125	0.015	200	0.00859505671883554	39	3
observed_components	OPC	GAM6	0.6	0.01	0.01	200	0.00703562363973514	39	3
CDSeq2	Vascular	GAM6	0.6	1.75	0.015	200	0.00859505671883554	39	3
observed_components	Vascular	GAM6	0.6	0	0	200	0	39	3
CDSeq2	Astro	GAM7	0.6	6.225	0.015	200	0.00859505671883554	39	3
observed_components	Astro	GAM7	0.6	0	0	200	0	39	3
CDSeq2	Excit	GAM7	0.6	2.88	0.015	200	0.00859505671883554	39	3
observed_components	Excit	GAM7	0.6	0.005	0.005	200	0.004987484335815	39	3
CDSeq2	Immune	GAM7	0.6	1.22	0.02	200	0.00989949493661166	39	3
observed_components	Immune	GAM7	0.6	0	0	200	0	39	3
CDSeq2	Inhib	GAM7	0.6	15.16	0.015	200	0.00859505671883554	39	3
observed_components	Inhib	GAM7	0.6	0	0	200	0	39	3
CDSeq2	Oligo	GAM7	0.6	0.5	0.02	200	0.00989949493661166	39	3
observed_components	Oligo	GAM7	0.6	0	0	200	0	39	3
CDSeq2	OPC	GAM7	0.6	12.655	0.015	200	0.00859505671883554	39	3
observed_components	OPC	GAM7	0.6	0.01	0.01	200	0.00703562363973514	39	3
CDSeq2	Vascular	GAM7	0.6	1.75	0.015	200	0.00859505671883554	39	3
observed_components	Vascular	GAM7	0.6	0	0	200	0	39	3
CDSeq2	Astro	contribution	0.7	6.98	0.015	200	0.00859505671883554	39	3
observed_components	Astro	contribution	0.7	0	0	200	0	39	3
CDSeq2	Excit	contribution	0.7	2.905	0.015	200	0.00859505671883554	39	3
observed_components	Excit	contribution	0.7	0.005	0.005	200	0.004987484335815	39	3
CDSeq2	Immune	contribution	0.7	0.705	0.02	200	0.00989949493661166	39	3
observed_components	Immune	contribution	0.7	0	0	200	0	39	3
CDSeq2	Inhib	contribution	0.7	18.11	0.015	200	0.00859505671883554	39	3
observed_components	Inhib	contribution	0.7	0	0	200	0	39	3
CDSeq2	Oligo	contribution	0.7	0.35	0.02	200	0.00989949493661166	39	3
observed_components	Oligo	contribution	0.7	0	0	200	0	39	3
CDSeq2	OPC	contribution	0.7	15.81	0.015	200	0.00859505671883554	39	3
observed_components	OPC	contribution	0.7	0.01	0.01	200	0.00703562363973514	39	3
CDSeq2	Vascular	contribution	0.7	2.615	0.015	200	0.00859505671883554	39	3
observed_components	Vascular	contribution	0.7	0.015	0.015	200	0.00859505671883554	39	3
CDSeq2	Astro	expected_count	0.7	7.01	0.015	200	0.00859505671883554	39	3
observed_components	Astro	expected_count	0.7	0	0	200	0	39	3
CDSeq2	Excit	expected_count	0.7	2.93	0.015	200	0.00859505671883554	39	3
observed_components	Excit	expected_count	0.7	0	0	200	0	39	3
CDSeq2	Immune	expected_count	0.7	1.165	0.02	200	0.00989949493661166	39	3
observed_components	Immune	expected_count	0.7	0	0	200	0	39	3
CDSeq2	Inhib	expected_count	0.7	18.64	0.015	200	0.00859505671883554	39	3
observed_components	Inhib	expected_count	0.7	0	0	200	0	39	3
CDSeq2	Oligo	expected_count	0.7	0.965	0.02	200	0.00989949493661166	39	3
observed_components	Oligo	expected_count	0.7	0	0	200	0	39	3
CDSeq2	OPC	expected_count	0.7	16.335	0.015	200	0.00859505671883554	39	3
observed_components	OPC	expected_count	0.7	0.01	0.01	200	0.00703562363973514	39	3
CDSeq2	Vascular	expected_count	0.7	2.805	0.015	200	0.00859505671883554	39	3
observed_components	Vascular	expected_count	0.7	0.01	0.01	200	0.00703562363973514	39	3
CDSeq2	Astro	GAM6	0.7	6.67	0.015	200	0.00859505671883554	39	3
observed_components	Astro	GAM6	0.7	0	0	200	0	39	3
CDSeq2	Excit	GAM6	0.7	2.97	0.015	200	0.00859505671883554	39	3
observed_components	Excit	GAM6	0.7	0.005	0.005	200	0.004987484335815	39	3
CDSeq2	Immune	GAM6	0.7	1.38	0.02	200	0.00989949493661166	39	3
observed_components	Immune	GAM6	0.7	0	0	200	0	39	3
CDSeq2	Inhib	GAM6	0.7	18.29	0.015	200	0.00859505671883554	39	3
observed_components	Inhib	GAM6	0.7	0	0	200	0	39	3
CDSeq2	Oligo	GAM6	0.7	0.85	0.02	200	0.00989949493661166	39	3
observed_components	Oligo	GAM6	0.7	0	0	200	0	39	3
CDSeq2	OPC	GAM6	0.7	15.755	0.015	200	0.00859505671883554	39	3
observed_components	OPC	GAM6	0.7	0.01	0.01	200	0.00703562363973514	39	3
CDSeq2	Vascular	GAM6	0.7	2	0.015	200	0.00859505671883554	39	3
observed_components	Vascular	GAM6	0.7	0.005	0.005	200	0.004987484335815	39	3
CDSeq2	Astro	GAM7	0.7	7.74	0.015	200	0.00859505671883554	39	3
observed_components	Astro	GAM7	0.7	0	0	200	0	39	3
CDSeq2	Excit	GAM7	0.7	2.995	0.015	200	0.00859505671883554	39	3
observed_components	Excit	GAM7	0.7	0.005	0.005	200	0.004987484335815	39	3
CDSeq2	Immune	GAM7	0.7	1.43	0.02	200	0.00989949493661166	39	3
observed_components	Immune	GAM7	0.7	0	0	200	0	39	3
CDSeq2	Inhib	GAM7	0.7	17.045	0.015	200	0.00859505671883554	39	3
observed_components	Inhib	GAM7	0.7	0	0	200	0	39	3
CDSeq2	Oligo	GAM7	0.7	0.915	0.02	200	0.00989949493661166	39	3
observed_components	Oligo	GAM7	0.7	0	0	200	0	39	3
CDSeq2	OPC	GAM7	0.7	14.515	0.015	200	0.00859505671883554	39	3
observed_components	OPC	GAM7	0.7	0.01	0.01	200	0.00703562363973514	39	3
CDSeq2	Vascular	GAM7	0.7	2	0.015	200	0.00859505671883554	39	3
observed_components	Vascular	GAM7	0.7	0.005	0.005	200	0.004987484335815	39	3
CDSeq2	Astro	contribution	0.8	8.44	0.015	200	0.00859505671883554	39	3
observed_components	Astro	contribution	0.8	0	0	200	0	39	3
CDSeq2	Excit	contribution	0.8	3.12	0.015	200	0.00859505671883554	39	3
observed_components	Excit	contribution	0.8	0.005	0.005	200	0.004987484335815	39	3
CDSeq2	Immune	contribution	0.8	0.935	0.02	200	0.00989949493661166	39	3
observed_components	Immune	contribution	0.8	0	0	200	0	39	3
CDSeq2	Inhib	contribution	0.8	20.27	0.015	200	0.00859505671883554	39	3
observed_components	Inhib	contribution	0.8	0	0	200	0	39	3
CDSeq2	Oligo	contribution	0.8	0.5	0.02	200	0.00989949493661166	39	3
observed_components	Oligo	contribution	0.8	0	0	200	0	39	3
CDSeq2	OPC	contribution	0.8	17.82	0.015	200	0.00859505671883554	39	3
observed_components	OPC	contribution	0.8	0.01	0.01	200	0.00703562363973514	39	3
CDSeq2	Vascular	contribution	0.8	2.835	0.015	200	0.00859505671883554	39	3
observed_components	Vascular	contribution	0.8	0.015	0.015	200	0.00859505671883554	39	3
CDSeq2	Astro	expected_count	0.8	9.225	0.015	200	0.00859505671883554	39	3
observed_components	Astro	expected_count	0.8	0	0	200	0	39	3
CDSeq2	Excit	expected_count	0.8	3.185	0.015	200	0.00859505671883554	39	3
observed_components	Excit	expected_count	0.8	0	0	200	0	39	3
CDSeq2	Immune	expected_count	0.8	1.47	0.02	200	0.00989949493661166	39	3
observed_components	Immune	expected_count	0.8	0	0	200	0	39	3
CDSeq2	Inhib	expected_count	0.8	21.035	0.015	200	0.00859505671883554	39	3
observed_components	Inhib	expected_count	0.8	0	0	200	0	39	3
CDSeq2	Oligo	expected_count	0.8	1.37	0.025	200	0.0110397010829098	39	3
observed_components	Oligo	expected_count	0.8	0	0	200	0	39	3
CDSeq2	OPC	expected_count	0.8	18.705	0.015	200	0.00859505671883554	39	3
observed_components	OPC	expected_count	0.8	0.01	0.01	200	0.00703562363973514	39	3
CDSeq2	Vascular	expected_count	0.8	2.86	0.015	200	0.00859505671883554	39	3
observed_components	Vascular	expected_count	0.8	0.015	0.015	200	0.00859505671883554	39	3
CDSeq2	Astro	GAM6	0.8	8.125	0.015	200	0.00859505671883554	39	3
observed_components	Astro	GAM6	0.8	0	0	200	0	39	3
CDSeq2	Excit	GAM6	0.8	3.17	0.015	200	0.00859505671883554	39	3
observed_components	Excit	GAM6	0.8	0.005	0.005	200	0.004987484335815	39	3
CDSeq2	Immune	GAM6	0.8	1.595	0.02	200	0.00989949493661166	39	3
observed_components	Immune	GAM6	0.8	0	0	200	0	39	3
CDSeq2	Inhib	GAM6	0.8	20.49	0.015	200	0.00859505671883554	39	3
observed_components	Inhib	GAM6	0.8	0	0	200	0	39	3
CDSeq2	Oligo	GAM6	0.8	1.245	0.02	200	0.00989949493661166	39	3
observed_components	Oligo	GAM6	0.8	0	0	200	0	39	3
CDSeq2	OPC	GAM6	0.8	17.765	0.015	200	0.00859505671883554	39	3
observed_components	OPC	GAM6	0.8	0.01	0.01	200	0.00703562363973514	39	3
CDSeq2	Vascular	GAM6	0.8	2.265	0.015	200	0.00859505671883554	39	3
observed_components	Vascular	GAM6	0.8	0.005	0.005	200	0.004987484335815	39	3
CDSeq2	Astro	GAM7	0.8	9.055	0.015	200	0.00859505671883554	39	3
observed_components	Astro	GAM7	0.8	0	0	200	0	39	3
CDSeq2	Excit	GAM7	0.8	3.175	0.015	200	0.00859505671883554	39	3
observed_components	Excit	GAM7	0.8	0.005	0.005	200	0.004987484335815	39	3
CDSeq2	Immune	GAM7	0.8	1.595	0.02	200	0.00989949493661166	39	3
observed_components	Immune	GAM7	0.8	0	0	200	0	39	3
CDSeq2	Inhib	GAM7	0.8	18.97	0.015	200	0.00859505671883554	39	3
observed_components	Inhib	GAM7	0.8	0	0	200	0	39	3
CDSeq2	Oligo	GAM7	0.8	1.295	0.02	200	0.00989949493661166	39	3
observed_components	Oligo	GAM7	0.8	0	0	200	0	39	3
CDSeq2	OPC	GAM7	0.8	16.48	0.015	200	0.00859505671883554	39	3
observed_components	OPC	GAM7	0.8	0.01	0.01	200	0.00703562363973514	39	3
CDSeq2	Vascular	GAM7	0.8	2.265	0.015	200	0.00859505671883554	39	3
observed_components	Vascular	GAM7	0.8	0.005	0.005	200	0.004987484335815	39	3
CDSeq2	Astro	contribution	0.9	9.88	0.015	200	0.00859505671883554	39	3
observed_components	Astro	contribution	0.9	0	0	200	0	39	3
CDSeq2	Excit	contribution	0.9	3.275	0.015	200	0.00859505671883554	39	3
observed_components	Excit	contribution	0.9	0.005	0.005	200	0.004987484335815	39	3
CDSeq2	Immune	contribution	0.9	1.375	0.02	200	0.00989949493661166	39	3
observed_components	Immune	contribution	0.9	0	0	200	0	39	3
CDSeq2	Inhib	contribution	0.9	22.025	0.015	200	0.00859505671883554	39	3
observed_components	Inhib	contribution	0.9	0	0	200	0	39	3
CDSeq2	Oligo	contribution	0.9	0.84	0.025	200	0.0110397010829098	39	3
observed_components	Oligo	contribution	0.9	0	0	200	0	39	3
CDSeq2	OPC	contribution	0.9	19.425	0.015	200	0.00859505671883554	39	3
observed_components	OPC	contribution	0.9	0.01	0.01	200	0.00703562363973514	39	3
CDSeq2	Vascular	contribution	0.9	2.905	0.015	200	0.00859505671883554	39	3
observed_components	Vascular	contribution	0.9	0.015	0.015	200	0.00859505671883554	39	3
CDSeq2	Astro	expected_count	0.9	10.82	0.015	200	0.00859505671883554	39	3
observed_components	Astro	expected_count	0.9	0	0	200	0	39	3
CDSeq2	Excit	expected_count	0.9	3.275	0.015	200	0.00859505671883554	39	3
observed_components	Excit	expected_count	0.9	0.005	0.005	200	0.004987484335815	39	3
CDSeq2	Immune	expected_count	0.9	1.795	0.02	200	0.00989949493661166	39	3
observed_components	Immune	expected_count	0.9	0	0	200	0	39	3
CDSeq2	Inhib	expected_count	0.9	22.86	0.015	200	0.00859505671883554	39	3
observed_components	Inhib	expected_count	0.9	0	0	200	0	39	3
CDSeq2	Oligo	expected_count	0.9	1.565	0.025	200	0.0110397010829098	39	3
observed_components	Oligo	expected_count	0.9	0	0	200	0	39	3
CDSeq2	OPC	expected_count	0.9	20.405	0.015	200	0.00859505671883554	39	3
observed_components	OPC	expected_count	0.9	0.01	0.01	200	0.00703562363973514	39	3
CDSeq2	Vascular	expected_count	0.9	2.905	0.015	200	0.00859505671883554	39	3
observed_components	Vascular	expected_count	0.9	0.015	0.015	200	0.00859505671883554	39	3
CDSeq2	Astro	GAM6	0.9	9.625	0.015	200	0.00859505671883554	39	3
observed_components	Astro	GAM6	0.9	0	0	200	0	39	3
CDSeq2	Excit	GAM6	0.9	3.305	0.015	200	0.00859505671883554	39	3
observed_components	Excit	GAM6	0.9	0.005	0.005	200	0.004987484335815	39	3
CDSeq2	Immune	GAM6	0.9	1.745	0.02	200	0.00989949493661166	39	3
observed_components	Immune	GAM6	0.9	0	0	200	0	39	3
CDSeq2	Inhib	GAM6	0.9	22.15	0.015	200	0.00859505671883554	39	3
observed_components	Inhib	GAM6	0.9	0	0	200	0	39	3
CDSeq2	Oligo	GAM6	0.9	1.585	0.02	200	0.00989949493661166	39	3
observed_components	Oligo	GAM6	0.9	0	0	200	0	39	3
CDSeq2	OPC	GAM6	0.9	19.455	0.015	200	0.00859505671883554	39	3
observed_components	OPC	GAM6	0.9	0.01	0.01	200	0.00703562363973514	39	3
CDSeq2	Vascular	GAM6	0.9	2.605	0.015	200	0.00859505671883554	39	3
observed_components	Vascular	GAM6	0.9	0.015	0.015	200	0.00859505671883554	39	3
CDSeq2	Astro	GAM7	0.9	10.315	0.015	200	0.00859505671883554	39	3
observed_components	Astro	GAM7	0.9	0	0	200	0	39	3
CDSeq2	Excit	GAM7	0.9	3.31	0.015	200	0.00859505671883554	39	3
observed_components	Excit	GAM7	0.9	0.005	0.005	200	0.004987484335815	39	3
CDSeq2	Immune	GAM7	0.9	1.78	0.02	200	0.00989949493661166	39	3
observed_components	Immune	GAM7	0.9	0	0	200	0	39	3
CDSeq2	Inhib	GAM7	0.9	21.235	0.015	200	0.00859505671883554	39	3
observed_components	Inhib	GAM7	0.9	0	0	200	0	39	3
CDSeq2	Oligo	GAM7	0.9	1.595	0.02	200	0.00989949493661166	39	3
observed_components	Oligo	GAM7	0.9	0	0	200	0	39	3
CDSeq2	OPC	GAM7	0.9	18.68	0.015	200	0.00859505671883554	39	3
observed_components	OPC	GAM7	0.9	0.01	0.01	200	0.00703562363973514	39	3
CDSeq2	Vascular	GAM7	0.9	2.605	0.015	200	0.00859505671883554	39	3
observed_components	Vascular	GAM7	0.9	0.015	0.015	200	0.00859505671883554	39	3
CDSeq2	Astro	contribution	1	11.42	0.015	200	0.00859505671883554	39	3
observed_components	Astro	contribution	1	0	0	200	0	39	3
CDSeq2	Excit	contribution	1	3.39	0.015	200	0.00859505671883554	39	3
observed_components	Excit	contribution	1	0.005	0.005	200	0.004987484335815	39	3
CDSeq2	Immune	contribution	1	1.925	0.02	200	0.00989949493661166	39	3
observed_components	Immune	contribution	1	0	0	200	0	39	3
CDSeq2	Inhib	contribution	1	23.61	0.015	200	0.00859505671883554	39	3
observed_components	Inhib	contribution	1	0	0	200	0	39	3
CDSeq2	Oligo	contribution	1	1.735	0.025	200	0.0110397010829098	39	3
observed_components	Oligo	contribution	1	0	0	200	0	39	3
CDSeq2	OPC	contribution	1	20.895	0.015	200	0.00859505671883554	39	3
observed_components	OPC	contribution	1	0.01	0.01	200	0.00703562363973514	39	3
CDSeq2	Vascular	contribution	1	2.94	0.015	200	0.00859505671883554	39	3
observed_components	Vascular	contribution	1	0.015	0.015	200	0.00859505671883554	39	3
CDSeq2	Astro	expected_count	1	11.42	0.015	200	0.00859505671883554	39	3
observed_components	Astro	expected_count	1	0	0	200	0	39	3
CDSeq2	Excit	expected_count	1	3.39	0.015	200	0.00859505671883554	39	3
observed_components	Excit	expected_count	1	0.005	0.005	200	0.004987484335815	39	3
CDSeq2	Immune	expected_count	1	1.925	0.02	200	0.00989949493661166	39	3
observed_components	Immune	expected_count	1	0	0	200	0	39	3
CDSeq2	Inhib	expected_count	1	23.61	0.015	200	0.00859505671883554	39	3
observed_components	Inhib	expected_count	1	0	0	200	0	39	3
CDSeq2	Oligo	expected_count	1	1.735	0.025	200	0.0110397010829098	39	3
observed_components	Oligo	expected_count	1	0	0	200	0	39	3
CDSeq2	OPC	expected_count	1	20.895	0.015	200	0.00859505671883554	39	3
observed_components	OPC	expected_count	1	0.01	0.01	200	0.00703562363973514	39	3
CDSeq2	Vascular	expected_count	1	2.94	0.015	200	0.00859505671883554	39	3
observed_components	Vascular	expected_count	1	0.015	0.015	200	0.00859505671883554	39	3
CDSeq2	Astro	GAM6	1	11.42	0.015	200	0.00859505671883554	39	3
observed_components	Astro	GAM6	1	0	0	200	0	39	3
CDSeq2	Excit	GAM6	1	3.39	0.015	200	0.00859505671883554	39	3
observed_components	Excit	GAM6	1	0.005	0.005	200	0.004987484335815	39	3
CDSeq2	Immune	GAM6	1	1.925	0.02	200	0.00989949493661166	39	3
observed_components	Immune	GAM6	1	0	0	200	0	39	3
CDSeq2	Inhib	GAM6	1	23.61	0.015	200	0.00859505671883554	39	3
observed_components	Inhib	GAM6	1	0	0	200	0	39	3
CDSeq2	Oligo	GAM6	1	1.735	0.025	200	0.0110397010829098	39	3
observed_components	Oligo	GAM6	1	0	0	200	0	39	3
CDSeq2	OPC	GAM6	1	20.895	0.015	200	0.00859505671883554	39	3
observed_components	OPC	GAM6	1	0.01	0.01	200	0.00703562363973514	39	3
CDSeq2	Vascular	GAM6	1	2.94	0.015	200	0.00859505671883554	39	3
observed_components	Vascular	GAM6	1	0.015	0.015	200	0.00859505671883554	39	3
CDSeq2	Astro	GAM7	1	11.42	0.015	200	0.00859505671883554	39	3
observed_components	Astro	GAM7	1	0	0	200	0	39	3
CDSeq2	Excit	GAM7	1	3.39	0.015	200	0.00859505671883554	39	3
observed_components	Excit	GAM7	1	0.005	0.005	200	0.004987484335815	39	3
CDSeq2	Immune	GAM7	1	1.925	0.02	200	0.00989949493661166	39	3
observed_components	Immune	GAM7	1	0	0	200	0	39	3
CDSeq2	Inhib	GAM7	1	23.61	0.015	200	0.00859505671883554	39	3
observed_components	Inhib	GAM7	1	0	0	200	0	39	3
CDSeq2	Oligo	GAM7	1	1.735	0.025	200	0.0110397010829098	39	3
observed_components	Oligo	GAM7	1	0	0	200	0	39	3
CDSeq2	OPC	GAM7	1	20.895	0.015	200	0.00859505671883554	39	3
observed_components	OPC	GAM7	1	0.01	0.01	200	0.00703562363973514	39	3
CDSeq2	Vascular	GAM7	1	2.94	0.015	200	0.00859505671883554	39	3
observed_components	Vascular	GAM7	1	0.015	0.015	200	0.00859505671883554	39	3
CDSeq2	ALL	unfiltered	1	65.915	0.025	200	0.0110397010829098	39	3
observed_components	ALL	unfiltered	1	0.03	0.03	200	0.0120623380818148	39	3
