## Additional file 2: Supplementary Tables S1-S11 for "CDSeq2 integrates individual-level cell-type expression deconvolution with recoverability-guided prioritization": S6_standard_comparison.csv

workflow	engine	signal_ratio	cell_type	n_tests	available_tests	n_injected	n_injected_all	available_injected	calls	correct_detected	false_calls	wrong_sign_calls	pooled_FDP	recall_all_injected	selection_policy	n_replicates
CDSeq2 before	CDSeq2	0	Excit	762	762	0	0	0	0	0	0	0	0	NA	no_output_selection	3
CDSeq2 GAM6	CDSeq2	0	Excit	303	303	0	0	0	0	0	0	0	0	NA	GAM6_top40	3
BayesPrism standard	BayesPrism	0	Excit	762	753	0	0	0	0	0	0	0	0	NA	no_output_selection	3
CDSeq2 before	CDSeq2	0.5	Excit	762	762	246	246	246	117	93	24	0	0.205128205128205	0.378048780487805	no_output_selection	3
CDSeq2 GAM6	CDSeq2	0.5	Excit	303	303	79	246	79	45	39	6	0	0.133333333333333	0.158536585365854	GAM6_top40	3
BayesPrism standard	BayesPrism	0.5	Excit	762	753	246	246	243	138	109	29	0	0.210144927536232	0.443089430894309	no_output_selection	3
CDSeq2 before	CDSeq2	0.8	Excit	762	762	246	246	246	245	171	74	0	0.302040816326531	0.695121951219512	no_output_selection	3
CDSeq2 GAM6	CDSeq2	0.8	Excit	303	303	86	246	86	108	75	33	0	0.305555555555556	0.304878048780488	GAM6_top40	3
BayesPrism standard	BayesPrism	0.8	Excit	762	751	246	246	242	256	170	86	0	0.3359375	0.691056910569106	no_output_selection	3
