## Additional file 2: Supplementary Tables S1-S11 for "CDSeq2 integrates individual-level cell-type expression deconvolution with recoverability-guided prioritization": S10_eqtl_design.csv

variant	gene	cell_type	effect_sign
THREE_SYNVAR_0001	ICE2	Excit	1
THREE_SYNVAR_0001	ICE2	Inhib	1
THREE_SYNVAR_0002	C16orf45	Excit	1
THREE_SYNVAR_0002	C16orf45	Inhib	1
THREE_SYNVAR_0003	AL590867.1	Excit	-1
THREE_SYNVAR_0003	AL590867.1	Inhib	-1
THREE_SYNVAR_0004	GYG1	Excit	1
THREE_SYNVAR_0004	GYG1	Inhib	1
THREE_SYNVAR_0005	GNL1	Excit	-1
THREE_SYNVAR_0005	GNL1	Inhib	-1
THREE_SYNVAR_0006	QSER1	Excit	1
THREE_SYNVAR_0006	QSER1	Inhib	1
THREE_SYNVAR_0007	EXOSC9	Excit	-1
THREE_SYNVAR_0007	EXOSC9	Inhib	-1
THREE_SYNVAR_0008	MCM3AP-AS1	Excit	-1
THREE_SYNVAR_0008	MCM3AP-AS1	Inhib	-1
THREE_SYNVAR_0009	RNF114	Excit	1
THREE_SYNVAR_0009	RNF114	Oligo	1
THREE_SYNVAR_0010	CACNB4	Excit	-1
THREE_SYNVAR_0010	CACNB4	Oligo	-1
THREE_SYNVAR_0011	PAICS	Excit	1
THREE_SYNVAR_0011	PAICS	Oligo	1
THREE_SYNVAR_0012	PARPBP	Excit	1
THREE_SYNVAR_0012	PARPBP	Oligo	1
THREE_SYNVAR_0013	COQ2	Excit	-1
THREE_SYNVAR_0013	COQ2	Oligo	-1
THREE_SYNVAR_0014	RHOQ	Excit	1
THREE_SYNVAR_0014	RHOQ	Oligo	1
THREE_SYNVAR_0015	HECTD1	Excit	-1
THREE_SYNVAR_0015	HECTD1	Oligo	-1
THREE_SYNVAR_0016	PPTC7	Excit	-1
THREE_SYNVAR_0016	PPTC7	Oligo	-1
THREE_SYNVAR_0017	LAMTOR3	Inhib	1
THREE_SYNVAR_0017	LAMTOR3	Oligo	1
THREE_SYNVAR_0018	BEND6	Inhib	-1
THREE_SYNVAR_0018	BEND6	Oligo	-1
THREE_SYNVAR_0019	PLPP1	Inhib	1
THREE_SYNVAR_0019	PLPP1	Oligo	1
THREE_SYNVAR_0020	SLC27A4	Inhib	-1
THREE_SYNVAR_0020	SLC27A4	Oligo	-1
THREE_SYNVAR_0021	CDH19	Inhib	1
THREE_SYNVAR_0021	CDH19	Oligo	1
THREE_SYNVAR_0022	CGREF1	Inhib	1
THREE_SYNVAR_0022	CGREF1	Oligo	1
THREE_SYNVAR_0023	PLEKHA8	Inhib	-1
THREE_SYNVAR_0023	PLEKHA8	Oligo	-1
THREE_SYNVAR_0024	ARHGAP29	Inhib	-1
THREE_SYNVAR_0024	ARHGAP29	Oligo	-1
THREE_SYNVAR_0025	AL031428.1	Excit	-1
THREE_SYNVAR_0025	AL031428.1	Inhib	1
THREE_SYNVAR_0026	PPP1R3E	Excit	-1
THREE_SYNVAR_0026	PPP1R3E	Inhib	1
THREE_SYNVAR_0027	MRC1	Excit	-1
THREE_SYNVAR_0027	MRC1	Inhib	1
THREE_SYNVAR_0028	UGCG	Excit	1
THREE_SYNVAR_0028	UGCG	Inhib	-1
THREE_SYNVAR_0029	SLC35F4	Excit	-1
THREE_SYNVAR_0029	SLC35F4	Inhib	1
THREE_SYNVAR_0030	NEMF	Excit	1
THREE_SYNVAR_0030	NEMF	Inhib	-1
THREE_SYNVAR_0031	PPRC1	Excit	1
THREE_SYNVAR_0031	PPRC1	Inhib	-1
THREE_SYNVAR_0032	MYRF	Excit	1
THREE_SYNVAR_0032	MYRF	Inhib	-1
THREE_SYNVAR_0033	THSD7B	Excit	1
THREE_SYNVAR_0033	THSD7B	Oligo	-1
THREE_SYNVAR_0034	SLC35F1	Excit	-1
THREE_SYNVAR_0034	SLC35F1	Oligo	1
THREE_SYNVAR_0035	COMMD9	Excit	-1
THREE_SYNVAR_0035	COMMD9	Oligo	1
THREE_SYNVAR_0036	RBM47	Excit	1
THREE_SYNVAR_0036	RBM47	Oligo	-1
THREE_SYNVAR_0037	ADORA2B	Excit	1
THREE_SYNVAR_0037	ADORA2B	Oligo	-1
THREE_SYNVAR_0038	STON2	Excit	1
THREE_SYNVAR_0038	STON2	Oligo	-1
THREE_SYNVAR_0039	CA3	Excit	-1
THREE_SYNVAR_0039	CA3	Oligo	1
THREE_SYNVAR_0040	TMEM136	Excit	-1
THREE_SYNVAR_0040	TMEM136	Oligo	1
THREE_SYNVAR_0041	SLC17A7	Inhib	-1
THREE_SYNVAR_0041	SLC17A7	Oligo	1
THREE_SYNVAR_0042	ABCB1	Inhib	1
THREE_SYNVAR_0042	ABCB1	Oligo	-1
THREE_SYNVAR_0043	GREB1	Inhib	-1
THREE_SYNVAR_0043	GREB1	Oligo	1
THREE_SYNVAR_0044	RMND1	Inhib	-1
THREE_SYNVAR_0044	RMND1	Oligo	1
THREE_SYNVAR_0045	TANK	Inhib	1
THREE_SYNVAR_0045	TANK	Oligo	-1
THREE_SYNVAR_0046	RAB6A	Inhib	1
THREE_SYNVAR_0046	RAB6A	Oligo	-1
THREE_SYNVAR_0047	TMEM243	Inhib	1
THREE_SYNVAR_0047	TMEM243	Oligo	-1
THREE_SYNVAR_0048	ZFYVE21	Inhib	-1
THREE_SYNVAR_0048	ZFYVE21	Oligo	1
THREE_SYNVAR_0049	SATB2	Inhib	-1
THREE_SYNVAR_0050	KCNV1	Inhib	1
THREE_SYNVAR_0051	LINC00299	Inhib	1
THREE_SYNVAR_0052	TGFBR1	Inhib	-1
THREE_SYNVAR_0053	COL11A1	Inhib	-1
THREE_SYNVAR_0054	AC079594.2	Inhib	-1
THREE_SYNVAR_0055	RNF182	Inhib	1
THREE_SYNVAR_0056	AC110285.1	Inhib	1
THREE_SYNVAR_0057	LRP2	Inhib	-1
THREE_SYNVAR_0058	LINC02055	Inhib	1
THREE_SYNVAR_0059	SAMD5	Oligo	1
THREE_SYNVAR_0060	GLI2	Oligo	1
THREE_SYNVAR_0061	UHRF1BP1	Oligo	-1
THREE_SYNVAR_0062	ADAM28	Oligo	1
THREE_SYNVAR_0063	STOX1	Oligo	-1
THREE_SYNVAR_0064	GINS1	Oligo	-1
THREE_SYNVAR_0065	LINC02306	Oligo	-1
THREE_SYNVAR_0066	CFAP46	Oligo	-1
THREE_SYNVAR_0067	ELAVL2	Oligo	1
THREE_SYNVAR_0068	PLEKHA6	Oligo	1
THREE_SYNVAR_0069	CHRNA7	Oligo	-1
THREE_SYNVAR_0070	GRIN2C	Oligo	1
THREE_SYNVAR_0071	VAT1L	Oligo	-1
THREE_SYNVAR_0072	LINC02296	Oligo	-1
THREE_SYNVAR_0073	SEC24A	Oligo	1
THREE_SYNVAR_0074	ABCC4	Oligo	-1
THREE_SYNVAR_0075	NELL2	Oligo	1
THREE_SYNVAR_0076	DNAAF1	Oligo	1
THREE_SYNVAR_0077	STAB1	Oligo	-1
THREE_SYNVAR_0078	RRP12	Oligo	1
THREE_SYNVAR_0079	SPDL1	Inhib	-1
THREE_SYNVAR_0080	GFER	Inhib	1
THREE_SYNVAR_0081	SEMA4C	Inhib	1
THREE_SYNVAR_0082	SLA	Inhib	1
THREE_SYNVAR_0083	SLC2A5	Inhib	-1
THREE_SYNVAR_0084	PLPP4	Inhib	-1
THREE_SYNVAR_0085	RGS20	Inhib	-1
THREE_SYNVAR_0086	MOXD1	Inhib	1
THREE_SYNVAR_0087	RNF220	Inhib	-1
THREE_SYNVAR_0088	PPP1R3C	Inhib	1
THREE_SYNVAR_0089	ZNF436-AS1	Inhib	-1
THREE_SYNVAR_0090	SHISA6	Inhib	-1
THREE_SYNVAR_0091	NXPH2	Inhib	1
THREE_SYNVAR_0092	TIMM8B	Inhib	-1
THREE_SYNVAR_0093	PCDH19	Inhib	1
THREE_SYNVAR_0094	NAP1L2	Inhib	-1
THREE_SYNVAR_0095	AP001825.1	Inhib	1
THREE_SYNVAR_0096	AC053527.1	Inhib	-1
THREE_SYNVAR_0097	RPL7	Inhib	1
THREE_SYNVAR_0098	EPDR1	Inhib	1
THREE_SYNVAR_0099	LEMD3	Oligo	-1
THREE_SYNVAR_0100	EWSR1	Oligo	-1
THREE_SYNVAR_0101	LRRC4C	Oligo	1
THREE_SYNVAR_0102	SNRNP25	Oligo	1
THREE_SYNVAR_0103	AC009435.1	Oligo	-1
THREE_SYNVAR_0104	ZNF777	Oligo	-1
THREE_SYNVAR_0105	AC010636.2	Oligo	1
THREE_SYNVAR_0106	DLX6-AS1	Oligo	1
THREE_SYNVAR_0107	OTUD6B	Oligo	1
THREE_SYNVAR_0108	GMCL1	Oligo	-1
THREE_SYNVAR_0109	EIF4EBP2	Inhib	1
THREE_SYNVAR_0110	TAF1B	Inhib	-1
THREE_SYNVAR_0111	CCDC90B	Inhib	-1
THREE_SYNVAR_0112	CHIC2	Inhib	1
THREE_SYNVAR_0113	SLC25A23	Inhib	1
THREE_SYNVAR_0114	SAMD1	Inhib	-1
THREE_SYNVAR_0115	LSM11	Inhib	1
THREE_SYNVAR_0116	NUDT12	Inhib	-1
THREE_SYNVAR_0117	AC051619.4	Inhib	-1
THREE_SYNVAR_0118	MEOX2	Inhib	1
THREE_SYNVAR_0119	OR2L5	Inhib	1
THREE_SYNVAR_0120	TOMM40	Inhib	-1
THREE_SYNVAR_0121	AC019257.8	Inhib	-1
THREE_SYNVAR_0122	CIP2A	Inhib	1
THREE_SYNVAR_0123	ZIM2-AS1	Inhib	1
THREE_SYNVAR_0124	JAGN1	Inhib	1
THREE_SYNVAR_0125	EHBP1	Inhib	-1
THREE_SYNVAR_0126	AC090138.1	Inhib	1
THREE_SYNVAR_0127	HDDC3	Inhib	-1
THREE_SYNVAR_0128	PHKG2	Inhib	-1
THREE_SYNVAR_0129	RASGEF1C	Oligo	-1
THREE_SYNVAR_0130	OSER1	Oligo	1
THREE_SYNVAR_0131	AP000311.1	Oligo	1
THREE_SYNVAR_0132	POGK	Oligo	-1
THREE_SYNVAR_0133	TBC1D22A	Oligo	1
THREE_SYNVAR_0134	SKIV2L	Oligo	-1
THREE_SYNVAR_0135	MRPL48	Oligo	1
THREE_SYNVAR_0136	CAMK2D	Oligo	-1
THREE_SYNVAR_0137	AL110118.2	Oligo	1
THREE_SYNVAR_0138	PSMD3	Oligo	-1
THREE_SYNVAR_0139	BACH2	Oligo	-1
THREE_SYNVAR_0140	SUN2	Oligo	-1
THREE_SYNVAR_0141	HSP90AB1	Oligo	-1
THREE_SYNVAR_0142	LDB3	Oligo	-1
THREE_SYNVAR_0143	AP000462.1	Oligo	1
THREE_SYNVAR_0144	ANLN	Oligo	1
THREE_SYNVAR_0145	PDHB	Oligo	-1
THREE_SYNVAR_0146	BRSK1	Oligo	1
THREE_SYNVAR_0147	TAB1	Oligo	1
THREE_SYNVAR_0148	CHKA	Oligo	1
THREE_SYNVAR_0149	GIPR	Excit	-1
THREE_SYNVAR_0150	LINC00463	Excit	1
THREE_SYNVAR_0151	ITGB4	Excit	-1
THREE_SYNVAR_0152	AL138881.1	Excit	1
THREE_SYNVAR_0153	SMAD6	Excit	-1
THREE_SYNVAR_0154	ASIC4	Excit	1
THREE_SYNVAR_0155	ARHGAP31	Excit	1
THREE_SYNVAR_0156	PLP1	Excit	1
THREE_SYNVAR_0157	RGS10	Excit	-1
THREE_SYNVAR_0158	ACSBG1	Excit	-1
THREE_SYNVAR_0159	OXA1L	Excit	1
THREE_SYNVAR_0160	PGBD2	Excit	-1
THREE_SYNVAR_0161	PASK	Excit	1
THREE_SYNVAR_0162	GAPVD1	Excit	-1
THREE_SYNVAR_0163	KLHL26	Excit	1
THREE_SYNVAR_0164	PVR	Excit	1
THREE_SYNVAR_0165	CCDC170	Excit	-1
THREE_SYNVAR_0166	AUP1	Excit	-1
THREE_SYNVAR_0167	RPRD1A	Excit	1
THREE_SYNVAR_0168	BAG6	Excit	-1
THREE_SYNVAR_0169	AC009228.1	Excit	-1
THREE_SYNVAR_0170	MORN1	Excit	1
THREE_SYNVAR_0171	SLC22A18	Excit	-1
THREE_SYNVAR_0172	MARCH11	Excit	1
THREE_SYNVAR_0173	NRG1	Excit	1
THREE_SYNVAR_0174	ICA1L	Excit	1
THREE_SYNVAR_0175	AC109779.1	Excit	-1
THREE_SYNVAR_0176	TCEAL3	Excit	1
THREE_SYNVAR_0177	CHTF18	Excit	-1
THREE_SYNVAR_0178	LINC01090	Excit	-1
THREE_SYNVAR_0179	TACR1	Excit	-1
THREE_SYNVAR_0180	TMEM50B	Excit	-1
THREE_SYNVAR_0181	DICER1	Excit	-1
THREE_SYNVAR_0182	PIK3CD	Excit	-1
THREE_SYNVAR_0183	CTBS	Excit	1
THREE_SYNVAR_0184	LPGAT1	Excit	1
THREE_SYNVAR_0185	PTCH1	Excit	-1
THREE_SYNVAR_0186	MYT1	Excit	1
THREE_SYNVAR_0187	ZBTB34	Excit	1
THREE_SYNVAR_0188	COL5A3	Excit	1
THREE_SYNVAR_0189	XYLT1	Excit	-1
THREE_SYNVAR_0190	IDUA	Excit	1
THREE_SYNVAR_0191	ZSCAN25	Excit	-1
THREE_SYNVAR_0192	USP47	Excit	1
THREE_SYNVAR_0193	ZNF429	Excit	-1
THREE_SYNVAR_0194	ASPH	Excit	-1
THREE_SYNVAR_0195	PODXL	Excit	1
THREE_SYNVAR_0196	PPP5C	Excit	1
THREE_SYNVAR_0197	RBM33	Excit	1
THREE_SYNVAR_0198	AL365361.1	Excit	-1
THREE_SYNVAR_0199	GXYLT1	Astro	-1
THREE_SYNVAR_0200	ZNF358	Astro	-1
THREE_SYNVAR_0201	SLC25A26	Astro	1
THREE_SYNVAR_0202	SMURF1	Astro	1
THREE_SYNVAR_0203	NLK	OPC	-1
THREE_SYNVAR_0204	CWC15	OPC	1
THREE_SYNVAR_0205	ITM2B	OPC	-1
THREE_SYNVAR_0206	INTS6L	OPC	1
THREE_SYNVAR_0207	ANKRD17	Immune	-1
THREE_SYNVAR_0208	DNAJC7	Immune	1
THREE_SYNVAR_0209	ATP13A2	Immune	-1
THREE_SYNVAR_0210	MIS18BP1	Immune	1
THREE_SYNVAR_0211	CD81	Vascular	1
THREE_SYNVAR_0212	NFIC	Vascular	-1
THREE_SYNVAR_0213	MARCH6	Vascular	1
THREE_SYNVAR_0214	PAFAH1B1	Vascular	-1
