## Additional file 2: Supplementary Tables S1-S11 for "CDSeq2 integrates individual-level cell-type expression deconvolution with recoverability-guided prioritization": S11_profile_medians.csv

cell_type	all_median_r	GAM6_top20_median_r
Astro	0.26411490717819	0.550887555781814
Excit	0.873851515923562	0.977625555666774
Inhib	0.427483936828719	0.630760492231261
Oligo	0.413002048872326	0.75752437102353
OPC	0.178408931390922	0.399145953356496
Immune	0.171053361635912	0.390381273912573
Vascular	0.0272315719569097	0.0650278519017118
