## Additional file 3: Supplementary Tables S12-S19 for "CDSeq2 integrates individual-level cell-type expression deconvolution with recoverability-guided prioritization": S12_ground_truth_accuracy.csv

scenario	engine	oracle	cell_type	fraction_r	fraction_MAE	fraction_RMSE	expression_median_r	expression_defined	expression_median_RMSE_CPM
direct	CDSeq2	observed	Astro	0.969611582139935	0.00562020030045808	0.00946809191213063	0.26411490717819	2000	61.5620351653342
direct	CDSeq2	observed	Excit	0.980304799275073	0.0328762865891858	0.0406102220203511	0.873851515923563	2000	29.8292531405705
direct	CDSeq2	observed	Inhib	0.92549897462852	0.0259124697459635	0.0314352338806605	0.427483936828719	2000	63.6990265253187
direct	CDSeq2	observed	Oligo	0.995715883762723	0.00662788719701236	0.00940864087657165	0.413002048872325	2000	40.0827167995451
direct	CDSeq2	observed	OPC	0.985356936638977	0.00382399726928406	0.00473607191023387	0.178408931390922	1999	64.4729238831116
direct	CDSeq2	observed	Immune	0.991105982263657	0.0028841296371819	0.00494870122584793	0.171053361635912	1991	95.8819590756244
direct	CDSeq2	observed	Vascular	0.980738607836106	0.0014704424353461	0.00219974938313685	0.0272315719569097	1950	228.318595576332
scenario_001	CDSeq2	expected	Astro	0.963479878271728	0.00656462483312748	0.0110448541742959	0.257022366608506	1971	66.0706987140954
scenario_001	CDSeq2	expected	Excit	0.97981529841111	0.0347904972252342	0.0433845743475749	0.845448159802929	1971	40.4689239093864
scenario_001	CDSeq2	expected	Inhib	0.934269786832348	0.0259932539378784	0.0314127521929506	0.413867033345198	1971	76.8274250982258
scenario_001	CDSeq2	expected	Oligo	0.994707098859734	0.00788107281369798	0.0114139457819774	0.396237660871341	1971	45.0974570106694
scenario_001	CDSeq2	expected	OPC	0.983648523476673	0.00415271923314076	0.00499175344793582	0.170339653451392	1970	71.2755015642252
scenario_001	CDSeq2	expected	Immune	0.988405636467289	0.00345706478148225	0.0056474308681463	0.165502725130457	1962	97.1991139135282
scenario_001	CDSeq2	expected	Vascular	0.979670869249597	0.00164878883900354	0.0024644418613413	0.0179834178462068	1921	221.735430676539
scenario_001	BayesPrism	expected	Astro	0.99249357256613	0.0041283447971165	0.00534430178636744	0.349832371516752	1971	64.667550761044
scenario_001	BayesPrism	expected	Excit	0.796726990363533	0.0394786630929285	0.0959033660401335	0.832022596362667	1971	37.1570730870972
scenario_001	BayesPrism	expected	Inhib	0.218420379307494	0.0254843648952913	0.0696602121060029	0.494930326354488	1971	72.0154596697087
scenario_001	BayesPrism	expected	Oligo	0.99496793457684	0.00886031166452138	0.0116095739564033	0.425299153400307	1971	46.026271704809
scenario_001	BayesPrism	expected	OPC	0.9254131037693	0.016333167946306	0.0184020666850721	0.310299400925008	1970	64.1399988895108
scenario_001	BayesPrism	expected	Immune	0.99363660335882	0.00244079769136762	0.00449995383941854	0.201599699532838	1962	97.2802845145703
scenario_001	BayesPrism	expected	Vascular	0.65609501203061	0.00415206824307406	0.0123100490056434	0.0702342514093931	1847	217.937672354351
scenario_001	CDSeq2	observed	Astro	0.963340208250908	0.00657252175633784	0.0110544380244043	0.227758777950652	1969	79.784746610762
scenario_001	CDSeq2	observed	Excit	0.97984277333126	0.0348055725005123	0.0433900934441726	0.853993773671821	1971	39.9037784322365
scenario_001	CDSeq2	observed	Inhib	0.933998810061218	0.0260137645365059	0.0314690454174954	0.39879894026137	1971	80.6566709495618
scenario_001	CDSeq2	observed	Oligo	0.994695004532188	0.00789081059044125	0.0114334788531425	0.368398988821088	1971	53.5641698349089
scenario_001	CDSeq2	observed	OPC	0.983713524583989	0.00413153775260194	0.00500067918673625	0.152937175726317	1964	89.4685824766455
scenario_001	CDSeq2	observed	Immune	0.988438343873673	0.00345588225662473	0.00564887442503929	0.131452780983928	1954	122.571683125075
scenario_001	CDSeq2	observed	Vascular	0.979700699353147	0.00165194663678385	0.00246489733455192	0.0180077862464817	1896	257.242506128995
scenario_001	BayesPrism	observed	Astro	0.992450351896402	0.00413275989644463	0.00536040780509741	0.301054396432503	1969	78.6294869288623
scenario_001	BayesPrism	observed	Excit	0.796731879338005	0.0394585104306715	0.0958899559426259	0.843629224822437	1971	36.7979243931595
scenario_001	BayesPrism	observed	Inhib	0.218394777462963	0.0255262570758848	0.0696825578435585	0.453973223297032	1971	79.978769729349
scenario_001	BayesPrism	observed	Oligo	0.994912559158454	0.00887378925571463	0.0116542682753083	0.38257275436073	1971	53.2799990124355
scenario_001	BayesPrism	observed	OPC	0.925675682763281	0.0163754958700705	0.0184134371294595	0.256448253626214	1964	81.5319911209135
scenario_001	BayesPrism	observed	Immune	0.993686233451198	0.00244059437597375	0.00449785419651303	0.163830747033317	1954	123.009986219178
scenario_001	BayesPrism	observed	Vascular	0.656158279016339	0.00415390681232122	0.0123103509124198	0.0512023146133864	1826	251.94735829765
scenario_002	CDSeq2	expected	Astro	0.967043895474391	0.00618897284978774	0.0103666560306591	0.234112001394382	1970	70.9648943619865
scenario_002	CDSeq2	expected	Excit	0.979299875113535	0.0354832299075761	0.0439615144693136	0.848405654178672	1970	40.8962243110113
scenario_002	CDSeq2	expected	Inhib	0.931683503477892	0.0264728835881507	0.0321532316839582	0.403878214797854	1970	78.816180810744
scenario_002	CDSeq2	expected	Oligo	0.994886894798711	0.00778896466515252	0.0112149224737895	0.386138323828186	1970	46.1627337771371
scenario_002	CDSeq2	expected	OPC	0.984532965692545	0.00413469990062283	0.00494363389130095	0.166378515952547	1969	72.7755165966418
scenario_002	CDSeq2	expected	Immune	0.987992075155173	0.00348261835466037	0.00559927718702378	0.168477595129515	1961	97.2249356571821
scenario_002	CDSeq2	expected	Vascular	0.976860611173555	0.0017460522398527	0.00262697767638711	0.0224628848166143	1920	227.626510171368
scenario_002	BayesPrism	expected	Astro	0.989140340343779	0.00464234985283728	0.00630088401246523	0.348523197771347	1970	67.6482300799606
scenario_002	BayesPrism	expected	Excit	0.775667944654414	0.0418405170544177	0.100883966761082	0.835480159886179	1970	36.7144781136336
scenario_002	BayesPrism	expected	Inhib	0.174919560113224	0.0259249232123182	0.0730780201803291	0.495012882283984	1970	74.6046718668582
scenario_002	BayesPrism	expected	Oligo	0.994918399934673	0.00871873996535433	0.011666639647358	0.410483697958994	1970	47.2696624282584
scenario_002	BayesPrism	expected	OPC	0.928631194019846	0.0166160906308854	0.0185557327952827	0.299576077024379	1969	65.983937701634
scenario_002	BayesPrism	expected	Immune	0.993144900489815	0.00243441679915576	0.0044295874060182	0.209344928303154	1961	98.1198513952107
scenario_002	BayesPrism	expected	Vascular	0.659129709935818	0.00421246429711108	0.0118824986325474	0.0680520999474097	1859	217.564101497401
scenario_002	CDSeq2	observed	Astro	0.96730333568039	0.0061680798947893	0.0103636259316349	0.210826592884231	1968	84.8943771353521
scenario_002	CDSeq2	observed	Excit	0.979385510326883	0.0354670719103989	0.0439311187229809	0.851296491132661	1970	41.854613551969
scenario_002	CDSeq2	observed	Inhib	0.931782771235346	0.0264733201521446	0.0321478514398909	0.395241927360003	1970	82.5344606151829
scenario_002	CDSeq2	observed	Oligo	0.994943209153403	0.00773914744972204	0.0111533078229297	0.348629626834055	1970	55.2396181555997
scenario_002	CDSeq2	observed	OPC	0.984632327960693	0.00412598691711994	0.0049309556426526	0.145272240759641	1965	90.8564901180592
scenario_002	CDSeq2	observed	Immune	0.987963835754813	0.00348429853219621	0.00560569239741485	0.146510366193344	1955	123.56831086937
scenario_002	CDSeq2	observed	Vascular	0.97685455198469	0.00175059960368134	0.00263208927675858	0.0195221842355337	1890	257.87743596043
scenario_002	BayesPrism	observed	Astro	0.989329939296851	0.00461590892983447	0.00624719325711023	0.314571044802425	1968	82.4038007136507
scenario_002	BayesPrism	observed	Excit	0.775715572240331	0.0418317940985909	0.10087439872648	0.842683019070908	1970	38.6189843785078
scenario_002	BayesPrism	observed	Inhib	0.174983225905486	0.0259178498338252	0.073079828571626	0.44023940866871	1970	83.0287888985058
scenario_002	BayesPrism	observed	Oligo	0.995001116700044	0.0086747790289425	0.0115904224767259	0.381176368011376	1970	55.1920904035498
scenario_002	BayesPrism	observed	OPC	0.928671005263027	0.0166084952711367	0.0185518881873537	0.256073051321596	1965	84.2813853506984
scenario_002	BayesPrism	observed	Immune	0.993118490636095	0.00243733156415684	0.00443789350069468	0.16984977366628	1955	123.619956945862
scenario_002	BayesPrism	observed	Vascular	0.659127952888583	0.0042159815487548	0.0118850613159558	0.0563984209576045	1835	248.507535328171
scenario_003	CDSeq2	expected	Astro	0.962131688910061	0.00678073587722431	0.0113261422815823	0.240272712292637	1970	67.3684272990141
scenario_003	CDSeq2	expected	Excit	0.978625908608908	0.0374862189375248	0.0462150154356601	0.839534230455444	1970	41.8181344340469
scenario_003	CDSeq2	expected	Inhib	0.930178171549378	0.0282714171922311	0.0340094957276567	0.40743629286044	1970	79.7887406631845
scenario_003	CDSeq2	expected	Oligo	0.994765313707852	0.00796133208790226	0.0114965602590554	0.38666601868865	1970	45.9043717699142
scenario_003	CDSeq2	expected	OPC	0.982956027697947	0.00405273923718775	0.00486381106207055	0.161089980838705	1969	74.2283526449868
scenario_003	CDSeq2	expected	Immune	0.988753534973298	0.0033720636816012	0.00520215468224355	0.159977103118584	1961	97.4106151769819
scenario_003	CDSeq2	expected	Vascular	0.976491276266735	0.00180537578470088	0.00264903121033342	0.0265193272512261	1920	234.068916204395
scenario_003	BayesPrism	expected	Astro	0.991627561586268	0.00422781866730798	0.00562482321429954	0.338387211944154	1970	66.3760308405933
scenario_003	BayesPrism	expected	Excit	0.773875398075402	0.0414616741800662	0.101324882783712	0.829033871370314	1970	37.1994013393802
scenario_003	BayesPrism	expected	Inhib	0.157145099302054	0.0263580298974483	0.0748874312315094	0.487947849487554	1970	77.2688122059394
scenario_003	BayesPrism	expected	Oligo	0.995063005239423	0.00848266138384715	0.0114123042043525	0.408576769001263	1970	47.5849055009128
scenario_003	BayesPrism	expected	OPC	0.917218133760357	0.0172555172116704	0.0193665363103879	0.299435942864816	1969	67.2534396748928
scenario_003	BayesPrism	expected	Immune	0.993484310065172	0.00234061641749753	0.00411092107771145	0.206040939482691	1961	96.9140425408348
scenario_003	BayesPrism	expected	Vascular	0.660207769205	0.004236806074727	0.011790081913931	0.0676666834045947	1850	216.120336594887
scenario_003	CDSeq2	observed	Astro	0.962217405079642	0.00677765865063608	0.0113179986782108	0.218779644958978	1969	82.8932881367598
scenario_003	CDSeq2	observed	Excit	0.97863600391671	0.0374906880644878	0.0462148858668292	0.844001737860469	1970	42.2484373605423
scenario_003	CDSeq2	observed	Inhib	0.930310486231377	0.0282748492519063	0.0340092540521946	0.390138594999999	1970	84.3352883166636
scenario_003	CDSeq2	observed	Oligo	0.994777900614231	0.00795664565788133	0.0114868741944147	0.36170732402664	1970	54.6242129611279
scenario_003	CDSeq2	observed	OPC	0.983041439956497	0.00404932213706166	0.00486271550888494	0.148184509691877	1966	94.293897560555
scenario_003	CDSeq2	observed	Immune	0.988626616598899	0.00338428434958036	0.00524631687260293	0.143371746305443	1949	124.483924568044
scenario_003	CDSeq2	observed	Vascular	0.976511464347272	0.00181454607401135	0.00266437769096927	0.0247381022827909	1881	262.038033817221
scenario_003	BayesPrism	observed	Astro	0.991712941796775	0.00422814381352441	0.00560184424879422	0.300709780083506	1969	80.2746651772129
scenario_003	BayesPrism	observed	Excit	0.773890355350067	0.041469464593034	0.101316662740515	0.837706983062545	1970	39.3616946290053
scenario_003	BayesPrism	observed	Inhib	0.157303282953397	0.0263568944024248	0.0748816859316935	0.446548587074979	1970	85.100859425239
scenario_003	BayesPrism	observed	Oligo	0.995058163488428	0.00848953525959868	0.0114132380590097	0.386602645089479	1970	55.4051529295295
scenario_003	BayesPrism	observed	OPC	0.917186613377559	0.0172581748256386	0.019378205708482	0.25960235173947	1966	87.8539021300211
scenario_003	BayesPrism	observed	Immune	0.993431493412916	0.00235258151650164	0.00415160051838676	0.181460539270292	1949	124.850634265494
scenario_003	BayesPrism	observed	Vascular	0.660200443389141	0.00424669079078535	0.0117973708052776	0.0632847381013766	1816	249.55277142285
scenario_004	CDSeq2	expected	Astro	0.966919417557669	0.00623439096434202	0.0103331934513209	0.239849107528702	1970	69.3442376789674
scenario_004	CDSeq2	expected	Excit	0.979968365152863	0.034575483805025	0.0429337096097666	0.843562386271571	1970	40.2680976698041
scenario_004	CDSeq2	expected	Inhib	0.935280590989418	0.0256094442237433	0.0311081878628033	0.397732268395667	1970	81.2645021454395
scenario_004	CDSeq2	expected	Oligo	0.994742409451753	0.00788125709998685	0.0113723902357184	0.38670010283541	1970	45.5345025237022
scenario_004	CDSeq2	expected	OPC	0.983786135619573	0.00403283033066792	0.00494670300274045	0.171596277713483	1969	70.7926719627871
scenario_004	CDSeq2	expected	Immune	0.988483991442083	0.00345613916704917	0.00560702449509906	0.155968190642832	1961	96.6656273881885
scenario_004	CDSeq2	expected	Vascular	0.974829638155725	0.00182380085634492	0.00277056267999868	0.0246320135168909	1920	221.839345603433
scenario_004	BayesPrism	expected	Astro	0.988852425739365	0.00468653960005639	0.0064728955794028	0.342325747111884	1970	67.4637068808737
scenario_004	BayesPrism	expected	Excit	0.786724293947605	0.041165104097503	0.0982088166479221	0.833024077941262	1970	37.140501446734
scenario_004	BayesPrism	expected	Inhib	0.2038648437102	0.0255560640917069	0.07045995709854	0.498325660356495	1970	74.158989063947
scenario_004	BayesPrism	expected	Oligo	0.994674528589833	0.00890364247830236	0.011859488267305	0.420492806636118	1970	46.5448509842373
scenario_004	BayesPrism	expected	OPC	0.927179591005652	0.0162044805372791	0.0182377058259805	0.310969907504417	1969	65.5938629284306
scenario_004	BayesPrism	expected	Immune	0.993470300461324	0.00243405551530728	0.00443906815678491	0.20249041191563	1960	97.0855637414026
scenario_004	BayesPrism	expected	Vascular	0.638024770339128	0.00424459627799184	0.0119141930826378	0.0719712362412103	1842	218.60967209614
scenario_004	CDSeq2	observed	Astro	0.967052739789196	0.00622498994942888	0.0103172562690736	0.215131285498165	1967	85.664677788223
scenario_004	CDSeq2	observed	Excit	0.980024256260385	0.0345411470390923	0.0429117868508046	0.851711121723171	1970	42.2576781811275
scenario_004	CDSeq2	observed	Inhib	0.935163819534349	0.0256280137250522	0.0311336400369265	0.391793409747255	1970	84.1553549399338
scenario_004	CDSeq2	observed	Oligo	0.994763046773554	0.00786186004410944	0.0113458070970655	0.363506958102897	1970	54.5055280319487
scenario_004	CDSeq2	observed	OPC	0.983885734913377	0.00403088571898665	0.00493844632264503	0.149514788941783	1966	89.5889239992644
scenario_004	CDSeq2	observed	Immune	0.988642683914724	0.00343871139324753	0.00553573867132955	0.138206890799767	1953	122.214757784851
scenario_004	CDSeq2	observed	Vascular	0.974785968776986	0.00182239818323684	0.00276683261742235	0.0229889061033852	1897	248.132990757152
scenario_004	BayesPrism	observed	Astro	0.988926335563886	0.00467142096192321	0.0064584912559815	0.309090643205361	1967	83.1347157527828
scenario_004	BayesPrism	observed	Excit	0.786702133534834	0.0411353684754353	0.0982031385043102	0.83615516478513	1970	38.4403969896861
scenario_004	BayesPrism	observed	Inhib	0.203856291081597	0.0255505353658918	0.0704620015952479	0.456749423420683	1970	80.26464788745
scenario_004	BayesPrism	observed	Oligo	0.994725419973881	0.00888361023025526	0.0118179939187095	0.385729041818678	1970	55.7645280471313
scenario_004	BayesPrism	observed	OPC	0.927129710817245	0.0161995717965648	0.0182412201987052	0.257944498564448	1966	83.4230386608917
scenario_004	BayesPrism	observed	Immune	0.993508063523923	0.00241978762447077	0.00437685985673403	0.165580924554961	1952	123.206979825449
scenario_004	BayesPrism	observed	Vascular	0.637983258930876	0.00424135024853232	0.011911927227301	0.0600646749106972	1828	244.727378275248
scenario_005	CDSeq2	expected	Astro	0.966451791079387	0.00628418316553258	0.0104236776241067	0.235849169890096	1970	69.5424886563578
scenario_005	CDSeq2	expected	Excit	0.97970282561185	0.0351769503089769	0.0439178326668613	0.849532025062883	1970	40.3432724127656
scenario_005	CDSeq2	expected	Inhib	0.931467603619251	0.0264833459050701	0.0322758256503935	0.406095720274695	1970	78.3193234527223
scenario_005	CDSeq2	expected	Oligo	0.994968782352786	0.00765846798545677	0.0111259983836713	0.39870303809458	1970	46.9477336453694
scenario_005	CDSeq2	expected	OPC	0.98405606415744	0.00407842382504141	0.00495693531029984	0.16448387167647	1969	71.0609592724122
scenario_005	CDSeq2	expected	Immune	0.988654098473357	0.00343809955132869	0.0055271400227071	0.164507765965455	1961	97.2118324356078
scenario_005	CDSeq2	expected	Vascular	0.979670214280427	0.00168923468315974	0.00247865741136173	0.0126463344513527	1920	225.163690197055
scenario_005	BayesPrism	expected	Astro	0.989180331073781	0.00465230354332609	0.00649572887304234	0.337179020253604	1970	68.6573759843853
scenario_005	BayesPrism	expected	Excit	0.789295351735873	0.0412328673389992	0.0978396699534698	0.842409677230485	1970	36.4973227181635
scenario_005	BayesPrism	expected	Inhib	0.197681927593041	0.0259414310846881	0.0709102924721669	0.494296855546303	1970	74.7515701345378
scenario_005	BayesPrism	expected	Oligo	0.995326230090563	0.00854049802193252	0.0112387660035008	0.420396837124642	1970	48.0232762265508
scenario_005	BayesPrism	expected	OPC	0.924588104538341	0.0165144653872468	0.0185959087789301	0.302486429940189	1969	65.5030887948131
scenario_005	BayesPrism	expected	Immune	0.993871196910523	0.00237072084307634	0.00426950752019254	0.207156426556246	1961	97.8135080827343
scenario_005	BayesPrism	expected	Vascular	0.669308644505007	0.00407580560118589	0.0116319151064843	0.0671348794289078	1864	216.104526493774
scenario_005	CDSeq2	observed	Astro	0.966512221690928	0.00628139106119955	0.0104255040221408	0.216804720388531	1968	84.0704419809514
scenario_005	CDSeq2	observed	Excit	0.979713238449433	0.0351754122096573	0.0439182494245828	0.844322237576315	1970	42.3766740991197
scenario_005	CDSeq2	observed	Inhib	0.931635174634956	0.0264740041091427	0.0322567613973823	0.393730961268686	1970	86.8706183934512
scenario_005	CDSeq2	observed	Oligo	0.994971202038088	0.00764929532739117	0.0111215063962293	0.363088727367005	1970	55.026609417685
scenario_005	CDSeq2	observed	OPC	0.984053750547589	0.00406715081634297	0.00495234204494991	0.148344344507592	1967	87.0039799392276
scenario_005	CDSeq2	observed	Immune	0.98873776488825	0.00342568804588038	0.0054576486485932	0.136734980081877	1957	124.310045998075
scenario_005	CDSeq2	observed	Vascular	0.979660765601469	0.00167712718703294	0.00246926513227939	0.0205108444971641	1887	251.559147231248
scenario_005	BayesPrism	observed	Astro	0.989245238197	0.00464021271026446	0.00647172139715648	0.308737054285185	1968	81.9618458238624
scenario_005	BayesPrism	observed	Excit	0.789344782949846	0.0412243640599878	0.0978289568305925	0.83409701470683	1970	39.3457638889646
scenario_005	BayesPrism	observed	Inhib	0.197658136946459	0.0259417345316733	0.0709091618415132	0.448274813431037	1970	84.7007505421944
scenario_005	BayesPrism	observed	Oligo	0.995363312729166	0.00852881830731399	0.0112032341478524	0.384144055427242	1970	55.3900404256511
scenario_005	BayesPrism	observed	OPC	0.924570849844407	0.0165001522016147	0.0185918240379796	0.265434280343056	1967	81.1336425074722
scenario_005	BayesPrism	observed	Immune	0.993830699373285	0.00235752882776769	0.00421123678454946	0.172860881821453	1957	124.221872493565
scenario_005	BayesPrism	observed	Vascular	0.669303435901275	0.00406364599197006	0.0116235186352455	0.0572334672465743	1832	248.727064553927
scenario_006	CDSeq2	expected	Astro	0.965823023744313	0.00643660028751422	0.0105761839896674	0.231972207932123	1970	70.4591105762804
scenario_006	CDSeq2	expected	Excit	0.978593818309052	0.0372033036154513	0.0459000897981413	0.841277693205941	1970	41.7708866496155
scenario_006	CDSeq2	expected	Inhib	0.927156448689368	0.0281858888802945	0.0340130839844205	0.410549466630227	1970	79.6328693121628
scenario_006	CDSeq2	expected	Oligo	0.99492951361937	0.00782691190985586	0.0112407825449864	0.378568515656092	1970	47.4464378178835
scenario_006	CDSeq2	expected	OPC	0.98368573920898	0.00407939933272041	0.00488815907576986	0.163274004459461	1969	71.6564750895485
scenario_006	CDSeq2	expected	Immune	0.988826468779126	0.0033565074000301	0.00503438293659187	0.159687376581091	1961	96.4951100929353
scenario_006	CDSeq2	expected	Vascular	0.978454607655587	0.00169253218530081	0.00256946256984136	0.0249274564276545	1920	218.003343112939
scenario_006	BayesPrism	expected	Astro	0.988440645022145	0.00477824883180577	0.0067744745086309	0.331533664842208	1970	68.1508959449573
scenario_006	BayesPrism	expected	Excit	0.787532334990783	0.0417358262270401	0.097878287397708	0.837711341417273	1970	36.9213551883014
scenario_006	BayesPrism	expected	Inhib	0.195414155926988	0.0261115446755083	0.0714426997693496	0.487450420197157	1970	76.5734900719132
scenario_006	BayesPrism	expected	Oligo	0.995033917103106	0.00864403911516983	0.0113944840760431	0.41291889558895	1970	48.6329707057912
scenario_006	BayesPrism	expected	OPC	0.921621014573186	0.016657030039401	0.0188378012197931	0.291605878032861	1969	66.0396720980214
scenario_006	BayesPrism	expected	Immune	0.993680914151089	0.00235419161270584	0.0040051055646776	0.202793741297857	1960	97.5874504793085
scenario_006	BayesPrism	expected	Vascular	0.689786066386312	0.00404483253669879	0.0113338711311723	0.0624726948287561	1857	216.051383429691
scenario_006	CDSeq2	observed	Astro	0.966021934449239	0.00643819032310326	0.0105591980930983	0.208784814296825	1970	85.9278301533461
scenario_006	CDSeq2	observed	Excit	0.978541711979207	0.037254374551914	0.0459332022244794	0.849830213593155	1970	42.6476189156104
scenario_006	CDSeq2	observed	Inhib	0.927476718167286	0.0281789820091002	0.0340022240666848	0.392074450893508	1970	82.5112759264713
scenario_006	CDSeq2	observed	Oligo	0.994922964635973	0.00783329332867051	0.0112482098409913	0.35191913133382	1970	55.4450212294727
scenario_006	CDSeq2	observed	OPC	0.983518724153632	0.00408570360236467	0.00490062842810526	0.150303828506942	1965	89.3836254502048
scenario_006	CDSeq2	observed	Immune	0.988837526706428	0.00335487657763838	0.0050317822325336	0.132677567190057	1954	119.113094193267
scenario_006	CDSeq2	observed	Vascular	0.978453817882366	0.00169381521530074	0.00256970091340579	0.0229912213726945	1884	246.744294048291
scenario_006	BayesPrism	observed	Astro	0.988488158652972	0.00476073405917431	0.00675347754182032	0.29779720982873	1970	81.9446450788975
scenario_006	BayesPrism	observed	Excit	0.787497119726156	0.0417536453239291	0.0979010110055714	0.842076542456488	1970	39.2910935637797
scenario_006	BayesPrism	observed	Inhib	0.195918568037322	0.0261102448197587	0.0714375354050685	0.451540726166779	1970	84.099765275025
scenario_006	BayesPrism	observed	Oligo	0.99499829345441	0.00865996816171777	0.0114301560834887	0.383476123790276	1970	56.5993744240731
scenario_006	BayesPrism	observed	OPC	0.921539022129885	0.0166503486577055	0.0188313769904145	0.244100301182165	1965	83.8455515507359
scenario_006	BayesPrism	observed	Immune	0.99369429769684	0.00235261881828828	0.00400153646474642	0.174685790770718	1953	120.587132709775
scenario_006	BayesPrism	observed	Vascular	0.689777409269327	0.00404633075882924	0.0113342719572443	0.0473246767109181	1825	244.519114263991
scenario_007	CDSeq2	expected	Astro	0.967363580029042	0.00618772188925004	0.0102990684591837	0.249248382048925	1970	68.2545383315318
scenario_007	CDSeq2	expected	Excit	0.979784706945662	0.0346702879868519	0.0431065990249505	0.846302624765691	1970	39.7567231453675
scenario_007	CDSeq2	expected	Inhib	0.93433074523659	0.0257536429260565	0.0312880151725033	0.39981486935802	1970	76.1642486792117
scenario_007	CDSeq2	expected	Oligo	0.994799778890874	0.00775282287935776	0.0112896888477313	0.398659544870461	1970	45.7779925106788
scenario_007	CDSeq2	expected	OPC	0.981797350525253	0.00422952941461407	0.00515126383621648	0.173601235692232	1969	72.9740687981024
scenario_007	CDSeq2	expected	Immune	0.988165496785811	0.00357727949062783	0.00618493233843728	0.164700402119285	1961	97.7595360295684
scenario_007	CDSeq2	expected	Vascular	0.973527058256586	0.00188761101120146	0.00285619228874866	0.0162355935722618	1920	229.042746129798
scenario_007	BayesPrism	expected	Astro	0.989767542497148	0.00456054205788542	0.0061793258899925	0.349229146084033	1970	67.4771432803812
scenario_007	BayesPrism	expected	Excit	0.787652738901624	0.0409165869196086	0.0981083086933679	0.841266506437942	1970	36.1702318324981
scenario_007	BayesPrism	expected	Inhib	0.203067414072257	0.0256496875834894	0.0705373241343496	0.490066159093464	1970	72.7369791099049
scenario_007	BayesPrism	expected	Oligo	0.995118427871261	0.00872329920066557	0.0114819924888779	0.423495298591006	1970	46.9307136193611
scenario_007	BayesPrism	expected	OPC	0.924097809592234	0.0162717031626623	0.0183160807536813	0.30948341890146	1969	65.7476531689925
scenario_007	BayesPrism	expected	Immune	0.993858882502564	0.00252611996527379	0.00488007271169686	0.201971818665556	1961	97.9407814204745
scenario_007	BayesPrism	expected	Vascular	0.631254859660531	0.00430990746449463	0.0120053088104569	0.0593544843480216	1858	218.23402027541
scenario_007	CDSeq2	observed	Astro	0.966930889137514	0.00622676023406788	0.0103181783918575	0.224494203479529	1966	83.5561956297984
scenario_007	CDSeq2	observed	Excit	0.979730637871029	0.0346896523434281	0.0431196406259545	0.856070986510014	1970	41.105863355962
scenario_007	CDSeq2	observed	Inhib	0.93412554506588	0.0257592374979028	0.0313039207995793	0.390931841977893	1970	79.8039590198366
scenario_007	CDSeq2	observed	Oligo	0.994760547834793	0.00778167517989351	0.0113354335528559	0.370003433593056	1970	54.063672952545
scenario_007	CDSeq2	observed	OPC	0.98191782445007	0.00421918841541328	0.00513802841624115	0.146497444231677	1968	91.4532144665471
scenario_007	CDSeq2	observed	Immune	0.987963683407491	0.00359716534691007	0.00628511875954932	0.133196409615602	1954	124.074598309585
scenario_007	CDSeq2	observed	Vascular	0.973527775617017	0.00189257886544479	0.00286687171667378	0.0140629614199261	1882	263.709066834061
scenario_007	BayesPrism	observed	Astro	0.98955829836945	0.00458885670560576	0.00624786970208403	0.309190470907727	1966	81.583141885108
scenario_007	BayesPrism	observed	Excit	0.787593783842032	0.0409213248300009	0.0981019072204666	0.842997921784597	1970	38.5308838353824
scenario_007	BayesPrism	observed	Inhib	0.202875875010059	0.0256706407054045	0.0705447108113032	0.439144427421999	1970	80.5150679276177
scenario_007	BayesPrism	observed	Oligo	0.995038961605215	0.00875822091310178	0.0115534799117407	0.386141640736474	1970	53.9723729816689
scenario_007	BayesPrism	observed	OPC	0.924363458311605	0.0162604053282977	0.0183059277936391	0.251259971924748	1968	83.6047855592196
scenario_007	BayesPrism	observed	Immune	0.993802147711273	0.00254757059257762	0.00497518268874733	0.174721611734995	1954	124.61006724488
scenario_007	BayesPrism	observed	Vascular	0.631271269780278	0.00431467671660282	0.0120098640516316	0.0533690925741281	1830	259.485422120346
scenario_008	CDSeq2	expected	Astro	0.966574239745555	0.00637437166721211	0.0104533061353236	0.258668588147885	1970	68.7411711593242
scenario_008	CDSeq2	expected	Excit	0.980110883660534	0.0355147415648514	0.0437914497509767	0.852056447021676	1970	39.7682154944475
scenario_008	CDSeq2	expected	Inhib	0.934385967585965	0.0265802843313329	0.0320213693269849	0.391869068419174	1970	81.2124351456795
scenario_008	CDSeq2	expected	Oligo	0.994689114718404	0.00782451870965159	0.0114618544380669	0.394914247658221	1970	46.2511802837754
scenario_008	CDSeq2	expected	OPC	0.983337736626317	0.00407458183894158	0.00503805518116141	0.163586743453569	1969	70.8939894341673
scenario_008	CDSeq2	expected	Immune	0.988263973506883	0.00354609149873835	0.00606417903450318	0.158286194774875	1961	96.5791084380497
scenario_008	CDSeq2	expected	Vascular	0.978165670247726	0.00180272380034572	0.00260285217650011	0.0251065277359902	1920	227.16776124409
scenario_008	BayesPrism	expected	Astro	0.988660330550414	0.00475764217718519	0.00658800054137232	0.338408877539861	1970	68.7023678093618
scenario_008	BayesPrism	expected	Excit	0.783476913705186	0.0412020929031435	0.0990059180449712	0.840192786244475	1970	36.5070270624171
scenario_008	BayesPrism	expected	Inhib	0.20516658885382	0.0256919024580645	0.070881869782693	0.486531650985729	1970	74.5951074694211
scenario_008	BayesPrism	expected	Oligo	0.994891383280872	0.00877235473556085	0.011589914165919	0.407373654395381	1970	47.2399694637132
scenario_008	BayesPrism	expected	OPC	0.927244386889466	0.0164679725777721	0.0184232014811322	0.305223338896963	1969	65.288121795238
scenario_008	BayesPrism	expected	Immune	0.993853719797683	0.0025046921443608	0.00467050904719792	0.206471129771373	1961	97.3545426904195
scenario_008	BayesPrism	expected	Vascular	0.642002990519458	0.00420676803604509	0.0119758754647806	0.0677017518672129	1851	218.139312685111
scenario_008	CDSeq2	observed	Astro	0.966164117875072	0.00640728138797483	0.0104831146214459	0.229570341042088	1968	85.4511591436672
scenario_008	CDSeq2	observed	Excit	0.980132713479826	0.0354537591437792	0.0437495669527274	0.852086968420409	1970	41.0364836313757
scenario_008	CDSeq2	observed	Inhib	0.934104058467831	0.0266082606113735	0.032063428477688	0.376550568346063	1970	85.1465118179619
scenario_008	CDSeq2	observed	Oligo	0.994709617800864	0.00779853805277599	0.011437783876827	0.363878677924094	1969	54.745770648099
scenario_008	CDSeq2	observed	OPC	0.983563669197861	0.00405165390214708	0.0050374594982343	0.146510621049676	1965	85.4002081160278
scenario_008	CDSeq2	observed	Immune	0.988238256340454	0.00354777499043743	0.00607211598307468	0.139709606013908	1954	123.704844234791
scenario_008	CDSeq2	observed	Vascular	0.978130141553571	0.00180024595228044	0.00259970944902119	0.022222652081489	1897	259.767266671668
scenario_008	BayesPrism	observed	Astro	0.988392939677964	0.00478890085699657	0.00666308536923596	0.306686983080518	1968	84.7728367191922
scenario_008	BayesPrism	observed	Excit	0.783454881694786	0.0411915670936848	0.0989891197773011	0.843438534588969	1970	38.2685084917093
scenario_008	BayesPrism	observed	Inhib	0.204915006950339	0.0256977788650557	0.070892988266504	0.438491735227896	1970	84.0199268142498
scenario_008	BayesPrism	observed	Oligo	0.994902002573335	0.00875727199184138	0.0115843403770891	0.375534576499219	1969	56.0295306674761
scenario_008	BayesPrism	observed	OPC	0.927975325677388	0.0164952668729821	0.0184296208610908	0.263918910253821	1965	79.8056872807991
scenario_008	BayesPrism	observed	Immune	0.993848812896588	0.00250256188995302	0.00467594951858773	0.182459890626538	1954	124.258620010964
scenario_008	BayesPrism	observed	Vascular	0.641964034696959	0.00420389623795683	0.0119741765033562	0.0483398448043626	1834	255.966833302407
scenario_009	CDSeq2	expected	Astro	0.965588441296928	0.00648622708764274	0.0106112576244708	0.253213255601404	1969	69.6029416115949
scenario_009	CDSeq2	expected	Excit	0.97945814966316	0.037372936406134	0.0454626439554515	0.841285898086738	1969	41.6491973430075
scenario_009	CDSeq2	expected	Inhib	0.933951922007239	0.0278425244072978	0.0331481617513638	0.37987294485293	1969	84.0120912956205
scenario_009	CDSeq2	expected	Oligo	0.994610683024461	0.00799333740821985	0.0116952708893345	0.396149557811501	1969	47.1636335695393
scenario_009	CDSeq2	expected	OPC	0.98338461254585	0.00407119774802307	0.0051282414975451	0.157421944635202	1968	71.9591556147129
scenario_009	CDSeq2	expected	Immune	0.987729094882552	0.00358958468511326	0.00596523416167236	0.164274524057616	1960	96.254680890634
scenario_009	CDSeq2	expected	Vascular	0.977778318436449	0.0017349174619789	0.00257992859874483	0.0176488959137718	1919	227.994329769189
scenario_009	BayesPrism	expected	Astro	0.986818937162587	0.00507194412835079	0.00718656858890752	0.336405368111446	1969	68.8645572052022
scenario_009	BayesPrism	expected	Excit	0.745491940091026	0.0480233747995275	0.110185388721531	0.830188267929997	1969	38.4536767536353
scenario_009	BayesPrism	expected	Inhib	0.157504268429432	0.0272137723772345	0.0776869187002599	0.477559122878654	1969	78.0847507191077
scenario_009	BayesPrism	expected	Oligo	0.994704463621817	0.00903016921975191	0.0120527122515017	0.406905023628404	1969	47.823356921436
scenario_009	BayesPrism	expected	OPC	0.923432371045038	0.0175683711188516	0.0195653549382847	0.302305639782517	1968	65.7833620385338
scenario_009	BayesPrism	expected	Immune	0.993445382755394	0.00262328574495861	0.00466714716849526	0.201756682830602	1960	98.1283200950157
scenario_009	BayesPrism	expected	Vascular	0.63325990127864	0.00432689665919834	0.0127817891026294	0.0646504891905644	1861	216.879996708152
scenario_009	CDSeq2	observed	Astro	0.965284385542926	0.00651537136028402	0.0106216391403862	0.214720627218414	1967	82.6166001433413
scenario_009	CDSeq2	observed	Excit	0.979435784482364	0.0373359785066124	0.0454327961521698	0.84184647585502	1969	42.5534817961371
scenario_009	CDSeq2	observed	Inhib	0.933609790646846	0.0278678239241552	0.0331906528263428	0.371365227770942	1969	84.2008236994228
scenario_009	CDSeq2	observed	Oligo	0.994628802362034	0.00797654203458304	0.0116631594347318	0.372899484315771	1969	54.5838036034058
scenario_009	CDSeq2	observed	OPC	0.983235495933943	0.00409833206271631	0.0051538311081666	0.138525212056985	1963	88.6026546666501
scenario_009	CDSeq2	observed	Immune	0.987775840615106	0.00358422093219324	0.00593726902629425	0.141966162666343	1950	123.553593156529
scenario_009	CDSeq2	observed	Vascular	0.977738747245241	0.00173432557986692	0.00258067452099179	0.0125554813990667	1880	248.591977825866
scenario_009	BayesPrism	observed	Astro	0.986621437132016	0.00509759598472815	0.00724223648386661	0.299861854981406	1967	83.433135612499
scenario_009	BayesPrism	observed	Excit	0.745473767036101	0.0480134986082656	0.110181564300331	0.836505930276243	1969	39.6607233856377
scenario_009	BayesPrism	observed	Inhib	0.157073452722787	0.0272412385053938	0.0777028532164769	0.447859595026261	1969	84.6521113903219
scenario_009	BayesPrism	observed	Oligo	0.994777073506309	0.00901993539104822	0.0120019155455255	0.387479175364039	1969	56.4022935851747
scenario_009	BayesPrism	observed	OPC	0.923467824059096	0.0175955847385969	0.0195762036044928	0.25919934159996	1963	81.8233557085569
scenario_009	BayesPrism	observed	Immune	0.993435395425551	0.00261890967681755	0.00464332364154215	0.177793881583026	1950	124.685684411757
scenario_009	BayesPrism	observed	Vascular	0.633235220318591	0.00432603600952875	0.0127811016790343	0.055025464705183	1827	242.126814500634
