## Additional file 3: Supplementary Tables S12-S19 for "CDSeq2 integrates individual-level cell-type expression deconvolution with recoverability-guided prioritization": S15_eqtl_observed_agreement.csv

scenario	cell_type	engine	signal_ratio	replicate	inferred_calls	observed_calls	same_sign_overlap	agreement	recall
scenario_001	Astro	CDSeq2	0	1	0	0	0	NA	NA
scenario_001	Astro	BayesPrism	0	1	0	0	0	NA	NA
scenario_001	Excit	CDSeq2	0	1	0	0	0	NA	NA
scenario_001	Excit	BayesPrism	0	1	0	0	0	NA	NA
scenario_001	Inhib	CDSeq2	0	1	0	0	0	NA	NA
scenario_001	Inhib	BayesPrism	0	1	0	0	0	NA	NA
scenario_001	Oligo	CDSeq2	0	1	0	0	0	NA	NA
scenario_001	Oligo	BayesPrism	0	1	0	0	0	NA	NA
scenario_001	OPC	CDSeq2	0	1	0	0	0	NA	NA
scenario_001	OPC	BayesPrism	0	1	0	0	0	NA	NA
scenario_001	Immune	CDSeq2	0	1	0	0	0	NA	NA
scenario_001	Immune	BayesPrism	0	1	0	0	0	NA	NA
scenario_001	Vascular	CDSeq2	0	1	0	0	0	NA	NA
scenario_001	Vascular	BayesPrism	0	1	0	0	0	NA	NA
scenario_002	Astro	CDSeq2	0.5	1	4	1	0	0	0
scenario_002	Astro	BayesPrism	0.5	1	46	1	0	0	0
scenario_002	Excit	CDSeq2	0.5	1	36	33	21	0.583333333333333	0.636363636363636
scenario_002	Excit	BayesPrism	0.5	1	45	33	24	0.533333333333333	0.727272727272727
scenario_002	Inhib	CDSeq2	0.5	1	2	33	0	0	0
scenario_002	Inhib	BayesPrism	0.5	1	44	33	6	0.136363636363636	0.181818181818182
scenario_002	Oligo	CDSeq2	0.5	1	18	30	2	0.111111111111111	0.0666666666666667
scenario_002	Oligo	BayesPrism	0.5	1	47	30	6	0.127659574468085	0.2
scenario_002	OPC	CDSeq2	0.5	1	2	1	0	0	0
scenario_002	OPC	BayesPrism	0.5	1	44	1	0	0	0
scenario_002	Immune	CDSeq2	0.5	1	11	0	0	0	NA
scenario_002	Immune	BayesPrism	0.5	1	40	0	0	0	NA
scenario_002	Vascular	CDSeq2	0.5	1	2	2	0	0	0
scenario_002	Vascular	BayesPrism	0.5	1	40	2	0	0	0
scenario_003	Astro	CDSeq2	0.8	1	23	3	0	0	0
scenario_003	Astro	BayesPrism	0.8	1	84	3	1	0.0119047619047619	0.333333333333333
scenario_003	Excit	CDSeq2	0.8	1	78	77	51	0.653846153846154	0.662337662337662
scenario_003	Excit	BayesPrism	0.8	1	81	77	50	0.617283950617284	0.649350649350649
scenario_003	Inhib	CDSeq2	0.8	1	5	75	0	0	0
scenario_003	Inhib	BayesPrism	0.8	1	81	75	22	0.271604938271605	0.293333333333333
scenario_003	Oligo	CDSeq2	0.8	1	53	75	17	0.320754716981132	0.226666666666667
scenario_003	Oligo	BayesPrism	0.8	1	84	75	21	0.25	0.28
scenario_003	OPC	CDSeq2	0.8	1	6	6	0	0	0
scenario_003	OPC	BayesPrism	0.8	1	83	6	0	0	0
scenario_003	Immune	CDSeq2	0.8	1	35	4	0	0	0
scenario_003	Immune	BayesPrism	0.8	1	83	4	1	0.0120481927710843	0.25
scenario_003	Vascular	CDSeq2	0.8	1	5	4	0	0	0
scenario_003	Vascular	BayesPrism	0.8	1	77	4	1	0.012987012987013	0.25
scenario_004	Astro	CDSeq2	0	2	0	0	0	NA	NA
scenario_004	Astro	BayesPrism	0	2	0	0	0	NA	NA
scenario_004	Excit	CDSeq2	0	2	0	0	0	NA	NA
scenario_004	Excit	BayesPrism	0	2	0	0	0	NA	NA
scenario_004	Inhib	CDSeq2	0	2	0	0	0	NA	NA
scenario_004	Inhib	BayesPrism	0	2	0	0	0	NA	NA
scenario_004	Oligo	CDSeq2	0	2	0	0	0	NA	NA
scenario_004	Oligo	BayesPrism	0	2	0	0	0	NA	NA
scenario_004	OPC	CDSeq2	0	2	0	0	0	NA	NA
scenario_004	OPC	BayesPrism	0	2	0	0	0	NA	NA
scenario_004	Immune	CDSeq2	0	2	0	0	0	NA	NA
scenario_004	Immune	BayesPrism	0	2	0	0	0	NA	NA
scenario_004	Vascular	CDSeq2	0	2	0	0	0	NA	NA
scenario_004	Vascular	BayesPrism	0	2	0	0	0	NA	NA
scenario_005	Astro	CDSeq2	0.5	2	10	1	0	0	0
scenario_005	Astro	BayesPrism	0.5	2	46	1	0	0	0
scenario_005	Excit	CDSeq2	0.5	2	40	27	16	0.4	0.592592592592593
scenario_005	Excit	BayesPrism	0.5	2	49	27	18	0.36734693877551	0.666666666666667
scenario_005	Inhib	CDSeq2	0.5	2	7	29	1	0.142857142857143	0.0344827586206897
scenario_005	Inhib	BayesPrism	0.5	2	49	29	6	0.122448979591837	0.206896551724138
scenario_005	Oligo	CDSeq2	0.5	2	22	38	2	0.0909090909090909	0.0526315789473684
scenario_005	Oligo	BayesPrism	0.5	2	46	38	6	0.130434782608696	0.157894736842105
scenario_005	OPC	CDSeq2	0.5	2	4	0	0	0	NA
scenario_005	OPC	BayesPrism	0.5	2	50	0	0	0	NA
scenario_005	Immune	CDSeq2	0.5	2	15	2	0	0	0
scenario_005	Immune	BayesPrism	0.5	2	44	2	0	0	0
scenario_005	Vascular	CDSeq2	0.5	2	3	3	0	0	0
scenario_005	Vascular	BayesPrism	0.5	2	36	3	0	0	0
scenario_006	Astro	CDSeq2	0.8	2	28	5	0	0	0
scenario_006	Astro	BayesPrism	0.8	2	91	5	1	0.010989010989011	0.2
scenario_006	Excit	CDSeq2	0.8	2	84	72	50	0.595238095238095	0.694444444444444
scenario_006	Excit	BayesPrism	0.8	2	94	72	50	0.531914893617021	0.694444444444444
scenario_006	Inhib	CDSeq2	0.8	2	7	74	2	0.285714285714286	0.027027027027027
scenario_006	Inhib	BayesPrism	0.8	2	91	74	30	0.32967032967033	0.405405405405405
scenario_006	Oligo	CDSeq2	0.8	2	53	76	12	0.226415094339623	0.157894736842105
scenario_006	Oligo	BayesPrism	0.8	2	94	76	19	0.202127659574468	0.25
scenario_006	OPC	CDSeq2	0.8	2	15	6	0	0	0
scenario_006	OPC	BayesPrism	0.8	2	91	6	0	0	0
scenario_006	Immune	CDSeq2	0.8	2	31	5	0	0	0
scenario_006	Immune	BayesPrism	0.8	2	89	5	0	0	0
scenario_006	Vascular	CDSeq2	0.8	2	9	5	0	0	0
scenario_006	Vascular	BayesPrism	0.8	2	76	5	1	0.0131578947368421	0.2
scenario_007	Astro	CDSeq2	0	3	0	0	0	NA	NA
scenario_007	Astro	BayesPrism	0	3	0	0	0	NA	NA
scenario_007	Excit	CDSeq2	0	3	0	0	0	NA	NA
scenario_007	Excit	BayesPrism	0	3	0	0	0	NA	NA
scenario_007	Inhib	CDSeq2	0	3	0	0	0	NA	NA
scenario_007	Inhib	BayesPrism	0	3	0	0	0	NA	NA
scenario_007	Oligo	CDSeq2	0	3	0	0	0	NA	NA
scenario_007	Oligo	BayesPrism	0	3	0	0	0	NA	NA
scenario_007	OPC	CDSeq2	0	3	0	0	0	NA	NA
scenario_007	OPC	BayesPrism	0	3	0	0	0	NA	NA
scenario_007	Immune	CDSeq2	0	3	0	0	0	NA	NA
scenario_007	Immune	BayesPrism	0	3	0	0	0	NA	NA
scenario_007	Vascular	CDSeq2	0	3	0	0	0	NA	NA
scenario_007	Vascular	BayesPrism	0	3	0	0	0	NA	NA
scenario_008	Astro	CDSeq2	0.5	3	12	2	0	0	0
scenario_008	Astro	BayesPrism	0.5	3	47	2	0	0	0
scenario_008	Excit	CDSeq2	0.5	3	41	36	22	0.536585365853659	0.611111111111111
scenario_008	Excit	BayesPrism	0.5	3	44	36	23	0.522727272727273	0.638888888888889
scenario_008	Inhib	CDSeq2	0.5	3	2	34	1	0.5	0.0294117647058824
scenario_008	Inhib	BayesPrism	0.5	3	43	34	7	0.162790697674419	0.205882352941176
scenario_008	Oligo	CDSeq2	0.5	3	23	23	1	0.0434782608695652	0.0434782608695652
scenario_008	Oligo	BayesPrism	0.5	3	44	23	2	0.0454545454545455	0.0869565217391304
scenario_008	OPC	CDSeq2	0.5	3	2	0	0	0	NA
scenario_008	OPC	BayesPrism	0.5	3	46	0	0	0	NA
scenario_008	Immune	CDSeq2	0.5	3	9	2	0	0	0
scenario_008	Immune	BayesPrism	0.5	3	41	2	0	0	0
scenario_008	Vascular	CDSeq2	0.5	3	1	1	0	0	0
scenario_008	Vascular	BayesPrism	0.5	3	40	1	0	0	0
scenario_009	Astro	CDSeq2	0.8	3	28	5	0	0	0
scenario_009	Astro	BayesPrism	0.8	3	81	5	1	0.0123456790123457	0.2
scenario_009	Excit	CDSeq2	0.8	3	83	72	52	0.626506024096386	0.722222222222222
scenario_009	Excit	BayesPrism	0.8	3	81	72	51	0.62962962962963	0.708333333333333
scenario_009	Inhib	CDSeq2	0.8	3	8	73	3	0.375	0.0410958904109589
scenario_009	Inhib	BayesPrism	0.8	3	82	73	24	0.292682926829268	0.328767123287671
scenario_009	Oligo	CDSeq2	0.8	3	52	68	15	0.288461538461538	0.220588235294118
scenario_009	Oligo	BayesPrism	0.8	3	83	68	17	0.204819277108434	0.25
scenario_009	OPC	CDSeq2	0.8	3	10	3	0	0	0
scenario_009	OPC	BayesPrism	0.8	3	83	3	0	0	0
scenario_009	Immune	CDSeq2	0.8	3	30	4	0	0	0
scenario_009	Immune	BayesPrism	0.8	3	81	4	1	0.0123456790123457	0.25
scenario_009	Vascular	CDSeq2	0.8	3	2	5	0	0	0
scenario_009	Vascular	BayesPrism	0.8	3	79	5	0	0	0
