## Additional file 3: Supplementary Tables S12-S19 for "CDSeq2 integrates individual-level cell-type expression deconvolution with recoverability-guided prioritization": S17_continuous_donor_example.csv

trait	gene	cell_type	donor_index	phenotype_SD	reference_expression	estimated_expression
trait_031	JPT1	Excit	1	0.663045307904116	8.28501826149587	8.22971657302617
trait_031	JPT1	Excit	2	-0.967925970133409	7.39197406790814	7.39026130417972
trait_031	JPT1	Excit	4	-0.508926610992682	7.72696706098429	7.68728952144707
trait_031	JPT1	Excit	5	0.89168698410633	8.48440698805476	8.5053566680129
trait_031	JPT1	Excit	6	0.249243291281272	8.43572823768913	8.46593111110638
trait_031	JPT1	Excit	7	0.219122794939411	7.19533436690816	7.17606427892913
trait_031	JPT1	Excit	8	0.0213548949292756	8.37431775711445	8.31474554105313
trait_031	JPT1	Excit	9	-0.753962954858993	7.2700378620739	7.2315481365292
trait_031	JPT1	Excit	10	-0.36307643728554	7.70123895927382	7.6721182285328
trait_031	JPT1	Excit	11	0.275373286966919	7.51690812667127	7.47727557808138
trait_031	JPT1	Excit	12	0.417060581720896	8.0153840609466	7.97895388115673
trait_031	JPT1	Excit	13	-0.598074299303681	7.24971231659978	7.17959094167419
trait_031	JPT1	Excit	14	-0.859460964253345	7.06181477435283	7.0743224604039
trait_031	JPT1	Excit	15	-1.19594009784789	7.88961571299641	7.90672009761168
trait_031	JPT1	Excit	16	1.28018834729937	7.76385068423564	7.79928792387987
trait_031	JPT1	Excit	17	0.193068980100448	7.33016577114273	7.26761526590056
trait_031	JPT1	Excit	18	1.13255725463072	9.80977639668893	9.84186993649137
trait_031	JPT1	Excit	19	0.21297370111513	7.76530577292033	7.81166661175039
trait_031	JPT1	Excit	20	-1.8852828080702	7.43642104102279	7.42732840907778
trait_031	JPT1	Excit	21	0.298865748466281	8.57926171767882	8.6391628271287
trait_031	JPT1	Excit	22	0.551211623757309	8.39314355193698	8.37100962317126
trait_031	JPT1	Excit	23	-0.757282031020245	7.60885179356032	7.56865091147195
trait_031	JPT1	Excit	24	1.2316610123993	7.72125060927362	7.75400185309903
trait_031	JPT1	Excit	25	-0.501520415543419	8.08581707819379	8.15408318282416
trait_031	JPT1	Excit	26	1.05161076146706	7.9178706226701	7.91620559824148
trait_031	JPT1	Excit	27	-1.53873014755403	8.13701723027654	8.11550172263895
trait_031	JPT1	Excit	28	-0.326081965963962	7.18306775232042	7.20111834050424
trait_031	JPT1	Excit	29	0.695348081765709	8.15742488376466	8.22598724574143
trait_031	JPT1	Excit	30	-0.514758464217923	7.49453354400736	7.47292989940668
trait_031	JPT1	Excit	31	0.453996539489698	7.84825979454105	7.9172273715126
trait_031	JPT1	Excit	32	1.78501619331688	9.00002866130922	9.00651634669293
trait_031	JPT1	Excit	33	0.835872487773637	7.79712130489986	7.91357195799052
trait_031	JPT1	Excit	34	-0.119427863283452	8.03011639406083	8.11622670367946
trait_031	JPT1	Excit	35	-0.0468247025471949	7.49633821871686	7.49211514928026
trait_031	JPT1	Excit	36	0.313441244747846	7.28517613675485	7.17880371820005
trait_031	JPT1	Excit	37	0.90004981247446	8.86041184980179	8.84562625194186
trait_031	JPT1	Excit	38	0.342413846906048	9.8256485629684	9.75860635131536
trait_031	JPT1	Excit	39	0.560416796415346	8.03597413615995	8.10204477571142
trait_031	JPT1	Excit	40	0.0905935170366032	9.01877090573213	9.0541546849967
