## Additional file 4: Supplementary Tables S20-S25 for "CDSeq2 integrates individual-level cell-type expression deconvolution with recoverability-guided prioritization": S21_precision_recall_F1.csv

workflow	engine	signal_ratio	replicate	cell_type	n_tests_universe	n_available_before_selection	n_retained	n_available_retained	q_threshold	calls	TP	FP	FP_noninjected	FP_wrong_sign	FN	n_injected_all	precision	recall	F1	directional_FDP	noninjected_FDP
CDSeq2 before	CDSeq2	0.5	0	Astro	762	762	762	762	0.05	26	0	26	26	0	12	12	0	0	0	1	1
CDSeq2 GAM6	CDSeq2	0.5	0	Astro	762	762	303	303	0.05	17	0	17	17	0	12	12	0	0	0	1	1
BayesPrism standard	BayesPrism	0.5	0	Astro	762	753	762	753	0.05	139	0	139	139	0	12	12	0	0	0	1	1
CDSeq2 before	CDSeq2	0.5	0	Excit	762	762	762	762	0.05	117	93	24	24	0	153	246	0.794871794871795	0.378048780487805	0.512396694214876	0.205128205128205	0.205128205128205
CDSeq2 GAM6	CDSeq2	0.5	0	Excit	762	762	303	303	0.05	45	39	6	6	0	207	246	0.866666666666667	0.158536585365854	0.268041237113402	0.133333333333333	0.133333333333333
BayesPrism standard	BayesPrism	0.5	0	Excit	762	753	762	753	0.05	138	109	29	29	0	137	246	0.789855072463768	0.443089430894309	0.567708333333333	0.210144927536232	0.210144927536232
CDSeq2 before	CDSeq2	0.5	0	Inhib	762	762	762	762	0.05	11	5	6	5	1	241	246	0.454545454545455	0.0203252032520325	0.0389105058365759	0.545454545454545	0.454545454545455
CDSeq2 GAM6	CDSeq2	0.5	0	Inhib	762	762	303	303	0.05	6	4	2	1	1	242	246	0.666666666666667	0.016260162601626	0.0317460317460317	0.333333333333333	0.166666666666667
BayesPrism standard	BayesPrism	0.5	0	Inhib	762	753	762	753	0.05	136	41	95	92	3	205	246	0.301470588235294	0.166666666666667	0.214659685863874	0.698529411764706	0.676470588235294
CDSeq2 before	CDSeq2	0.5	0	Oligo	762	762	762	762	0.05	63	14	49	44	5	232	246	0.222222222222222	0.056910569105691	0.0906148867313916	0.777777777777778	0.698412698412698
CDSeq2 GAM6	CDSeq2	0.5	0	Oligo	762	762	303	303	0.05	32	10	22	21	1	236	246	0.3125	0.040650406504065	0.0719424460431655	0.6875	0.65625
BayesPrism standard	BayesPrism	0.5	0	Oligo	762	753	762	753	0.05	137	34	103	92	11	212	246	0.248175182481752	0.138211382113821	0.177545691906005	0.751824817518248	0.671532846715328
CDSeq2 before	CDSeq2	0.5	0	OPC	762	762	762	762	0.05	8	0	8	8	0	12	12	0	0	0	1	1
CDSeq2 GAM6	CDSeq2	0.5	0	OPC	762	762	303	303	0.05	7	0	7	7	0	12	12	0	0	0	1	1
BayesPrism standard	BayesPrism	0.5	0	OPC	762	753	762	753	0.05	140	0	140	140	0	12	12	0	0	0	1	1
CDSeq2 before	CDSeq2	0.5	0	Immune	762	762	762	762	0.05	35	0	35	35	0	12	12	0	0	0	1	1
CDSeq2 GAM6	CDSeq2	0.5	0	Immune	762	762	303	303	0.05	19	0	19	19	0	12	12	0	0	0	1	1
BayesPrism standard	BayesPrism	0.5	0	Immune	762	753	762	753	0.05	125	0	125	125	0	12	12	0	0	0	1	1
CDSeq2 before	CDSeq2	0.5	0	Vascular	762	762	762	762	0.05	6	0	6	6	0	12	12	0	0	0	1	1
CDSeq2 GAM6	CDSeq2	0.5	0	Vascular	762	762	303	303	0.05	4	0	4	4	0	12	12	0	0	0	1	1
BayesPrism standard	BayesPrism	0.5	0	Vascular	762	733	762	733	0.05	116	0	116	116	0	12	12	0	0	0	1	1
CDSeq2 before	CDSeq2	0.5	0	ALL_TYPES	5334	5334	5334	5334	0.05	266	112	154	148	6	674	786	0.421052631578947	0.142493638676845	0.212927756653992	0.578947368421053	0.556390977443609
CDSeq2 GAM6	CDSeq2	0.5	0	ALL_TYPES	5334	5334	2121	2121	0.05	130	53	77	75	2	733	786	0.407692307692308	0.0674300254452926	0.115720524017467	0.592307692307692	0.576923076923077
BayesPrism standard	BayesPrism	0.5	0	ALL_TYPES	5334	5251	5334	5251	0.05	931	184	747	733	14	602	786	0.197636949516649	0.234096692111959	0.21432731508445	0.802363050483351	0.787325456498389
CDSeq2 before	CDSeq2	0.5	1	Astro	254	254	254	254	0.05	4	0	4	4	0	4	4	0	0	0	1	1
CDSeq2 GAM6	CDSeq2	0.5	1	Astro	254	254	101	101	0.05	3	0	3	3	0	4	4	0	0	0	1	1
BayesPrism standard	BayesPrism	0.5	1	Astro	254	251	254	251	0.05	46	0	46	46	0	4	4	0	0	0	1	1
CDSeq2 before	CDSeq2	0.5	1	Excit	254	254	254	254	0.05	36	26	10	10	0	56	82	0.722222222222222	0.317073170731707	0.440677966101695	0.277777777777778	0.277777777777778
CDSeq2 GAM6	CDSeq2	0.5	1	Excit	254	254	101	101	0.05	13	9	4	4	0	73	82	0.692307692307692	0.109756097560976	0.189473684210526	0.307692307692308	0.307692307692308
BayesPrism standard	BayesPrism	0.5	1	Excit	254	251	254	251	0.05	45	34	11	11	0	48	82	0.755555555555556	0.414634146341463	0.535433070866142	0.244444444444444	0.244444444444444
CDSeq2 before	CDSeq2	0.5	1	Inhib	254	254	254	254	0.05	2	1	1	1	0	81	82	0.5	0.0121951219512195	0.0238095238095238	0.5	0.5
CDSeq2 GAM6	CDSeq2	0.5	1	Inhib	254	254	101	101	0.05	1	1	0	0	0	81	82	1	0.0121951219512195	0.0240963855421687	0	0
BayesPrism standard	BayesPrism	0.5	1	Inhib	254	251	254	251	0.05	44	12	32	31	1	70	82	0.272727272727273	0.146341463414634	0.19047619047619	0.727272727272727	0.704545454545455
CDSeq2 before	CDSeq2	0.5	1	Oligo	254	254	254	254	0.05	18	5	13	12	1	77	82	0.277777777777778	0.0609756097560976	0.1	0.722222222222222	0.666666666666667
CDSeq2 GAM6	CDSeq2	0.5	1	Oligo	254	254	101	101	0.05	8	2	6	6	0	80	82	0.25	0.024390243902439	0.0444444444444444	0.75	0.75
BayesPrism standard	BayesPrism	0.5	1	Oligo	254	251	254	251	0.05	47	13	34	30	4	69	82	0.276595744680851	0.158536585365854	0.201550387596899	0.723404255319149	0.638297872340426
CDSeq2 before	CDSeq2	0.5	1	OPC	254	254	254	254	0.05	2	0	2	2	0	4	4	0	0	0	1	1
CDSeq2 GAM6	CDSeq2	0.5	1	OPC	254	254	101	101	0.05	1	0	1	1	0	4	4	0	0	0	1	1
BayesPrism standard	BayesPrism	0.5	1	OPC	254	251	254	251	0.05	44	0	44	44	0	4	4	0	0	0	1	1
CDSeq2 before	CDSeq2	0.5	1	Immune	254	254	254	254	0.05	11	0	11	11	0	4	4	0	0	0	1	1
CDSeq2 GAM6	CDSeq2	0.5	1	Immune	254	254	101	101	0.05	7	0	7	7	0	4	4	0	0	0	1	1
BayesPrism standard	BayesPrism	0.5	1	Immune	254	251	254	251	0.05	40	0	40	40	0	4	4	0	0	0	1	1
CDSeq2 before	CDSeq2	0.5	1	Vascular	254	254	254	254	0.05	2	0	2	2	0	4	4	0	0	0	1	1
CDSeq2 GAM6	CDSeq2	0.5	1	Vascular	254	254	101	101	0.05	1	0	1	1	0	4	4	0	0	0	1	1
BayesPrism standard	BayesPrism	0.5	1	Vascular	254	241	254	241	0.05	40	0	40	40	0	4	4	0	0	0	1	1
CDSeq2 before	CDSeq2	0.5	1	ALL_TYPES	1778	1778	1778	1778	0.05	75	32	43	42	1	230	262	0.426666666666667	0.122137404580153	0.189910979228487	0.573333333333333	0.56
CDSeq2 GAM6	CDSeq2	0.5	1	ALL_TYPES	1778	1778	707	707	0.05	34	12	22	22	0	250	262	0.352941176470588	0.0458015267175573	0.0810810810810811	0.647058823529412	0.647058823529412
BayesPrism standard	BayesPrism	0.5	1	ALL_TYPES	1778	1747	1778	1747	0.05	306	59	247	242	5	203	262	0.19281045751634	0.225190839694656	0.207746478873239	0.80718954248366	0.790849673202614
CDSeq2 before	CDSeq2	0.5	2	Astro	254	254	254	254	0.05	10	0	10	10	0	4	4	0	0	0	1	1
CDSeq2 GAM6	CDSeq2	0.5	2	Astro	254	254	101	101	0.05	8	0	8	8	0	4	4	0	0	0	1	1
BayesPrism standard	BayesPrism	0.5	2	Astro	254	251	254	251	0.05	46	0	46	46	0	4	4	0	0	0	1	1
CDSeq2 before	CDSeq2	0.5	2	Excit	254	254	254	254	0.05	40	33	7	7	0	49	82	0.825	0.402439024390244	0.540983606557377	0.175	0.175
CDSeq2 GAM6	CDSeq2	0.5	2	Excit	254	254	101	101	0.05	14	13	1	1	0	69	82	0.928571428571429	0.158536585365854	0.270833333333333	0.0714285714285714	0.0714285714285714
BayesPrism standard	BayesPrism	0.5	2	Excit	254	251	254	251	0.05	49	38	11	11	0	44	82	0.775510204081633	0.463414634146341	0.580152671755725	0.224489795918367	0.224489795918367
CDSeq2 before	CDSeq2	0.5	2	Inhib	254	254	254	254	0.05	7	3	4	3	1	79	82	0.428571428571429	0.0365853658536585	0.0674157303370786	0.571428571428571	0.428571428571429
CDSeq2 GAM6	CDSeq2	0.5	2	Inhib	254	254	101	101	0.05	4	2	2	1	1	80	82	0.5	0.024390243902439	0.0465116279069767	0.5	0.25
BayesPrism standard	BayesPrism	0.5	2	Inhib	254	251	254	251	0.05	49	16	33	32	1	66	82	0.326530612244898	0.195121951219512	0.244274809160305	0.673469387755102	0.653061224489796
CDSeq2 before	CDSeq2	0.5	2	Oligo	254	254	254	254	0.05	22	3	19	18	1	79	82	0.136363636363636	0.0365853658536585	0.0576923076923077	0.863636363636364	0.818181818181818
CDSeq2 GAM6	CDSeq2	0.5	2	Oligo	254	254	101	101	0.05	9	2	7	7	0	80	82	0.222222222222222	0.024390243902439	0.043956043956044	0.777777777777778	0.777777777777778
BayesPrism standard	BayesPrism	0.5	2	Oligo	254	251	254	251	0.05	46	11	35	33	2	71	82	0.239130434782609	0.134146341463415	0.171875	0.760869565217391	0.717391304347826
CDSeq2 before	CDSeq2	0.5	2	OPC	254	254	254	254	0.05	4	0	4	4	0	4	4	0	0	0	1	1
CDSeq2 GAM6	CDSeq2	0.5	2	OPC	254	254	101	101	0.05	4	0	4	4	0	4	4	0	0	0	1	1
BayesPrism standard	BayesPrism	0.5	2	OPC	254	251	254	251	0.05	50	0	50	50	0	4	4	0	0	0	1	1
CDSeq2 before	CDSeq2	0.5	2	Immune	254	254	254	254	0.05	15	0	15	15	0	4	4	0	0	0	1	1
CDSeq2 GAM6	CDSeq2	0.5	2	Immune	254	254	101	101	0.05	9	0	9	9	0	4	4	0	0	0	1	1
BayesPrism standard	BayesPrism	0.5	2	Immune	254	251	254	251	0.05	44	0	44	44	0	4	4	0	0	0	1	1
CDSeq2 before	CDSeq2	0.5	2	Vascular	254	254	254	254	0.05	3	0	3	3	0	4	4	0	0	0	1	1
CDSeq2 GAM6	CDSeq2	0.5	2	Vascular	254	254	101	101	0.05	2	0	2	2	0	4	4	0	0	0	1	1
BayesPrism standard	BayesPrism	0.5	2	Vascular	254	246	254	246	0.05	36	0	36	36	0	4	4	0	0	0	1	1
CDSeq2 before	CDSeq2	0.5	2	ALL_TYPES	1778	1778	1778	1778	0.05	101	39	62	60	2	223	262	0.386138613861386	0.148854961832061	0.214876033057851	0.613861386138614	0.594059405940594
CDSeq2 GAM6	CDSeq2	0.5	2	ALL_TYPES	1778	1778	707	707	0.05	50	17	33	32	1	245	262	0.34	0.0648854961832061	0.108974358974359	0.66	0.64
BayesPrism standard	BayesPrism	0.5	2	ALL_TYPES	1778	1752	1778	1752	0.05	320	65	255	252	3	197	262	0.203125	0.248091603053435	0.223367697594502	0.796875	0.7875
CDSeq2 before	CDSeq2	0.5	3	Astro	254	254	254	254	0.05	12	0	12	12	0	4	4	0	0	0	1	1
CDSeq2 GAM6	CDSeq2	0.5	3	Astro	254	254	101	101	0.05	6	0	6	6	0	4	4	0	0	0	1	1
BayesPrism standard	BayesPrism	0.5	3	Astro	254	251	254	251	0.05	47	0	47	47	0	4	4	0	0	0	1	1
CDSeq2 before	CDSeq2	0.5	3	Excit	254	254	254	254	0.05	41	34	7	7	0	48	82	0.829268292682927	0.414634146341463	0.552845528455285	0.170731707317073	0.170731707317073
CDSeq2 GAM6	CDSeq2	0.5	3	Excit	254	254	101	101	0.05	18	17	1	1	0	65	82	0.944444444444444	0.207317073170732	0.34	0.0555555555555556	0.0555555555555556
BayesPrism standard	BayesPrism	0.5	3	Excit	254	251	254	251	0.05	44	37	7	7	0	45	82	0.840909090909091	0.451219512195122	0.587301587301587	0.159090909090909	0.159090909090909
CDSeq2 before	CDSeq2	0.5	3	Inhib	254	254	254	254	0.05	2	1	1	1	0	81	82	0.5	0.0121951219512195	0.0238095238095238	0.5	0.5
CDSeq2 GAM6	CDSeq2	0.5	3	Inhib	254	254	101	101	0.05	1	1	0	0	0	81	82	1	0.0121951219512195	0.0240963855421687	0	0
BayesPrism standard	BayesPrism	0.5	3	Inhib	254	251	254	251	0.05	43	13	30	29	1	69	82	0.302325581395349	0.158536585365854	0.208	0.697674418604651	0.674418604651163
CDSeq2 before	CDSeq2	0.5	3	Oligo	254	254	254	254	0.05	23	6	17	14	3	76	82	0.260869565217391	0.0731707317073171	0.114285714285714	0.739130434782609	0.608695652173913
CDSeq2 GAM6	CDSeq2	0.5	3	Oligo	254	254	101	101	0.05	15	6	9	8	1	76	82	0.4	0.0731707317073171	0.123711340206186	0.6	0.533333333333333
BayesPrism standard	BayesPrism	0.5	3	Oligo	254	251	254	251	0.05	44	10	34	29	5	72	82	0.227272727272727	0.121951219512195	0.158730158730159	0.772727272727273	0.659090909090909
CDSeq2 before	CDSeq2	0.5	3	OPC	254	254	254	254	0.05	2	0	2	2	0	4	4	0	0	0	1	1
CDSeq2 GAM6	CDSeq2	0.5	3	OPC	254	254	101	101	0.05	2	0	2	2	0	4	4	0	0	0	1	1
BayesPrism standard	BayesPrism	0.5	3	OPC	254	251	254	251	0.05	46	0	46	46	0	4	4	0	0	0	1	1
CDSeq2 before	CDSeq2	0.5	3	Immune	254	254	254	254	0.05	9	0	9	9	0	4	4	0	0	0	1	1
CDSeq2 GAM6	CDSeq2	0.5	3	Immune	254	254	101	101	0.05	3	0	3	3	0	4	4	0	0	0	1	1
BayesPrism standard	BayesPrism	0.5	3	Immune	254	251	254	251	0.05	41	0	41	41	0	4	4	0	0	0	1	1
CDSeq2 before	CDSeq2	0.5	3	Vascular	254	254	254	254	0.05	1	0	1	1	0	4	4	0	0	0	1	1
CDSeq2 GAM6	CDSeq2	0.5	3	Vascular	254	254	101	101	0.05	1	0	1	1	0	4	4	0	0	0	1	1
BayesPrism standard	BayesPrism	0.5	3	Vascular	254	246	254	246	0.05	40	0	40	40	0	4	4	0	0	0	1	1
CDSeq2 before	CDSeq2	0.5	3	ALL_TYPES	1778	1778	1778	1778	0.05	90	41	49	46	3	221	262	0.455555555555556	0.156488549618321	0.232954545454545	0.544444444444444	0.511111111111111
CDSeq2 GAM6	CDSeq2	0.5	3	ALL_TYPES	1778	1778	707	707	0.05	46	24	22	21	1	238	262	0.521739130434783	0.0916030534351145	0.155844155844156	0.478260869565217	0.456521739130435
BayesPrism standard	BayesPrism	0.5	3	ALL_TYPES	1778	1752	1778	1752	0.05	305	60	245	239	6	202	262	0.19672131147541	0.229007633587786	0.211640211640212	0.80327868852459	0.783606557377049
CDSeq2 before	CDSeq2	0.8	0	Astro	762	762	762	762	0.05	79	0	79	79	0	12	12	0	0	0	1	1
CDSeq2 GAM6	CDSeq2	0.8	0	Astro	762	762	303	303	0.05	52	0	52	52	0	12	12	0	0	0	1	1
BayesPrism standard	BayesPrism	0.8	0	Astro	762	751	762	751	0.05	256	2	254	254	0	10	12	0.0078125	0.166666666666667	0.0149253731343284	0.9921875	0.9921875
CDSeq2 before	CDSeq2	0.8	0	Excit	762	762	762	762	0.05	245	171	74	74	0	75	246	0.697959183673469	0.695121951219512	0.696537678207739	0.302040816326531	0.302040816326531
CDSeq2 GAM6	CDSeq2	0.8	0	Excit	762	762	303	303	0.05	108	75	33	33	0	171	246	0.694444444444444	0.304878048780488	0.423728813559322	0.305555555555556	0.305555555555556
BayesPrism standard	BayesPrism	0.8	0	Excit	762	751	762	751	0.05	256	170	86	86	0	76	246	0.6640625	0.691056910569106	0.677290836653386	0.3359375	0.3359375
CDSeq2 before	CDSeq2	0.8	0	Inhib	762	762	762	762	0.05	20	6	14	13	1	240	246	0.3	0.024390243902439	0.0451127819548872	0.7	0.65
CDSeq2 GAM6	CDSeq2	0.8	0	Inhib	762	762	303	303	0.05	12	5	7	6	1	241	246	0.416666666666667	0.0203252032520325	0.0387596899224806	0.583333333333333	0.5
BayesPrism standard	BayesPrism	0.8	0	Inhib	762	751	762	751	0.05	254	84	170	165	5	162	246	0.330708661417323	0.341463414634146	0.336	0.669291338582677	0.649606299212598
CDSeq2 before	CDSeq2	0.8	0	Oligo	762	762	762	762	0.05	158	45	113	100	13	201	246	0.284810126582278	0.182926829268293	0.222772277227723	0.715189873417722	0.632911392405063
CDSeq2 GAM6	CDSeq2	0.8	0	Oligo	762	762	303	303	0.05	75	31	44	38	6	215	246	0.413333333333333	0.126016260162602	0.193146417445483	0.586666666666667	0.506666666666667
BayesPrism standard	BayesPrism	0.8	0	Oligo	762	751	762	751	0.05	261	59	202	179	23	187	246	0.226053639846743	0.239837398373984	0.232741617357002	0.773946360153257	0.685823754789272
CDSeq2 before	CDSeq2	0.8	0	OPC	762	762	762	762	0.05	31	0	31	31	0	12	12	0	0	0	1	1
CDSeq2 GAM6	CDSeq2	0.8	0	OPC	762	762	303	303	0.05	24	0	24	24	0	12	12	0	0	0	1	1
BayesPrism standard	BayesPrism	0.8	0	OPC	762	751	762	751	0.05	257	0	257	257	0	12	12	0	0	0	1	1
CDSeq2 before	CDSeq2	0.8	0	Immune	762	762	762	762	0.05	96	0	96	96	0	12	12	0	0	0	1	1
CDSeq2 GAM6	CDSeq2	0.8	0	Immune	762	762	303	303	0.05	56	0	56	56	0	12	12	0	0	0	1	1
BayesPrism standard	BayesPrism	0.8	0	Immune	762	751	762	751	0.05	253	2	251	251	0	10	12	0.00790513833992095	0.166666666666667	0.0150943396226415	0.992094861660079	0.992094861660079
CDSeq2 before	CDSeq2	0.8	0	Vascular	762	762	762	762	0.05	16	0	16	15	1	12	12	0	0	0	1	0.9375
CDSeq2 GAM6	CDSeq2	0.8	0	Vascular	762	762	303	303	0.05	10	0	10	10	0	12	12	0	0	0	1	1
BayesPrism standard	BayesPrism	0.8	0	Vascular	762	734	762	734	0.05	232	1	231	231	0	11	12	0.00431034482758621	0.0833333333333333	0.00819672131147541	0.995689655172414	0.995689655172414
CDSeq2 before	CDSeq2	0.8	0	ALL_TYPES	5334	5334	5334	5334	0.05	645	222	423	408	15	564	786	0.344186046511628	0.282442748091603	0.310272536687631	0.655813953488372	0.632558139534884
CDSeq2 GAM6	CDSeq2	0.8	0	ALL_TYPES	5334	5334	2121	2121	0.05	337	111	226	219	7	675	786	0.329376854599407	0.141221374045802	0.197684772929653	0.670623145400593	0.649851632047478
BayesPrism standard	BayesPrism	0.8	0	ALL_TYPES	5334	5240	5334	5240	0.05	1769	318	1451	1423	28	468	786	0.17976257772753	0.404580152671756	0.248923679060665	0.82023742227247	0.804409270774449
CDSeq2 before	CDSeq2	0.8	1	Astro	254	254	254	254	0.05	23	0	23	23	0	4	4	0	0	0	1	1
CDSeq2 GAM6	CDSeq2	0.8	1	Astro	254	254	101	101	0.05	14	0	14	14	0	4	4	0	0	0	1	1
BayesPrism standard	BayesPrism	0.8	1	Astro	254	250	254	250	0.05	84	1	83	83	0	3	4	0.0119047619047619	0.25	0.0227272727272727	0.988095238095238	0.988095238095238
CDSeq2 before	CDSeq2	0.8	1	Excit	254	254	254	254	0.05	78	55	23	23	0	27	82	0.705128205128205	0.670731707317073	0.6875	0.294871794871795	0.294871794871795
CDSeq2 GAM6	CDSeq2	0.8	1	Excit	254	254	101	101	0.05	34	26	8	8	0	56	82	0.764705882352941	0.317073170731707	0.448275862068966	0.235294117647059	0.235294117647059
BayesPrism standard	BayesPrism	0.8	1	Excit	254	250	254	250	0.05	81	53	28	28	0	29	82	0.654320987654321	0.646341463414634	0.650306748466258	0.345679012345679	0.345679012345679
CDSeq2 before	CDSeq2	0.8	1	Inhib	254	254	254	254	0.05	5	1	4	4	0	81	82	0.2	0.0121951219512195	0.0229885057471264	0.8	0.8
CDSeq2 GAM6	CDSeq2	0.8	1	Inhib	254	254	101	101	0.05	3	1	2	2	0	81	82	0.333333333333333	0.0121951219512195	0.0235294117647059	0.666666666666667	0.666666666666667
BayesPrism standard	BayesPrism	0.8	1	Inhib	254	250	254	250	0.05	81	24	57	56	1	58	82	0.296296296296296	0.292682926829268	0.294478527607362	0.703703703703704	0.691358024691358
CDSeq2 before	CDSeq2	0.8	1	Oligo	254	254	254	254	0.05	53	18	35	31	4	64	82	0.339622641509434	0.219512195121951	0.266666666666667	0.660377358490566	0.584905660377358
CDSeq2 GAM6	CDSeq2	0.8	1	Oligo	254	254	101	101	0.05	27	13	14	12	2	69	82	0.481481481481481	0.158536585365854	0.238532110091743	0.518518518518518	0.444444444444444
BayesPrism standard	BayesPrism	0.8	1	Oligo	254	250	254	250	0.05	84	22	62	54	8	60	82	0.261904761904762	0.268292682926829	0.265060240963855	0.738095238095238	0.642857142857143
CDSeq2 before	CDSeq2	0.8	1	OPC	254	254	254	254	0.05	6	0	6	6	0	4	4	0	0	0	1	1
CDSeq2 GAM6	CDSeq2	0.8	1	OPC	254	254	101	101	0.05	5	0	5	5	0	4	4	0	0	0	1	1
BayesPrism standard	BayesPrism	0.8	1	OPC	254	250	254	250	0.05	83	0	83	83	0	4	4	0	0	0	1	1
CDSeq2 before	CDSeq2	0.8	1	Immune	254	254	254	254	0.05	35	0	35	35	0	4	4	0	0	0	1	1
CDSeq2 GAM6	CDSeq2	0.8	1	Immune	254	254	101	101	0.05	19	0	19	19	0	4	4	0	0	0	1	1
BayesPrism standard	BayesPrism	0.8	1	Immune	254	250	254	250	0.05	83	1	82	82	0	3	4	0.0120481927710843	0.25	0.0229885057471264	0.987951807228916	0.987951807228916
CDSeq2 before	CDSeq2	0.8	1	Vascular	254	254	254	254	0.05	5	0	5	5	0	4	4	0	0	0	1	1
CDSeq2 GAM6	CDSeq2	0.8	1	Vascular	254	254	101	101	0.05	3	0	3	3	0	4	4	0	0	0	1	1
BayesPrism standard	BayesPrism	0.8	1	Vascular	254	245	254	245	0.05	77	1	76	76	0	3	4	0.012987012987013	0.25	0.0246913580246914	0.987012987012987	0.987012987012987
CDSeq2 before	CDSeq2	0.8	1	ALL_TYPES	1778	1778	1778	1778	0.05	205	74	131	127	4	188	262	0.360975609756098	0.282442748091603	0.316916488222698	0.639024390243902	0.619512195121951
CDSeq2 GAM6	CDSeq2	0.8	1	ALL_TYPES	1778	1778	707	707	0.05	105	40	65	63	2	222	262	0.380952380952381	0.152671755725191	0.217983651226158	0.619047619047619	0.6
BayesPrism standard	BayesPrism	0.8	1	ALL_TYPES	1778	1745	1778	1745	0.05	573	102	471	462	9	160	262	0.178010471204188	0.389312977099237	0.244311377245509	0.821989528795812	0.806282722513089
CDSeq2 before	CDSeq2	0.8	2	Astro	254	254	254	254	0.05	28	0	28	28	0	4	4	0	0	0	1	1
CDSeq2 GAM6	CDSeq2	0.8	2	Astro	254	254	101	101	0.05	19	0	19	19	0	4	4	0	0	0	1	1
BayesPrism standard	BayesPrism	0.8	2	Astro	254	251	254	251	0.05	91	0	91	91	0	4	4	0	0	0	1	1
CDSeq2 before	CDSeq2	0.8	2	Excit	254	254	254	254	0.05	84	58	26	26	0	24	82	0.69047619047619	0.707317073170732	0.698795180722892	0.30952380952381	0.30952380952381
CDSeq2 GAM6	CDSeq2	0.8	2	Excit	254	254	101	101	0.05	39	26	13	13	0	56	82	0.666666666666667	0.317073170731707	0.429752066115702	0.333333333333333	0.333333333333333
BayesPrism standard	BayesPrism	0.8	2	Excit	254	251	254	251	0.05	94	60	34	34	0	22	82	0.638297872340426	0.731707317073171	0.681818181818182	0.361702127659574	0.361702127659574
CDSeq2 before	CDSeq2	0.8	2	Inhib	254	254	254	254	0.05	7	2	5	4	1	80	82	0.285714285714286	0.024390243902439	0.0449438202247191	0.714285714285714	0.571428571428571
CDSeq2 GAM6	CDSeq2	0.8	2	Inhib	254	254	101	101	0.05	3	1	2	1	1	81	82	0.333333333333333	0.0121951219512195	0.0235294117647059	0.666666666666667	0.333333333333333
BayesPrism standard	BayesPrism	0.8	2	Inhib	254	251	254	251	0.05	91	34	57	55	2	48	82	0.373626373626374	0.414634146341463	0.393063583815029	0.626373626373626	0.604395604395604
CDSeq2 before	CDSeq2	0.8	2	Oligo	254	254	254	254	0.05	53	12	41	37	4	70	82	0.226415094339623	0.146341463414634	0.177777777777778	0.773584905660377	0.69811320754717
CDSeq2 GAM6	CDSeq2	0.8	2	Oligo	254	254	101	101	0.05	22	7	15	13	2	75	82	0.318181818181818	0.0853658536585366	0.134615384615385	0.681818181818182	0.590909090909091
BayesPrism standard	BayesPrism	0.8	2	Oligo	254	251	254	251	0.05	94	20	74	66	8	62	82	0.212765957446809	0.24390243902439	0.227272727272727	0.787234042553192	0.702127659574468
CDSeq2 before	CDSeq2	0.8	2	OPC	254	254	254	254	0.05	15	0	15	15	0	4	4	0	0	0	1	1
CDSeq2 GAM6	CDSeq2	0.8	2	OPC	254	254	101	101	0.05	11	0	11	11	0	4	4	0	0	0	1	1
BayesPrism standard	BayesPrism	0.8	2	OPC	254	251	254	251	0.05	91	0	91	91	0	4	4	0	0	0	1	1
CDSeq2 before	CDSeq2	0.8	2	Immune	254	254	254	254	0.05	31	0	31	31	0	4	4	0	0	0	1	1
CDSeq2 GAM6	CDSeq2	0.8	2	Immune	254	254	101	101	0.05	20	0	20	20	0	4	4	0	0	0	1	1
BayesPrism standard	BayesPrism	0.8	2	Immune	254	251	254	251	0.05	89	0	89	89	0	4	4	0	0	0	1	1
CDSeq2 before	CDSeq2	0.8	2	Vascular	254	254	254	254	0.05	9	0	9	8	1	4	4	0	0	0	1	0.888888888888889
CDSeq2 GAM6	CDSeq2	0.8	2	Vascular	254	254	101	101	0.05	5	0	5	5	0	4	4	0	0	0	1	1
BayesPrism standard	BayesPrism	0.8	2	Vascular	254	248	254	248	0.05	76	0	76	76	0	4	4	0	0	0	1	1
CDSeq2 before	CDSeq2	0.8	2	ALL_TYPES	1778	1778	1778	1778	0.05	227	72	155	149	6	190	262	0.317180616740088	0.274809160305344	0.294478527607362	0.682819383259912	0.656387665198238
CDSeq2 GAM6	CDSeq2	0.8	2	ALL_TYPES	1778	1778	707	707	0.05	119	34	85	82	3	228	262	0.285714285714286	0.129770992366412	0.178477690288714	0.714285714285714	0.689075630252101
BayesPrism standard	BayesPrism	0.8	2	ALL_TYPES	1778	1754	1778	1754	0.05	626	114	512	502	10	148	262	0.182108626198083	0.435114503816794	0.256756756756757	0.817891373801917	0.801916932907348
CDSeq2 before	CDSeq2	0.8	3	Astro	254	254	254	254	0.05	28	0	28	28	0	4	4	0	0	0	1	1
CDSeq2 GAM6	CDSeq2	0.8	3	Astro	254	254	101	101	0.05	19	0	19	19	0	4	4	0	0	0	1	1
BayesPrism standard	BayesPrism	0.8	3	Astro	254	250	254	250	0.05	81	1	80	80	0	3	4	0.0123456790123457	0.25	0.0235294117647059	0.987654320987654	0.987654320987654
CDSeq2 before	CDSeq2	0.8	3	Excit	254	254	254	254	0.05	83	58	25	25	0	24	82	0.698795180722892	0.707317073170732	0.703030303030303	0.301204819277108	0.301204819277108
CDSeq2 GAM6	CDSeq2	0.8	3	Excit	254	254	101	101	0.05	35	23	12	12	0	59	82	0.657142857142857	0.280487804878049	0.393162393162393	0.342857142857143	0.342857142857143
BayesPrism standard	BayesPrism	0.8	3	Excit	254	250	254	250	0.05	81	57	24	24	0	25	82	0.703703703703704	0.695121951219512	0.699386503067485	0.296296296296296	0.296296296296296
CDSeq2 before	CDSeq2	0.8	3	Inhib	254	254	254	254	0.05	8	3	5	5	0	79	82	0.375	0.0365853658536585	0.0666666666666667	0.625	0.625
CDSeq2 GAM6	CDSeq2	0.8	3	Inhib	254	254	101	101	0.05	6	3	3	3	0	79	82	0.5	0.0365853658536585	0.0681818181818182	0.5	0.5
BayesPrism standard	BayesPrism	0.8	3	Inhib	254	250	254	250	0.05	82	26	56	54	2	56	82	0.317073170731707	0.317073170731707	0.317073170731707	0.682926829268293	0.658536585365854
CDSeq2 before	CDSeq2	0.8	3	Oligo	254	254	254	254	0.05	52	15	37	32	5	67	82	0.288461538461538	0.182926829268293	0.223880597014925	0.711538461538462	0.615384615384615
CDSeq2 GAM6	CDSeq2	0.8	3	Oligo	254	254	101	101	0.05	26	11	15	13	2	71	82	0.423076923076923	0.134146341463415	0.203703703703704	0.576923076923077	0.5
BayesPrism standard	BayesPrism	0.8	3	Oligo	254	250	254	250	0.05	83	17	66	59	7	65	82	0.204819277108434	0.207317073170732	0.206060606060606	0.795180722891566	0.710843373493976
CDSeq2 before	CDSeq2	0.8	3	OPC	254	254	254	254	0.05	10	0	10	10	0	4	4	0	0	0	1	1
CDSeq2 GAM6	CDSeq2	0.8	3	OPC	254	254	101	101	0.05	8	0	8	8	0	4	4	0	0	0	1	1
BayesPrism standard	BayesPrism	0.8	3	OPC	254	250	254	250	0.05	83	0	83	83	0	4	4	0	0	0	1	1
CDSeq2 before	CDSeq2	0.8	3	Immune	254	254	254	254	0.05	30	0	30	30	0	4	4	0	0	0	1	1
CDSeq2 GAM6	CDSeq2	0.8	3	Immune	254	254	101	101	0.05	17	0	17	17	0	4	4	0	0	0	1	1
BayesPrism standard	BayesPrism	0.8	3	Immune	254	250	254	250	0.05	81	1	80	80	0	3	4	0.0123456790123457	0.25	0.0235294117647059	0.987654320987654	0.987654320987654
CDSeq2 before	CDSeq2	0.8	3	Vascular	254	254	254	254	0.05	2	0	2	2	0	4	4	0	0	0	1	1
CDSeq2 GAM6	CDSeq2	0.8	3	Vascular	254	254	101	101	0.05	2	0	2	2	0	4	4	0	0	0	1	1
BayesPrism standard	BayesPrism	0.8	3	Vascular	254	241	254	241	0.05	79	0	79	79	0	4	4	0	0	0	1	1
CDSeq2 before	CDSeq2	0.8	3	ALL_TYPES	1778	1778	1778	1778	0.05	213	76	137	132	5	186	262	0.356807511737089	0.290076335877863	0.32	0.643192488262911	0.619718309859155
CDSeq2 GAM6	CDSeq2	0.8	3	ALL_TYPES	1778	1778	707	707	0.05	113	37	76	74	2	225	262	0.327433628318584	0.141221374045802	0.197333333333333	0.672566371681416	0.654867256637168
BayesPrism standard	BayesPrism	0.8	3	ALL_TYPES	1778	1741	1778	1741	0.05	570	102	468	459	9	160	262	0.178947368421053	0.389312977099237	0.245192307692308	0.821052631578947	0.805263157894737
