## Additional file 4: Supplementary Tables S20-S25 for "CDSeq2 integrates individual-level cell-type expression deconvolution with recoverability-guided prioritization": S24_S6_recovery_counts.csv

scenario	cell_type	workflow	n_common_panel	n_GAM6_eligible	n_retained	retained_proportion	n_defined	n_undefined	median_Pearson	q25_Pearson	q75_Pearson
scenario_001	Astro	BayesPrism	1971	1971	1971	1	1969	2	0.301054396432503	0.104489667835495	0.525880554549176
scenario_001	Astro	CDSeq2	1971	1971	1971	1	1969	2	0.227758777950652	0.0247418445303048	0.45012360922911
scenario_001	Astro	CDSeq2+GAM6	1971	1971	394	0.199898528665652	394	0	0.519775473305466	0.318173897599383	0.705054368620944
scenario_001	Excit	BayesPrism	1971	1971	1971	1	1971	0	0.843629224822437	0.572956780738124	0.951565922620934
scenario_001	Excit	CDSeq2	1971	1971	1971	1	1971	0	0.853993773671821	0.554027374687361	0.953121118937205
scenario_001	Excit	CDSeq2+GAM6	1971	1971	394	0.199898528665652	394	0	0.976594601155437	0.941131494560145	0.98953567202478
scenario_001	Inhib	BayesPrism	1971	1971	1971	1	1971	0	0.453973223297032	0.189567628446374	0.689786571168102
scenario_001	Inhib	CDSeq2	1971	1971	1971	1	1971	0	0.39879894026137	0.0745794518839462	0.667921087859721
scenario_001	Inhib	CDSeq2+GAM6	1971	1971	394	0.199898528665652	394	0	0.60876613251693	0.234071522558365	0.78678312415492
scenario_001	Oligo	BayesPrism	1971	1971	1971	1	1971	0	0.38257275436073	0.14973221417608	0.633722989122118
scenario_001	Oligo	CDSeq2	1971	1971	1971	1	1971	0	0.368398988821088	0.116818301743523	0.621128522978613
scenario_001	Oligo	CDSeq2+GAM6	1971	1971	394	0.199898528665652	394	0	0.738137809063778	0.572640607927634	0.859433461567307
scenario_001	OPC	BayesPrism	1971	1971	1971	1	1964	7	0.256448253626214	0.0628036767945691	0.467057261203349
scenario_001	OPC	CDSeq2	1971	1971	1971	1	1964	7	0.152937175726316	-0.0330587541315027	0.350567003030928
scenario_001	OPC	CDSeq2+GAM6	1971	1971	394	0.199898528665652	394	0	0.341871171793651	0.134005682045054	0.573577068817356
scenario_001	Immune	BayesPrism	1971	1971	1971	1	1954	17	0.163830747033317	0.0105563480852928	0.358846169972252
scenario_001	Immune	CDSeq2	1971	1971	1971	1	1954	17	0.131452780983928	-0.0207622376482071	0.336057312739578
scenario_001	Immune	CDSeq2+GAM6	1971	1971	394	0.199898528665652	392	2	0.326696665399519	0.125587087442465	0.623478564570512
scenario_001	Vascular	BayesPrism	1971	1971	1971	1	1826	145	0.0512023146133864	-0.0462545520402748	0.223388892832463
scenario_001	Vascular	CDSeq2	1971	1971	1971	1	1896	75	0.0180077862464817	-0.0832752689730036	0.150120874734381
scenario_001	Vascular	CDSeq2+GAM6	1971	1971	394	0.199898528665652	389	5	0.0804140314889547	-0.0460586920292982	0.271132261997277
scenario_002	Astro	BayesPrism	1970	1970	1970	1	1968	2	0.314571044802425	0.101826279686391	0.524117284632823
scenario_002	Astro	CDSeq2	1970	1970	1970	1	1968	2	0.21082659288423	0.0193354242720373	0.437118403338207
scenario_002	Astro	CDSeq2+GAM6	1970	1970	394	0.2	394	0	0.522186486798861	0.332320945233118	0.68575245493133
scenario_002	Excit	BayesPrism	1970	1970	1970	1	1970	0	0.842683019070908	0.562699427309983	0.948094845888028
scenario_002	Excit	CDSeq2	1970	1970	1970	1	1970	0	0.851296491132661	0.553360590076408	0.953387195514238
scenario_002	Excit	CDSeq2+GAM6	1970	1970	394	0.2	394	0	0.974621787841431	0.935263789757666	0.987900967039303
scenario_002	Inhib	BayesPrism	1970	1970	1970	1	1970	0	0.44023940866871	0.18973710675836	0.681047053839857
scenario_002	Inhib	CDSeq2	1970	1970	1970	1	1970	0	0.395241927360004	0.0710061794376286	0.654968347138446
scenario_002	Inhib	CDSeq2+GAM6	1970	1970	394	0.2	394	0	0.615425880135935	0.285476935609025	0.782075406695232
scenario_002	Oligo	BayesPrism	1970	1970	1970	1	1970	0	0.381176368011375	0.135808905494294	0.636542958186483
scenario_002	Oligo	CDSeq2	1970	1970	1970	1	1970	0	0.348629626834056	0.122976514357906	0.625066701010099
scenario_002	Oligo	CDSeq2+GAM6	1970	1970	394	0.2	394	0	0.743148063016575	0.562180050557094	0.864616227604619
scenario_002	OPC	BayesPrism	1970	1970	1970	1	1965	5	0.256073051321596	0.0689251547398014	0.462079671410829
scenario_002	OPC	CDSeq2	1970	1970	1970	1	1965	5	0.145272240759641	-0.0164739736365435	0.346342906978015
scenario_002	OPC	CDSeq2+GAM6	1970	1970	394	0.2	394	0	0.330997262748637	0.11652341284645	0.511702480693775
scenario_002	Immune	BayesPrism	1970	1970	1970	1	1955	15	0.16984977366628	0.0105424391568914	0.373832667407571
scenario_002	Immune	CDSeq2	1970	1970	1970	1	1955	15	0.146510366193344	-0.02531991151844	0.345159687666926
scenario_002	Immune	CDSeq2+GAM6	1970	1970	394	0.2	393	1	0.344232132810582	0.134874402541509	0.607666437034239
scenario_002	Vascular	BayesPrism	1970	1970	1970	1	1835	135	0.0563984209576045	-0.0474360300104582	0.220264540215
scenario_002	Vascular	CDSeq2	1970	1970	1970	1	1890	80	0.0195221842355338	-0.0786228084013756	0.162296340598922
scenario_002	Vascular	CDSeq2+GAM6	1970	1970	394	0.2	386	8	0.052935939865709	-0.0721159586192748	0.237638575603628
scenario_003	Astro	BayesPrism	1970	1970	1970	1	1969	1	0.300709780083506	0.098566203686885	0.519333354479148
scenario_003	Astro	CDSeq2	1970	1970	1970	1	1969	1	0.218779644958978	0.0121397325371747	0.456527821874259
scenario_003	Astro	CDSeq2+GAM6	1970	1970	394	0.2	394	0	0.519894504124752	0.30745744042822	0.691362853641607
scenario_003	Excit	BayesPrism	1970	1970	1970	1	1970	0	0.837706983062545	0.570969310011029	0.946922458704926
scenario_003	Excit	CDSeq2	1970	1970	1970	1	1970	0	0.844001737860469	0.560498183497076	0.952886277456811
scenario_003	Excit	CDSeq2+GAM6	1970	1970	394	0.2	394	0	0.977142135378168	0.942730681017485	0.989111623221927
scenario_003	Inhib	BayesPrism	1970	1970	1970	1	1970	0	0.446548587074979	0.187927390545975	0.688928713033716
scenario_003	Inhib	CDSeq2	1970	1970	1970	1	1970	0	0.390138594999999	0.0719976540179569	0.642571633131307
scenario_003	Inhib	CDSeq2+GAM6	1970	1970	394	0.2	394	0	0.604132169319048	0.267490084554168	0.788187984834374
scenario_003	Oligo	BayesPrism	1970	1970	1970	1	1970	0	0.386602645089479	0.145776274068331	0.621273755279217
scenario_003	Oligo	CDSeq2	1970	1970	1970	1	1970	0	0.36170732402664	0.114288253650869	0.615104583804358
scenario_003	Oligo	CDSeq2+GAM6	1970	1970	394	0.2	394	0	0.724104581673213	0.543751999123315	0.858699641051778
scenario_003	OPC	BayesPrism	1970	1970	1970	1	1966	4	0.25960235173947	0.062561360136593	0.475559327941564
scenario_003	OPC	CDSeq2	1970	1970	1970	1	1966	4	0.148184509691877	-0.0344215546330391	0.359145224885034
scenario_003	OPC	CDSeq2+GAM6	1970	1970	394	0.2	394	0	0.363201259926985	0.144519739178983	0.577085344846617
scenario_003	Immune	BayesPrism	1970	1970	1970	1	1949	21	0.181460539270292	0.0132533294438298	0.375918451014902
scenario_003	Immune	CDSeq2	1970	1970	1970	1	1949	21	0.143371746305443	-0.0202517751033875	0.351984092553893
scenario_003	Immune	CDSeq2+GAM6	1970	1970	394	0.2	390	4	0.345547177433095	0.128743094809243	0.634291644023714
scenario_003	Vascular	BayesPrism	1970	1970	1970	1	1816	154	0.0632847381013766	-0.0489799084232061	0.217274682387853
scenario_003	Vascular	CDSeq2	1970	1970	1970	1	1881	89	0.0247381022827909	-0.085799736268276	0.161036153232839
scenario_003	Vascular	CDSeq2+GAM6	1970	1970	394	0.2	386	8	0.0815219137434278	-0.0636175585417825	0.224846069485212
scenario_004	Astro	BayesPrism	1970	1970	1970	1	1967	3	0.309090643205361	0.091973376647765	0.519248502588902
scenario_004	Astro	CDSeq2	1970	1970	1970	1	1967	3	0.215131285498165	0.0249507607565585	0.451548281680724
scenario_004	Astro	CDSeq2+GAM6	1970	1970	394	0.2	394	0	0.510279508959603	0.29569587948566	0.691124061569529
scenario_004	Excit	BayesPrism	1970	1970	1970	1	1970	0	0.83615516478513	0.56084200837492	0.945663672759012
scenario_004	Excit	CDSeq2	1970	1970	1970	1	1970	0	0.851711121723171	0.559677259511597	0.94921896246763
scenario_004	Excit	CDSeq2+GAM6	1970	1970	394	0.2	394	0	0.976169718245094	0.934471744439991	0.989065210239561
scenario_004	Inhib	BayesPrism	1970	1970	1970	1	1970	0	0.456749423420683	0.184008501917512	0.683555564950506
scenario_004	Inhib	CDSeq2	1970	1970	1970	1	1970	0	0.391793409747255	0.0478063569626498	0.650146213042183
scenario_004	Inhib	CDSeq2+GAM6	1970	1970	394	0.2	394	0	0.645838091739922	0.328016406769363	0.794117350894071
scenario_004	Oligo	BayesPrism	1970	1970	1970	1	1970	0	0.385729041818678	0.138898456881913	0.6256188516479
scenario_004	Oligo	CDSeq2	1970	1970	1970	1	1970	0	0.363506958102898	0.11896035936093	0.615357013939634
scenario_004	Oligo	CDSeq2+GAM6	1970	1970	394	0.2	394	0	0.732799082588213	0.560238409419221	0.864321738794644
scenario_004	OPC	BayesPrism	1970	1970	1970	1	1966	4	0.257944498564448	0.0646276904175475	0.474357374086955
scenario_004	OPC	CDSeq2	1970	1970	1970	1	1966	4	0.149514788941783	-0.0226352901588001	0.344640657637071
scenario_004	OPC	CDSeq2+GAM6	1970	1970	394	0.2	394	0	0.347286482339257	0.155955802433854	0.538147304679201
scenario_004	Immune	BayesPrism	1970	1970	1970	1	1952	18	0.165580924554961	0.00425855908097435	0.369554957593502
scenario_004	Immune	CDSeq2	1970	1970	1970	1	1953	17	0.138206890799767	-0.0173041956304781	0.345538249323155
scenario_004	Immune	CDSeq2+GAM6	1970	1970	394	0.2	392	2	0.340938723831209	0.105939940200693	0.613456018150661
scenario_004	Vascular	BayesPrism	1970	1970	1970	1	1828	142	0.0600646749106972	-0.0491925038674008	0.221285115217967
scenario_004	Vascular	CDSeq2	1970	1970	1970	1	1897	73	0.0229889061033852	-0.0850398143558508	0.159553536242377
scenario_004	Vascular	CDSeq2+GAM6	1970	1970	394	0.2	384	10	0.0969249717395885	-0.0449698530370232	0.256325421267505
scenario_005	Astro	BayesPrism	1970	1970	1970	1	1968	2	0.308737054285185	0.101700681136859	0.532944013485375
scenario_005	Astro	CDSeq2	1970	1970	1970	1	1968	2	0.216804720388531	0.0224379004710781	0.443319900909233
scenario_005	Astro	CDSeq2+GAM6	1970	1970	394	0.2	394	0	0.523887244755485	0.335506767609903	0.690624855663726
scenario_005	Excit	BayesPrism	1970	1970	1970	1	1970	0	0.83409701470683	0.565272690851765	0.947270834519761
scenario_005	Excit	CDSeq2	1970	1970	1970	1	1970	0	0.844322237576315	0.558362702132788	0.952784464097165
scenario_005	Excit	CDSeq2+GAM6	1970	1970	394	0.2	394	0	0.973459994333059	0.925588354504103	0.988320193611524
scenario_005	Inhib	BayesPrism	1970	1970	1970	1	1970	0	0.448274813431037	0.188212526664379	0.683277250443715
scenario_005	Inhib	CDSeq2	1970	1970	1970	1	1970	0	0.393730961268686	0.0539665548973059	0.6589716968481
scenario_005	Inhib	CDSeq2+GAM6	1970	1970	394	0.2	394	0	0.596149571481077	0.202455729320483	0.76866367011559
scenario_005	Oligo	BayesPrism	1970	1970	1970	1	1970	0	0.384144055427243	0.132004107277797	0.623724782549663
scenario_005	Oligo	CDSeq2	1970	1970	1970	1	1970	0	0.363088727367005	0.11970155116421	0.621575305663539
scenario_005	Oligo	CDSeq2+GAM6	1970	1970	394	0.2	394	0	0.729900860569435	0.557169705747192	0.864862841847775
scenario_005	OPC	BayesPrism	1970	1970	1970	1	1967	3	0.265434280343056	0.0706736370469047	0.480508285658941
scenario_005	OPC	CDSeq2	1970	1970	1970	1	1967	3	0.148344344507592	-0.0289978373165014	0.340181189213438
scenario_005	OPC	CDSeq2+GAM6	1970	1970	394	0.2	394	0	0.321837636601642	0.142100945236321	0.537809153346651
scenario_005	Immune	BayesPrism	1970	1970	1970	1	1957	13	0.172860881821453	0.00442762939326492	0.357859292879582
scenario_005	Immune	CDSeq2	1970	1970	1970	1	1957	13	0.136734980081877	-0.0286133895503868	0.352628449367359
scenario_005	Immune	CDSeq2+GAM6	1970	1970	394	0.2	393	1	0.370215883063925	0.121946101478432	0.633073989667599
scenario_005	Vascular	BayesPrism	1970	1970	1970	1	1832	138	0.0572334672465743	-0.0473786253200752	0.216528283510394
scenario_005	Vascular	CDSeq2	1970	1970	1970	1	1887	83	0.0205108444971641	-0.0821883275422566	0.147758151338644
scenario_005	Vascular	CDSeq2+GAM6	1970	1970	394	0.2	384	10	0.0773262674742353	-0.0589975519704777	0.2491506881493
scenario_006	Astro	BayesPrism	1970	1970	1970	1	1970	0	0.29779720982873	0.0902189542128155	0.525104255688557
scenario_006	Astro	CDSeq2	1970	1970	1970	1	1970	0	0.208784814296824	0.00458327742206925	0.444448908031038
scenario_006	Astro	CDSeq2+GAM6	1970	1970	394	0.2	394	0	0.515688536898167	0.313413729765543	0.676142533639826
scenario_006	Excit	BayesPrism	1970	1970	1970	1	1970	0	0.842076542456488	0.563379122874584	0.94873173530902
scenario_006	Excit	CDSeq2	1970	1970	1970	1	1970	0	0.849830213593155	0.555970145081441	0.952685592082168
scenario_006	Excit	CDSeq2+GAM6	1970	1970	394	0.2	394	0	0.976084677826071	0.936160098790407	0.98808391824657
scenario_006	Inhib	BayesPrism	1970	1970	1970	1	1970	0	0.451540726166778	0.192687861943254	0.67543997004275
scenario_006	Inhib	CDSeq2	1970	1970	1970	1	1970	0	0.392074450893508	0.0821129668299583	0.644818503190003
scenario_006	Inhib	CDSeq2+GAM6	1970	1970	394	0.2	394	0	0.602821967526117	0.258909763757012	0.780748899488848
scenario_006	Oligo	BayesPrism	1970	1970	1970	1	1970	0	0.383476123790276	0.130277613485472	0.625391091294661
scenario_006	Oligo	CDSeq2	1970	1970	1970	1	1970	0	0.35191913133382	0.110774156189727	0.614230398799536
scenario_006	Oligo	CDSeq2+GAM6	1970	1970	394	0.2	394	0	0.730943014418456	0.561551185071832	0.861054754380935
scenario_006	OPC	BayesPrism	1970	1970	1970	1	1965	5	0.244100301182165	0.0666540611245796	0.459337330961756
scenario_006	OPC	CDSeq2	1970	1970	1970	1	1965	5	0.150303828506942	-0.0257237522085332	0.351949083421712
scenario_006	OPC	CDSeq2+GAM6	1970	1970	394	0.2	394	0	0.359344602538265	0.168650717045385	0.534458455829657
scenario_006	Immune	BayesPrism	1970	1970	1970	1	1953	17	0.174685790770718	0.00909364473223674	0.380295945263481
scenario_006	Immune	CDSeq2	1970	1970	1970	1	1954	16	0.132677567190057	-0.0224050399823494	0.342198044041572
scenario_006	Immune	CDSeq2+GAM6	1970	1970	394	0.2	391	3	0.335337824271082	0.11435069856126	0.632266065525322
scenario_006	Vascular	BayesPrism	1970	1970	1970	1	1825	145	0.0473246767109181	-0.0502305726668849	0.219098256474142
scenario_006	Vascular	CDSeq2	1970	1970	1970	1	1884	86	0.0229912213726945	-0.0783260956319251	0.159636422633431
scenario_006	Vascular	CDSeq2+GAM6	1970	1970	394	0.2	385	9	0.0633724028725452	-0.0591953693579338	0.244570694191642
scenario_007	Astro	BayesPrism	1970	1970	1970	1	1966	4	0.309190470907727	0.0969831915143812	0.534798313835886
scenario_007	Astro	CDSeq2	1970	1970	1970	1	1966	4	0.224494203479529	0.0255871693783825	0.459294057210142
scenario_007	Astro	CDSeq2+GAM6	1970	1970	394	0.2	394	0	0.526734477815396	0.31626864758472	0.676865202182033
scenario_007	Excit	BayesPrism	1970	1970	1970	1	1970	0	0.842997921784597	0.567375237686713	0.948849356425249
scenario_007	Excit	CDSeq2	1970	1970	1970	1	1970	0	0.856070986510014	0.560463152212004	0.95209599869355
scenario_007	Excit	CDSeq2+GAM6	1970	1970	394	0.2	394	0	0.97433283147224	0.932979793428589	0.988726297768123
scenario_007	Inhib	BayesPrism	1970	1970	1970	1	1970	0	0.439144427422	0.184956259431482	0.679785947465023
scenario_007	Inhib	CDSeq2	1970	1970	1970	1	1970	0	0.390931841977893	0.0691414813391394	0.658869161590572
scenario_007	Inhib	CDSeq2+GAM6	1970	1970	394	0.2	394	0	0.61567280447153	0.218423497191725	0.790933558960399
scenario_007	Oligo	BayesPrism	1970	1970	1970	1	1970	0	0.386141640736474	0.136558547639522	0.636746641448849
scenario_007	Oligo	CDSeq2	1970	1970	1970	1	1970	0	0.370003433593055	0.132596802007353	0.629522297623811
scenario_007	Oligo	CDSeq2+GAM6	1970	1970	394	0.2	394	0	0.726963359896473	0.55248349399224	0.861176935076968
scenario_007	OPC	BayesPrism	1970	1970	1970	1	1968	2	0.251259971924748	0.0645073701284116	0.474891807898478
scenario_007	OPC	CDSeq2	1970	1970	1970	1	1968	2	0.146497444231677	-0.0236396115348916	0.358557719083688
scenario_007	OPC	CDSeq2+GAM6	1970	1970	394	0.2	394	0	0.383793115985634	0.143517602717272	0.56063045969912
scenario_007	Immune	BayesPrism	1970	1970	1970	1	1954	16	0.174721611734995	0.00601599511796437	0.366149318361051
scenario_007	Immune	CDSeq2	1970	1970	1970	1	1954	16	0.133196409615602	-0.0305383088610365	0.34241457242588
scenario_007	Immune	CDSeq2+GAM6	1970	1970	394	0.2	392	2	0.355554532163363	0.128537063608489	0.62526940611502
scenario_007	Vascular	BayesPrism	1970	1970	1970	1	1830	140	0.0533690925741281	-0.0520191960636734	0.210227463656553
scenario_007	Vascular	CDSeq2	1970	1970	1970	1	1882	88	0.0140629614199261	-0.0881095247459965	0.147867749262536
scenario_007	Vascular	CDSeq2+GAM6	1970	1970	394	0.2	378	16	0.0634041064416707	-0.0709791495412392	0.25550096344751
scenario_008	Astro	BayesPrism	1970	1970	1970	1	1968	2	0.306686983080518	0.0890200817501875	0.528491331017406
scenario_008	Astro	CDSeq2	1970	1970	1970	1	1968	2	0.229570341042088	0.0343775147240882	0.46397562730331
scenario_008	Astro	CDSeq2+GAM6	1970	1970	394	0.2	394	0	0.508013142858657	0.28992643629333	0.697098166600452
scenario_008	Excit	BayesPrism	1970	1970	1970	1	1970	0	0.843438534588969	0.572459417135361	0.946382103521506
scenario_008	Excit	CDSeq2	1970	1970	1970	1	1970	0	0.852086968420409	0.559608318016083	0.951558324663444
scenario_008	Excit	CDSeq2+GAM6	1970	1970	394	0.2	394	0	0.97189922820204	0.923578312329198	0.98756136593983
scenario_008	Inhib	BayesPrism	1970	1970	1970	1	1970	0	0.438491735227897	0.186301987584557	0.678235892449459
scenario_008	Inhib	CDSeq2	1970	1970	1970	1	1970	0	0.376550568346062	0.0614933686338348	0.650510800094723
scenario_008	Inhib	CDSeq2+GAM6	1970	1970	394	0.2	394	0	0.574454226883965	0.146432209274136	0.772809738371195
scenario_008	Oligo	BayesPrism	1970	1970	1970	1	1969	1	0.375534576499219	0.127038997171036	0.630182555204612
scenario_008	Oligo	CDSeq2	1970	1970	1970	1	1969	1	0.363878677924094	0.116237729464351	0.613570074139854
scenario_008	Oligo	CDSeq2+GAM6	1970	1970	394	0.2	394	0	0.733047978457488	0.566414668619543	0.871761010882151
scenario_008	OPC	BayesPrism	1970	1970	1970	1	1965	5	0.263918910253821	0.064466675823398	0.465163649531903
scenario_008	OPC	CDSeq2	1970	1970	1970	1	1965	5	0.146510621049676	-0.0332824025459119	0.343195375002561
scenario_008	OPC	CDSeq2+GAM6	1970	1970	394	0.2	394	0	0.37452472083899	0.169106902399104	0.559329863093522
scenario_008	Immune	BayesPrism	1970	1970	1970	1	1954	16	0.182459890626538	0.0113052449725034	0.366578761157297
scenario_008	Immune	CDSeq2	1970	1970	1970	1	1954	16	0.139709606013908	-0.0208084508600859	0.34551773445115
scenario_008	Immune	CDSeq2+GAM6	1970	1970	394	0.2	390	4	0.363257214292336	0.114096086144029	0.627501938773392
scenario_008	Vascular	BayesPrism	1970	1970	1970	1	1834	136	0.0483398448043626	-0.0501974382194103	0.211831552636786
scenario_008	Vascular	CDSeq2	1970	1970	1970	1	1897	73	0.022222652081489	-0.0835897398757256	0.1510817510653
scenario_008	Vascular	CDSeq2+GAM6	1970	1970	394	0.2	387	7	0.075915560509965	-0.0390831523964284	0.24288264370577
scenario_009	Astro	BayesPrism	1969	1969	1969	1	1967	2	0.299861854981406	0.100939216808784	0.518988859185379
scenario_009	Astro	CDSeq2	1969	1969	1969	1	1967	2	0.214720627218414	0.027166692500705	0.441416767507976
scenario_009	Astro	CDSeq2+GAM6	1969	1969	393	0.199593702386998	393	0	0.502707572188228	0.30995041044875	0.688810358699468
scenario_009	Excit	BayesPrism	1969	1969	1969	1	1969	0	0.836505930276243	0.569727518422207	0.94388522979638
scenario_009	Excit	CDSeq2	1969	1969	1969	1	1969	0	0.84184647585502	0.553493704287228	0.95089769069895
scenario_009	Excit	CDSeq2+GAM6	1969	1969	393	0.199593702386998	393	0	0.974785990026445	0.93002511675163	0.989127640113844
scenario_009	Inhib	BayesPrism	1969	1969	1969	1	1969	0	0.447859595026261	0.187744176183646	0.674960280496606
scenario_009	Inhib	CDSeq2	1969	1969	1969	1	1969	0	0.371365227770942	0.0420265033347703	0.637073304380463
scenario_009	Inhib	CDSeq2+GAM6	1969	1969	393	0.199593702386998	393	0	0.54481554879745	0.221031360128806	0.762459947214566
scenario_009	Oligo	BayesPrism	1969	1969	1969	1	1969	0	0.387479175364039	0.148691674098204	0.625679631389603
scenario_009	Oligo	CDSeq2	1969	1969	1969	1	1969	0	0.372899484315771	0.122850304177755	0.625946109896921
scenario_009	Oligo	CDSeq2+GAM6	1969	1969	393	0.199593702386998	393	0	0.734829728266493	0.570200970366878	0.870155408974335
scenario_009	OPC	BayesPrism	1969	1969	1969	1	1963	6	0.25919934159996	0.0609753842672897	0.462327679183578
scenario_009	OPC	CDSeq2	1969	1969	1969	1	1963	6	0.138525212056985	-0.0272505242597804	0.339381200553757
scenario_009	OPC	CDSeq2+GAM6	1969	1969	393	0.199593702386998	393	0	0.35440232682616	0.147860235304587	0.529272706663429
scenario_009	Immune	BayesPrism	1969	1969	1969	1	1950	19	0.177793881583026	0.00727200010621092	0.368002573107797
scenario_009	Immune	CDSeq2	1969	1969	1969	1	1950	19	0.141966162666343	-0.0257403442715988	0.342333278741903
scenario_009	Immune	CDSeq2+GAM6	1969	1969	393	0.199593702386998	391	2	0.352208624590464	0.120236753248657	0.627253615646159
scenario_009	Vascular	BayesPrism	1969	1969	1969	1	1827	142	0.055025464705183	-0.0519732776886758	0.207459405494928
scenario_009	Vascular	CDSeq2	1969	1969	1969	1	1880	89	0.0125554813990668	-0.0933050457987155	0.15520975351332
scenario_009	Vascular	CDSeq2+GAM6	1969	1969	393	0.199593702386998	380	13	0.101234423041973	-0.0552396263055755	0.246053897277239
ALL	Astro	BayesPrism	17730	17730	17730	1	17712	18	0.305302626548075	0.097591030504205	0.525694874923686
ALL	Astro	CDSeq2	17730	17730	17730	1	17712	18	0.218636612581229	0.0218336970830735	0.449924856745294
ALL	Astro	CDSeq2+GAM6	17730	17730	3545	0.199943598420756	3545	0	0.518390131746489	0.311447990900964	0.68880572357822
ALL	Excit	BayesPrism	17730	17730	17730	1	17730	0	0.839979745146309	0.56841528639649	0.947751029364555
ALL	Excit	CDSeq2	17730	17730	17730	1	17730	0	0.849502354452571	0.556255177827165	0.952114242881926
ALL	Excit	CDSeq2+GAM6	17730	17730	3545	0.199943598420756	3545	0	0.975080904131828	0.934153795429912	0.988520370568934
ALL	Inhib	BayesPrism	17730	17730	17730	1	17730	0	0.44667530818764	0.187644302129632	0.681931221330339
ALL	Inhib	CDSeq2	17730	17730	17730	1	17730	0	0.390285140984452	0.0655257522259409	0.651493416529786
ALL	Inhib	CDSeq2+GAM6	17730	17730	3545	0.199943598420756	3545	0	0.601790158831861	0.244136288087431	0.783758213655181
ALL	Oligo	BayesPrism	17730	17730	17730	1	17729	1	0.383846721779656	0.137697316540931	0.629049850457765
ALL	Oligo	CDSeq2	17730	17730	17730	1	17729	1	0.362674081486304	0.11980238939199	0.620780683146353
ALL	Oligo	CDSeq2+GAM6	17730	17730	3545	0.199943598420756	3545	0	0.732265476919782	0.560359447896663	0.864402584678895
ALL	OPC	BayesPrism	17730	17730	17730	1	17689	41	0.257191245818373	0.0649043928920381	0.469152588998411
ALL	OPC	CDSeq2	17730	17730	17730	1	17689	41	0.14686193886447	-0.0274706604224659	0.347994131587098
ALL	OPC	CDSeq2+GAM6	17730	17730	3545	0.199943598420756	3545	0	0.349903278747546	0.146009869360693	0.545320951011926
ALL	Immune	BayesPrism	17730	17730	17730	1	17578	152	0.172751194530201	0.00869070937658002	0.368810349482147
ALL	Immune	CDSeq2	17730	17730	17730	1	17580	150	0.137564677227606	-0.0238607752348684	0.344348050327854
ALL	Immune	CDSeq2+GAM6	17730	17730	3545	0.199943598420756	3524	21	0.348367527140993	0.120063507201797	0.624416815247407
ALL	Vascular	BayesPrism	17730	17730	17730	1	16453	1277	0.0550013335980274	-0.0495986297121583	0.216560334982701
ALL	Vascular	CDSeq2	17730	17730	17730	1	16994	736	0.0199997903475109	-0.0840162522657379	0.155253152553906
ALL	Vascular	CDSeq2+GAM6	17730	17730	3545	0.199943598420756	3459	86	0.076811939887722	-0.0572600331168347	0.245215627850415
