## Additional file 4: Supplementary Tables S20-S25 for "CDSeq2 integrates individual-level cell-type expression deconvolution with recoverability-guided prioritization": S25_continuous_donor_sensitivity.csv

trait	source_type	program	signal_fraction	noise_repetition	omitted_donor_index	n_donors	omitted_phenotype_SD	n_genes	n_selected	slope_concordance_all	slope_concordance_selected	median_absolute_slope_error_all	median_absolute_slope_error_selected
trait_031	Excit	Excit_program1	0.5	1	0	40	NA	2000	400	0.513011511737089	0.761324763095933	0.134741015007249	0.048718653334329
trait_031	Excit	Excit_program1	0.5	1	1	39	0.663045307904116	2000	400	0.513346754668206	0.76272634931874	0.134135589904376	0.049250132905191
trait_031	Excit	Excit_program1	0.5	1	2	39	-0.967925970133409	2000	400	0.511880536326785	0.756729473881373	0.138413896661432	0.0499665804830787
trait_031	Excit	Excit_program1	0.5	1	3	39	-3.72889735813408	2000	400	0.787412195076704	0.992468231252492	0.0339941769652672	0.020820779804711
trait_031	Excit	Excit_program1	0.5	1	4	39	-0.508926610992682	2000	400	0.512976495220058	0.760394625404719	0.13555621182679	0.0497974069352303
trait_031	Excit	Excit_program1	0.5	1	5	39	0.89168698410633	2000	400	0.501125146290519	0.75361236571464	0.135191007830311	0.0499228505447011
trait_031	Excit	Excit_program1	0.5	1	6	39	0.249243291281272	2000	400	0.510587607819367	0.759486907051588	0.134222899447875	0.0491320734625865
trait_031	Excit	Excit_program1	0.5	1	7	39	0.219122794939411	2000	400	0.512659229388136	0.760653824767517	0.134291285758178	0.0486326647225627
trait_031	Excit	Excit_program1	0.5	1	8	39	0.0213548949292756	2000	400	0.513396732201742	0.761560272816141	0.134646072536988	0.0487022206464979
trait_031	Excit	Excit_program1	0.5	1	9	39	-0.753962954858993	2000	400	0.50523228885916	0.756688332876622	0.138940052622525	0.0493998420058481
trait_031	Excit	Excit_program1	0.5	1	10	39	-0.36307643728554	2000	400	0.511260711706338	0.759381680975614	0.136205192577171	0.0491513717476358
trait_031	Excit	Excit_program1	0.5	1	11	39	0.275373286966919	2000	400	0.512907533088646	0.761016362878494	0.132830425039851	0.0487306729363509
trait_031	Excit	Excit_program1	0.5	1	12	39	0.417060581720896	2000	400	0.516228823505332	0.763207665661642	0.134323157500463	0.048542101804076
trait_031	Excit	Excit_program1	0.5	1	13	39	-0.598074299303681	2000	400	0.503682868951886	0.754763190400276	0.136417516933378	0.0498441952014846
trait_031	Excit	Excit_program1	0.5	1	14	39	-0.859460964253345	2000	400	0.502332757288995	0.752065314834024	0.136650113293132	0.0505004411796888
trait_031	Excit	Excit_program1	0.5	1	15	39	-1.19594009784789	2000	400	0.514279617668422	0.753050482364701	0.142221856829903	0.0497859656686245
trait_031	Excit	Excit_program1	0.5	1	16	39	1.28018834729937	2000	400	0.513356767017804	0.759920385951155	0.140673124736453	0.05037645059117
trait_031	Excit	Excit_program1	0.5	1	17	39	0.193068980100448	2000	400	0.513859403447444	0.762416789711251	0.133305839893889	0.0491271003013068
trait_031	Excit	Excit_program1	0.5	1	18	39	1.13255725463072	2000	400	0.494712308764114	0.74623537099833	0.135335297911608	0.049128909790909
trait_031	Excit	Excit_program1	0.5	1	19	39	0.21297370111513	2000	400	0.514289242549374	0.761821057057839	0.133414811037365	0.0489108947845778
trait_031	Excit	Excit_program1	0.5	1	20	39	-1.8852828080702	2000	400	0.474618965450804	0.727423085654974	0.14874900475633	0.0503459920895643
trait_031	Excit	Excit_program1	0.5	1	21	39	0.298865748466281	2000	400	0.5121609593086	0.760702948256569	0.133200071011424	0.048413085133216
trait_031	Excit	Excit_program1	0.5	1	22	39	0.551211623757309	2000	400	0.516160971546832	0.763919837739226	0.134481837750717	0.0499878477535404
trait_031	Excit	Excit_program1	0.5	1	23	39	-0.757282031020245	2000	400	0.507475474459589	0.754402784076991	0.135967666014548	0.0492628202582408
trait_031	Excit	Excit_program1	0.5	1	24	39	1.2316610123993	2000	400	0.507200268719233	0.754086576554302	0.140907337459524	0.0502958059086709
trait_031	Excit	Excit_program1	0.5	1	25	39	-0.501520415543419	2000	400	0.513834398115568	0.76216815712685	0.136098393260245	0.0495779494377623
trait_031	Excit	Excit_program1	0.5	1	26	39	1.05161076146706	2000	400	0.515406904073199	0.762283572158496	0.140171608613644	0.0494253520777087
trait_031	Excit	Excit_program1	0.5	1	27	39	-1.53873014755403	2000	400	0.490890792034286	0.747079018034471	0.142001177984863	0.0547739549040473
trait_031	Excit	Excit_program1	0.5	1	28	39	-0.326081965963962	2000	400	0.512629276224087	0.760042270338662	0.135582495127977	0.049132137926598
trait_031	Excit	Excit_program1	0.5	1	29	39	0.695348081765709	2000	400	0.511747830190127	0.759928374427347	0.136360986022136	0.0487153430264888
trait_031	Excit	Excit_program1	0.5	1	30	39	-0.514758464217923	2000	400	0.510526054516612	0.758471992500961	0.13665931729475	0.0486466482821479
trait_031	Excit	Excit_program1	0.5	1	31	39	0.453996539489698	2000	400	0.50902234000093	0.759437591814776	0.135338228041633	0.0493178221504777
trait_031	Excit	Excit_program1	0.5	1	32	39	1.78501619331688	2000	400	0.492568111823408	0.749089507553497	0.148419239848021	0.053238294476564
trait_031	Excit	Excit_program1	0.5	1	33	39	0.835872487773637	2000	400	0.509708428677605	0.757826509651215	0.138119728740122	0.0497298203821728
trait_031	Excit	Excit_program1	0.5	1	34	39	-0.119427863283452	2000	400	0.511758445784038	0.760745073248474	0.134611836081623	0.0489867809688335
trait_031	Excit	Excit_program1	0.5	1	35	39	-0.0468247025471949	2000	400	0.51298776058029	0.761382072885838	0.135248860109642	0.0487577757549249
trait_031	Excit	Excit_program1	0.5	1	36	39	0.313441244747846	2000	400	0.518275400581336	0.765288384246218	0.134964152298597	0.0490623976517444
trait_031	Excit	Excit_program1	0.5	1	37	39	0.90004981247446	2000	400	0.509637150626248	0.756368288327392	0.136399725337969	0.049141752330142
trait_031	Excit	Excit_program1	0.5	1	38	39	0.342413846906048	2000	400	0.506173755042561	0.755177893898351	0.133161917876092	0.0481515939323815
trait_031	Excit	Excit_program1	0.5	1	39	39	0.560416796415346	2000	400	0.511974258674324	0.760512444986888	0.136477394722378	0.048247569427286
trait_031	Excit	Excit_program1	0.5	1	40	39	0.0905935170366032	2000	400	0.511932871620037	0.760488868581805	0.135292717458491	0.0485760746686204
