## Additional file 5: Supplementary Tables S26-S35 for "CDSeq2 integrates individual-level cell-type expression deconvolution with recoverability-guided prioritization": S26_LD_cohort_design.csv

id	setting	n	h2	abundance	heterogeneity	replicate	seed
C01_R01	N60_H10	60	0.1	typical	1	1	2026101601
C01_R02	N60_H10	60	0.1	typical	1	2	2026101602
C01_R03	N60_H10	60	0.1	typical	1	3	2026101603
C01_R04	N60_H10	60	0.1	typical	1	4	2026101604
C01_R05	N60_H10	60	0.1	typical	1	5	2026101605
C02_R01	N60_H30	60	0.3	typical	1	1	2026101701
C02_R02	N60_H30	60	0.3	typical	1	2	2026101702
C02_R03	N60_H30	60	0.3	typical	1	3	2026101703
C02_R04	N60_H30	60	0.3	typical	1	4	2026101704
C02_R05	N60_H30	60	0.3	typical	1	5	2026101705
C03_R01	N120_H10	120	0.1	typical	1	1	2026101801
C03_R02	N120_H10	120	0.1	typical	1	2	2026101802
C03_R03	N120_H10	120	0.1	typical	1	3	2026101803
C03_R04	N120_H10	120	0.1	typical	1	4	2026101804
C03_R05	N120_H10	120	0.1	typical	1	5	2026101805
C04_R01	N120_H30	120	0.3	typical	1	1	2026101901
C04_R02	N120_H30	120	0.3	typical	1	2	2026101902
C04_R03	N120_H30	120	0.3	typical	1	3	2026101903
C04_R04	N120_H30	120	0.3	typical	1	4	2026101904
C04_R05	N120_H30	120	0.3	typical	1	5	2026101905
C05_R01	N120_H30_lowExcit	120	0.3	lowExcit	1	1	2026102001
C05_R02	N120_H30_lowExcit	120	0.3	lowExcit	1	2	2026102002
C05_R03	N120_H30_lowExcit	120	0.3	lowExcit	1	3	2026102003
C05_R04	N120_H30_lowExcit	120	0.3	lowExcit	1	4	2026102004
C05_R05	N120_H30_lowExcit	120	0.3	lowExcit	1	5	2026102005
C06_R01	N120_H30_highHeterogeneity	120	0.3	typical	1.5	1	2026102101
C06_R02	N120_H30_highHeterogeneity	120	0.3	typical	1.5	2	2026102102
C06_R03	N120_H30_highHeterogeneity	120	0.3	typical	1.5	3	2026102103
C06_R04	N120_H30_highHeterogeneity	120	0.3	typical	1.5	4	2026102104
C06_R05	N120_H30_highHeterogeneity	120	0.3	typical	1.5	5	2026102105
C07_R01	GLOBAL_NULL	60	0	typical	1	1	2026102201
C07_R02	GLOBAL_NULL	60	0	typical	1	2	2026102202
C07_R03	GLOBAL_NULL	60	0	typical	1	3	2026102203
C07_R04	GLOBAL_NULL	60	0	typical	1	4	2026102204
C07_R05	GLOBAL_NULL	60	0	typical	1	5	2026102205
C07_R06	GLOBAL_NULL	60	0	typical	1	6	2026102206
C07_R07	GLOBAL_NULL	60	0	typical	1	7	2026102207
C07_R08	GLOBAL_NULL	60	0	typical	1	8	2026102208
C07_R09	GLOBAL_NULL	60	0	typical	1	9	2026102209
C07_R10	GLOBAL_NULL	60	0	typical	1	10	2026102210
