## Additional file 5: Supplementary Tables S26-S35 for "CDSeq2 integrates individual-level cell-type expression deconvolution with recoverability-guided prioritization": S27_LD_reference_windows.csv

block	candidate_window	chr	start	end	variants	haplotypes	median_maf	median_pair_r2	fraction_pair_r2_gt_08
1	1	22	20000000	20024999	69	1006	0.362823061630219	0.175097869572829	0.127024722932651
2	2	22	20050000	20074999	59	1006	0.181908548707753	0.190376442935275	0.136177673874927
3	3	22	20100000	20124999	62	1006	0.0536779324055666	0.0842549842602312	0.330512956107879
4	4	22	20150000	20174999	110	1006	0.220178926441352	0.0737625196070043	0.0577147623019183
5	5	22	20200000	20224999	79	1006	0.144135188866799	0.0276988967408223	0.0525803310613437
6	6	22	20250000	20274999	52	1006	0.145129224652087	0.120287396223009	0.157616892911011
7	7	22	20300000	20324999	25	1006	0.384691848906561	0.370250318717938	0.0933333333333333
8	8	22	20350000	20374999	10	1006	0.149105367793241	0.00474301818060651	0
9	9	22	20400000	20424999	8	1006	0.478628230616302	0.683809720917152	0.357142857142857
10	10	22	20450000	20474999	31	1006	0.276341948310139	0.0308341922788613	0.180645161290323
11	11	22	20500000	20524999	12	1006	0.118787276341948	0.00403857554445511	0.0303030303030303
12	14	22	20650000	20674999	27	1006	0.22962226640159	0.00352378672090025	0.0056980056980057
13	15	22	20700000	20724999	73	1006	0.34493041749503	0.0855495420537099	0.0646879756468798
14	16	22	20750000	20774999	111	1006	0.216699801192843	0.0858582366115371	0.110565110565111
15	17	22	20800000	20824999	44	1006	0.284294234592445	0.159438721477165	0.245243128964059
16	18	22	20850000	20874999	55	1006	0.158051689860835	0.0723791779155058	0.136700336700337
17	19	22	20900000	20924999	61	1006	0.184890656063618	0.0794659152443782	0.155191256830601
18	20	22	20950000	20974999	75	1006	0.21272365805169	0.0190066271131039	0.0569369369369369
19	21	22	21000000	21024999	95	1006	0.190854870775348	0.039391948695828	0.0597984322508399
20	22	22	21050000	21074999	67	1006	0.348906560636183	0.160286484140679	0.130710085933967
21	23	22	21100000	21124999	61	1006	0.351888667992048	0.210793597742122	0.237704918032787
22	24	22	21150000	21174999	54	1006	0.42544731610338	0.388642248855158	0.322152341020266
23	25	22	21200000	21224999	54	1006	0.474155069582505	0.596900864860005	0.392033542976939
24	26	22	21250000	21274999	49	1006	0.352882703777336	0.305502213899165	0.272959183673469
25	27	22	21300000	21324999	66	1006	0.22117296222664	0.0212332072417067	0.0703962703962704
26	28	22	21350000	21374999	103	1006	0.187872763419483	0.0928485978741325	0.0632019798210546
27	29	22	21400000	21424999	57	1006	0.149105367793241	0.0170542907856366	0.0444862155388471
28	30	22	21450000	21474999	47	1006	0.249502982107356	0.0282564704156462	0.0370027752081406
29	31	22	21500000	21524999	7	1006	0.0656063618290258	0.00382711093269136	0
30	32	22	21550000	21574999	31	1006	0.232604373757455	0.0128805202009304	0.010752688172043
31	33	22	21600000	21624999	10	1006	0.335487077534791	0.00313513722210917	0.0222222222222222
32	34	22	21650000	21674999	7	1006	0.1610337972167	0.00188757798277487	0.0476190476190476
33	35	22	21700000	21724999	42	1006	0.228628230616302	0.0224828279443793	0.024390243902439
34	37	22	21800000	21824999	20	1006	0.205268389662028	0.182436797264431	0.0473684210526316
35	39	22	21900000	21924999	28	1006	0.19234592445328	0.912195767082187	0.587301587301587
36	40	22	21950000	21974999	26	1006	0.193836978131213	0.936915243183591	0.710769230769231
37	41	22	22000000	22024999	51	1006	0.333996023856859	0.158790922078037	0.174117647058824
38	42	22	22050000	22074999	59	1006	0.222664015904573	0.133945688448379	0.0765634132086499
39	43	22	22100000	22124999	35	1006	0.253479125248509	0.155651754465736	0.141176470588235
40	44	22	22150000	22174999	37	1006	0.263419483101392	0.157398076447082	0.208708708708709
