## Additional file 6: Supplementary Tables S36-S42 for "CDSeq2 integrates individual-level cell-type expression deconvolution with recoverability-guided prioritization": S38_control_uncertainty.csv

setting	cell_type	method	metric	estimate	lower	upper	GAM6_minus_method	difference_lower	difference_upper	cohorts	bootstrap_repetitions
N120_H10	Astro	Contribution	precision	0	0	0	0	0	0	5	2000
N120_H10	Astro	Contribution	recall							5	2000
N120_H10	Astro	Contribution	median_recovery	0.242831681603672	0.222895594307423	0.263353231745425	-0.0377701683374957	-0.0488107360347649	-0.0280632743737665	5	2000
N120_H10	Astro	Expected_count	precision	0	0	0	0	0	0	5	2000
N120_H10	Astro	Expected_count	recall							5	2000
N120_H10	Astro	Expected_count	median_recovery	0.208581974570026	0.179768385081265	0.237395564058787	-0.00352046130384984	-0.0243152933769247	0.0178463852901643	5	2000
N120_H10	Astro	GAM6	precision	0	0	0	0	0	0	5	2000
N120_H10	Astro	GAM6	recall							5	2000
N120_H10	Astro	GAM6	median_recovery	0.205061513266176	0.184321218293059	0.230757643429216	0	0	0	5	2000
N120_H10	Astro	Random	precision	0	0	0	0	0	0	5	2000
N120_H10	Astro	Random	recall							5	2000
N120_H10	Astro	Random	median_recovery	0.13160795662084	0.115992344773819	0.147366150636986	0.0734535566453361	0.0635643201873679	0.0860976719208492	5	2000
N120_H10	Excit	Contribution	precision	1	1	1	0	0	0	5	2000
N120_H10	Excit	Contribution	recall	0.015	0	0.035	0	0	0	5	2000
N120_H10	Excit	Contribution	median_recovery	0.864612607393321	0.850817217841681	0.878942886552721	-0.0223782122434186	-0.0306723569308051	-0.0150352966928076	5	2000
N120_H10	Excit	Expected_count	precision	1	1	1	0	0	0	5	2000
N120_H10	Excit	Expected_count	recall	0.015	0	0.035	0	0	0	5	2000
N120_H10	Excit	Expected_count	median_recovery	0.830858354350664	0.813695990031829	0.845452151552217	0.011376040799239	0.00327389134563827	0.0203420219758289	5	2000
N120_H10	Excit	GAM6	precision	1	1	1	0	0	0	5	2000
N120_H10	Excit	GAM6	recall	0.015	0	0.035	0	0	0	5	2000
N120_H10	Excit	GAM6	median_recovery	0.842234395149903	0.834614430951328	0.849099855747117	0	0	0	5	2000
N120_H10	Excit	Random	precision	0.776649746192893	0.653543307086614	1	0.223350253807107	0	0.346456692913386	5	2000
N120_H10	Excit	Random	recall	0.00765	0	0.01595	0.00735	0	0.01755	5	2000
N120_H10	Excit	Random	median_recovery	0.667686536203012	0.638257206472773	0.691322524024855	0.17454785894689	0.152811727395993	0.196610962308239	5	2000
N120_H10	Immune	Contribution	precision							5	2000
N120_H10	Immune	Contribution	recall							5	2000
N120_H10	Immune	Contribution	median_recovery							5	2000
N120_H10	Immune	Expected_count	precision							5	2000
N120_H10	Immune	Expected_count	recall							5	2000
N120_H10	Immune	Expected_count	median_recovery							5	2000
N120_H10	Immune	GAM6	precision							5	2000
N120_H10	Immune	GAM6	recall							5	2000
N120_H10	Immune	GAM6	median_recovery							5	2000
N120_H10	Immune	Random	precision	0	0	0				5	2000
N120_H10	Immune	Random	recall							5	2000
N120_H10	Immune	Random	median_recovery							5	2000
N120_H10	Inhib	Contribution	precision							5	2000
N120_H10	Inhib	Contribution	recall	0	0	0	0	0	0	5	2000
N120_H10	Inhib	Contribution	median_recovery	0.269526284800089	0.250556226751319	0.288494823378671	-0.0174916108800744	-0.0235352445206427	-0.0116598798881165	5	2000
N120_H10	Inhib	Expected_count	precision	0	0	0				5	2000
N120_H10	Inhib	Expected_count	recall	0	0	0	0	0	0	5	2000
N120_H10	Inhib	Expected_count	median_recovery	0.221170671601247	0.201927029887921	0.237180156084238	0.0308640023187672	0.01869212664533	0.0384720723738421	5	2000
N120_H10	Inhib	GAM6	precision							5	2000
N120_H10	Inhib	GAM6	recall	0	0	0	0	0	0	5	2000
N120_H10	Inhib	GAM6	median_recovery	0.252034673920015	0.235837867419088	0.268231480420941	0	0	0	5	2000
N120_H10	Inhib	Random	precision	0	0	0				5	2000
N120_H10	Inhib	Random	recall	0	0	0	0	0	0	5	2000
N120_H10	Inhib	Random	median_recovery	0.179120155089094	0.166661073641056	0.191579236537132	0.0729145188309204	0.0670360728377223	0.0772922267945691	5	2000
N120_H10	Oligo	Contribution	precision	1	1	1	0	0	0	5	2000
N120_H10	Oligo	Contribution	recall	0.005	0	0.015	0	0	0	5	2000
N120_H10	Oligo	Contribution	median_recovery	0.421984739176518	0.402499339748625	0.434258148147322	0.00361165509544875	-0.0218485416596327	0.0221615964893104	5	2000
N120_H10	Oligo	Expected_count	precision	0.5	0.5	0.5	0.5	0.5	0.5	5	2000
N120_H10	Oligo	Expected_count	recall	0.005	0	0.015	0	0	0	5	2000
N120_H10	Oligo	Expected_count	median_recovery	0.34152239236747	0.324321379605921	0.354460191970355	0.0840740019044969	0.0681414140719449	0.0965798805297787	5	2000
N120_H10	Oligo	GAM6	precision	1	1	1	0	0	0	5	2000
N120_H10	Oligo	GAM6	recall	0.005	0	0.015	0	0	0	5	2000
N120_H10	Oligo	GAM6	median_recovery	0.425596394271966	0.404105479525984	0.446880768282834	0	0	0	5	2000
N120_H10	Oligo	Random	precision	0.272108843537415	0	0.363636363636364	0.727891156462585	0.636363636363636	0.819004524886878	5	2000
N120_H10	Oligo	Random	recall	0.002	0	0.006	0.003	0	0.009	5	2000
N120_H10	Oligo	Random	median_recovery	0.25955412789684	0.251792841426677	0.265503204850787	0.166042266375127	0.14485789591691	0.189878295323867	5	2000
N120_H10	OPC	Contribution	precision	0	0	0	0	0	0	5	2000
N120_H10	OPC	Contribution	recall							5	2000
N120_H10	OPC	Contribution	median_recovery	0.154037698954708	0.138893185310896	0.170819463679073	-9.15034621093158e-05	-0.00851914997395764	0.00757388827710465	5	2000
N120_H10	OPC	Expected_count	precision	0	0	0	0	0	0	5	2000
N120_H10	OPC	Expected_count	recall							5	2000
N120_H10	OPC	Expected_count	median_recovery	0.103667497862138	0.0957408824998208	0.111267754840715	0.0502786976304604	0.0366225841934204	0.0645084739803934	5	2000
N120_H10	OPC	GAM6	precision	0	0	0	0	0	0	5	2000
N120_H10	OPC	GAM6	recall							5	2000
N120_H10	OPC	GAM6	median_recovery	0.153946195492599	0.142751634219344	0.165905463661803	0	0	0	5	2000
N120_H10	OPC	Random	precision	0	0	0	0	0	0	5	2000
N120_H10	OPC	Random	recall							5	2000
N120_H10	OPC	Random	median_recovery	0.0965343802316204	0.0870824163889851	0.107113850984639	0.0574118152609782	0.042984551516392	0.0701971342648065	5	2000
N120_H10	Vascular	Contribution	precision	0	0	0	0	0	0	5	2000
N120_H10	Vascular	Contribution	recall							5	2000
N120_H10	Vascular	Contribution	median_recovery							5	2000
N120_H10	Vascular	Expected_count	precision	0	0	0	0	0	0	5	2000
N120_H10	Vascular	Expected_count	recall							5	2000
N120_H10	Vascular	Expected_count	median_recovery							5	2000
N120_H10	Vascular	GAM6	precision	0	0	0	0	0	0	5	2000
N120_H10	Vascular	GAM6	recall							5	2000
N120_H10	Vascular	GAM6	median_recovery							5	2000
N120_H10	Vascular	Random	precision	0	0	0	0	0	0	5	2000
N120_H10	Vascular	Random	recall							5	2000
N120_H10	Vascular	Random	median_recovery							5	2000
N120_H30	Astro	Contribution	precision	0	0	0	0	0	0	5	2000
N120_H30	Astro	Contribution	recall							5	2000
N120_H30	Astro	Contribution	median_recovery	0.245697970627659	0.230315858841703	0.257019276263292	-0.0558666427677375	-0.06727638080633	-0.0410970671470476	5	2000
N120_H30	Astro	Expected_count	precision	0	0	0	0	0	0	5	2000
N120_H30	Astro	Expected_count	recall							5	2000
N120_H30	Astro	Expected_count	median_recovery	0.206319554727892	0.186573614304779	0.226175403333726	-0.0164882268679702	-0.0442321866802745	0.00749094963831459	5	2000
N120_H30	Astro	GAM6	precision	0	0	0	0	0	0	5	2000
N120_H30	Astro	GAM6	recall							5	2000
N120_H30	Astro	GAM6	median_recovery	0.189831327859922	0.18112485135357	0.201462974237355	0	0	0	5	2000
N120_H30	Astro	Random	precision	0	0	0	0	0	0	5	2000
N120_H30	Astro	Random	recall							5	2000
N120_H30	Astro	Random	median_recovery	0.128976936124966	0.121953588704809	0.137629168384034	0.0608543917349555	0.0534339052085017	0.0660134641307567	5	2000
N120_H30	Excit	Contribution	precision	0.927272727272727	0.829268292682927	0.983606557377049	-0.00134680134680132	-0.0111111111111112	0.00725338491295935	5	2000
N120_H30	Excit	Contribution	recall	0.255	0.185	0.32	-0.005	-0.03	0.025	5	2000
N120_H30	Excit	Contribution	median_recovery	0.871673606422758	0.861995711920773	0.880738873570251	-0.0273354114148043	-0.0342936709171012	-0.0194888766907224	5	2000
N120_H30	Excit	Expected_count	precision	0.888888888888889	0.796296296296296	0.968253968253968	0.0370370370370371	-0.0302884615384615	0.114438063986875	5	2000
N120_H30	Excit	Expected_count	recall	0.24	0.195	0.31	0.01	-0.055	0.085	5	2000
N120_H30	Excit	Expected_count	median_recovery	0.838013200556107	0.825016141267923	0.852924921156534	0.00632499445184675	-0.00444396581532303	0.0188329910073928	5	2000
N120_H30	Excit	GAM6	precision	0.925925925925926	0.829268292682927	0.983606557377049	0	0	0	5	2000
N120_H30	Excit	GAM6	recall	0.25	0.174875	0.315	0	0	0	5	2000
N120_H30	Excit	GAM6	median_recovery	0.844338195007953	0.831486479448113	0.85677264496091	0	0	0	5	2000
N120_H30	Excit	Random	precision	0.77453447408153	0.702668034889687	0.830014224751067	0.151391451844396	0.105756426586383	0.202843845054422	5	2000
N120_H30	Excit	Random	recall	0.1539	0.1248	0.183	0.0961	0.04645	0.13441375	5	2000
N120_H30	Excit	Random	median_recovery	0.702379362228859	0.682357139832421	0.717101370405523	0.141958832779094	0.13558522442999	0.150261962105013	5	2000
N120_H30	Immune	Contribution	precision	0	0	0	0	0	0	5	2000
N120_H30	Immune	Contribution	recall							5	2000
N120_H30	Immune	Contribution	median_recovery							5	2000
N120_H30	Immune	Expected_count	precision	0	0	0	0	0	0	5	2000
N120_H30	Immune	Expected_count	recall							5	2000
N120_H30	Immune	Expected_count	median_recovery							5	2000
N120_H30	Immune	GAM6	precision	0	0	0	0	0	0	5	2000
N120_H30	Immune	GAM6	recall							5	2000
N120_H30	Immune	GAM6	median_recovery							5	2000
N120_H30	Immune	Random	precision	0	0	0	0	0	0	5	2000
N120_H30	Immune	Random	recall							5	2000
N120_H30	Immune	Random	median_recovery							5	2000
N120_H30	Inhib	Contribution	precision	0.5625	0.325	0.857142857142857	-0.0482142857142858	-0.225	0.101419878296146	5	2000
N120_H30	Inhib	Contribution	recall	0.09	0.065	0.12	0	0	0	5	2000
N120_H30	Inhib	Contribution	median_recovery	0.265016713508926	0.261483890114595	0.26908371356631	-0.000143927923998699	-0.0135718877988226	0.0127623270896201	5	2000
N120_H30	Inhib	Expected_count	precision	0.384615384615385	0.275862068965517	0.521739130434783	0.12967032967033	0.0486295313881521	0.244927536231884	5	2000
N120_H30	Inhib	Expected_count	recall	0.1	0.075	0.12	-0.01	-0.025	0.01	5	2000
N120_H30	Inhib	Expected_count	median_recovery	0.184224706396214	0.176777670457717	0.191750798211764	0.0806480791887137	0.0693100734449646	0.0907790590511129	5	2000
N120_H30	Inhib	GAM6	precision	0.514285714285714	0.325	0.766666666666667	0	0	0	5	2000
N120_H30	Inhib	GAM6	recall	0.09	0.065	0.12	0	0	0	5	2000
N120_H30	Inhib	GAM6	median_recovery	0.264872785584928	0.250313388677584	0.277862285540157	0	0	0	5	2000
N120_H30	Inhib	Random	precision	0.384778012684989	0.252145922746781	0.555632342778162	0.129507701600725	0.0537293699279657	0.221691058141957	5	2000
N120_H30	Inhib	Random	recall	0.0637	0.0458	0.0816137499999999	0.0263	0.0111	0.0443699999999999	5	2000
N120_H30	Inhib	Random	median_recovery	0.167498935425357	0.163278832627054	0.171682617377866	0.0973738501595703	0.0861499641399062	0.106405393545221	5	2000
N120_H30	Oligo	Contribution	precision	0.395348837209302	0.277777777777778	0.48	0.0591966173361522	-0.0106382978723404	0.119047619047619	5	2000
N120_H30	Oligo	Contribution	recall	0.085	0.045	0.12	0.015	-0.005	0.025	5	2000
N120_H30	Oligo	Contribution	median_recovery	0.436931454341076	0.415552447673581	0.457629260686238	0.00330133064912447	-0.00745891069632987	0.0163161321283155	5	2000
N120_H30	Oligo	Expected_count	precision	0.307692307692308	0.153846153846154	0.46	0.146853146853147	-0.000447227191413213	0.325310559006211	5	2000
N120_H30	Oligo	Expected_count	recall	0.08	0.04	0.12	0.02	-0.02	0.065	5	2000
N120_H30	Oligo	Expected_count	median_recovery	0.355112456074957	0.342688511995314	0.369775235597397	0.0851203289152432	0.0727637155531669	0.0975538272067091	5	2000
N120_H30	Oligo	GAM6	precision	0.454545454545455	0.351351351351351	0.529411764705882	0	0	0	5	2000
N120_H30	Oligo	GAM6	recall	0.1	0.065	0.145	0	0	0	5	2000
N120_H30	Oligo	GAM6	median_recovery	0.4402327849902	0.422411252097369	0.460085564560778	0	0	0	5	2000
N120_H30	Oligo	Random	precision	0.34475487612019	0.28517029828644	0.424445038780423	0.109790578425265	0.0205220244282744	0.211604289199463	5	2000
N120_H30	Oligo	Random	recall	0.0654	0.0526	0.0809	0.0346	0.00995000000000001	0.06165	5	2000
N120_H30	Oligo	Random	median_recovery	0.270174731981475	0.258028622488899	0.281991265072538	0.170058053008726	0.155335103564354	0.182249126227734	5	2000
N120_H30	OPC	Contribution	precision	0	0	0	0	0	0	5	2000
N120_H30	OPC	Contribution	recall							5	2000
N120_H30	OPC	Contribution	median_recovery	0.152118328635708	0.136479629635709	0.167757027635707	-0.00812202427044301	-0.0239754396584842	0.00350554661204161	5	2000
N120_H30	OPC	Expected_count	precision	0	0	0	0	0	0	5	2000
N120_H30	OPC	Expected_count	recall							5	2000
N120_H30	OPC	Expected_count	median_recovery	0.101939612358897	0.0821051696065585	0.121444009610276	0.0420566920063684	0.027763220001806	0.061348751501148	5	2000
N120_H30	OPC	GAM6	precision	0	0	0	0	0	0	5	2000
N120_H30	OPC	GAM6	recall							5	2000
N120_H30	OPC	GAM6	median_recovery	0.143996304365265	0.126145620981405	0.160985649136274	0	0	0	5	2000
N120_H30	OPC	Random	precision	0	0	0	0	0	0	5	2000
N120_H30	OPC	Random	recall							5	2000
N120_H30	OPC	Random	median_recovery	0.0922873113647303	0.079535249219865	0.106325696497373	0.0517089930005346	0.0427603272819628	0.0604281096426037	5	2000
N120_H30	Vascular	Contribution	precision	0	0	0	0	0	0	5	2000
N120_H30	Vascular	Contribution	recall							5	2000
N120_H30	Vascular	Contribution	median_recovery							5	2000
N120_H30	Vascular	Expected_count	precision	0	0	0	0	0	0	5	2000
N120_H30	Vascular	Expected_count	recall							5	2000
N120_H30	Vascular	Expected_count	median_recovery							5	2000
N120_H30	Vascular	GAM6	precision	0	0	0	0	0	0	5	2000
N120_H30	Vascular	GAM6	recall							5	2000
N120_H30	Vascular	GAM6	median_recovery							5	2000
N120_H30	Vascular	Random	precision	0	0	0	0	0	0	5	2000
N120_H30	Vascular	Random	recall							5	2000
N120_H30	Vascular	Random	median_recovery							5	2000
N120_H30_highHeterogeneity	Astro	Contribution	precision	0	0	0	0	0	0	5	2000
N120_H30_highHeterogeneity	Astro	Contribution	recall							5	2000
N120_H30_highHeterogeneity	Astro	Contribution	median_recovery	0.247487483579172	0.228944961957898	0.260652178840418	-0.0214791220877441	-0.0365175638658564	-0.00748539255662597	5	2000
N120_H30_highHeterogeneity	Astro	Expected_count	precision	0	0	0	0	0	0	5	2000
N120_H30_highHeterogeneity	Astro	Expected_count	recall							5	2000
N120_H30_highHeterogeneity	Astro	Expected_count	median_recovery	0.203416825763105	0.195076248941873	0.213442562878806	0.0225915357283235	0.00526540149269134	0.0415308739714741	5	2000
N120_H30_highHeterogeneity	Astro	GAM6	precision	0	0	0	0	0	0	5	2000
N120_H30_highHeterogeneity	Astro	GAM6	recall							5	2000
N120_H30_highHeterogeneity	Astro	GAM6	median_recovery	0.226008361491428	0.208833777678669	0.243773276138662	0	0	0	5	2000
N120_H30_highHeterogeneity	Astro	Random	precision	0	0	0	0	0	0	5	2000
N120_H30_highHeterogeneity	Astro	Random	recall							5	2000
N120_H30_highHeterogeneity	Astro	Random	median_recovery	0.150792175165577	0.138429522043215	0.163092839947889	0.0752161863258516	0.0658912540898621	0.0883002068751397	5	2000
N120_H30_highHeterogeneity	Excit	Contribution	precision	0.865671641791045	0.85	0.884615384615385	-0.00629664179104472	-0.0200501253132832	0.00420168067226889	5	2000
N120_H30_highHeterogeneity	Excit	Contribution	recall	0.29	0.205	0.365	-0.015	-0.04	0.01	5	2000
N120_H30_highHeterogeneity	Excit	Contribution	median_recovery	0.831470176748697	0.811695996745956	0.847130412948414	-0.0447518034437389	-0.067069437995927	-0.0272086645082931	5	2000
N120_H30_highHeterogeneity	Excit	Expected_count	precision	0.848484848484849	0.802631578947368	0.933333333333333	0.0108901515151515	-0.0666666666666667	0.0560437046358099	5	2000
N120_H30_highHeterogeneity	Excit	Expected_count	recall	0.28	0.225	0.32	-0.005	-0.085	0.065	5	2000
N120_H30_highHeterogeneity	Excit	Expected_count	median_recovery	0.806711616330554	0.786781906899758	0.825979355066074	-0.0199932430255955	-0.0307538679986182	-0.0092326180525728	5	2000
N120_H30_highHeterogeneity	Excit	GAM6	precision	0.859375	0.849315068493151	0.872727272727273	0	0	0	5	2000
N120_H30_highHeterogeneity	Excit	GAM6	recall	0.275	0.19	0.365	0	0	0	5	2000
N120_H30_highHeterogeneity	Excit	GAM6	median_recovery	0.786718373304958	0.765081874251317	0.807249332770113	0	0	0	5	2000
N120_H30_highHeterogeneity	Excit	Random	precision	0.761099365750528	0.749081738460289	0.773592309201491	0.0982756342494716	0.0914697920511874	0.104053550382287	5	2000
N120_H30_highHeterogeneity	Excit	Random	recall	0.198	0.17635	0.22055	0.077	0.01	0.151	5	2000
N120_H30_highHeterogeneity	Excit	Random	median_recovery	0.575145443977867	0.563383630284982	0.593055898047103	0.211572929327092	0.174790747846155	0.239119754239652	5	2000
N120_H30_highHeterogeneity	Immune	Contribution	precision	0	0	0	0	0	0	5	2000
N120_H30_highHeterogeneity	Immune	Contribution	recall							5	2000
N120_H30_highHeterogeneity	Immune	Contribution	median_recovery							5	2000
N120_H30_highHeterogeneity	Immune	Expected_count	precision	0	0	0	0	0	0	5	2000
N120_H30_highHeterogeneity	Immune	Expected_count	recall							5	2000
N120_H30_highHeterogeneity	Immune	Expected_count	median_recovery							5	2000
N120_H30_highHeterogeneity	Immune	GAM6	precision	0	0	0	0	0	0	5	2000
N120_H30_highHeterogeneity	Immune	GAM6	recall							5	2000
N120_H30_highHeterogeneity	Immune	GAM6	median_recovery							5	2000
N120_H30_highHeterogeneity	Immune	Random	precision	0	0	0	0	0	0	5	2000
N120_H30_highHeterogeneity	Immune	Random	recall							5	2000
N120_H30_highHeterogeneity	Immune	Random	median_recovery							5	2000
N120_H30_highHeterogeneity	Inhib	Contribution	precision	0.36734693877551	0.269230769230769	0.468085106382979	0.0770975056689342	-0.04	0.254248366013072	5	2000
N120_H30_highHeterogeneity	Inhib	Contribution	recall	0.09	0.069875	0.11	0.01	-0.01	0.03	5	2000
N120_H30_highHeterogeneity	Inhib	Contribution	median_recovery	0.256062921217705	0.240689103420385	0.269252165761544	0.015422889721075	0.00584757542092912	0.0253019089874235	5	2000
N120_H30_highHeterogeneity	Inhib	Expected_count	precision	0.375	0.277777777777778	0.46551724137931	0.0694444444444444	-0.0901515151515151	0.237185461323392	5	2000
N120_H30_highHeterogeneity	Inhib	Expected_count	recall	0.105	0.075	0.135	-0.00499999999999999	-0.035	0.025	5	2000
N120_H30_highHeterogeneity	Inhib	Expected_count	median_recovery	0.192734671548938	0.175021689951433	0.205368524467406	0.0787511393898422	0.0637831210614732	0.0885916452187495	5	2000
N120_H30_highHeterogeneity	Inhib	GAM6	precision	0.444444444444444	0.233691489361702	0.702702702702703	0	0	0	5	2000
N120_H30_highHeterogeneity	Inhib	GAM6	recall	0.1	0.055	0.145	0	0	0	5	2000
N120_H30_highHeterogeneity	Inhib	GAM6	median_recovery	0.27148581093878	0.255477202677507	0.285624939237044	0	0	0	5	2000
N120_H30_highHeterogeneity	Inhib	Random	precision	0.272612110463643	0.203073545554336	0.349480968858131	0.171832333980801	0.0167535436671239	0.359149458793587	5	2000
N120_H30_highHeterogeneity	Inhib	Random	recall	0.0538	0.04445	0.06275	0.0462	0.0109	0.0808	5	2000
N120_H30_highHeterogeneity	Inhib	Random	median_recovery	0.184970986615205	0.177749342537119	0.193561144910632	0.0865148243235749	0.0766409754759291	0.0963886731712207	5	2000
N120_H30_highHeterogeneity	Oligo	Contribution	precision	0.468085106382979	0.39622641509434	0.574468085106383	0.0519148936170213	-0.047223663725999	0.139255702280912	5	2000
N120_H30_highHeterogeneity	Oligo	Contribution	recall	0.11	0.09	0.13	0.02	0.005	0.035	5	2000
N120_H30_highHeterogeneity	Oligo	Contribution	median_recovery	0.386996689009695	0.370681430373633	0.402070650895051	0.0355034242542518	0.0170697859152603	0.0603964792722709	5	2000
N120_H30_highHeterogeneity	Oligo	Expected_count	precision	0.389830508474576	0.290909090909091	0.516666666666667	0.130169491525424	0.013986013986014	0.236333052985702	5	2000
N120_H30_highHeterogeneity	Oligo	Expected_count	recall	0.115	0.075	0.16	0.015	-0.02	0.05	5	2000
N120_H30_highHeterogeneity	Oligo	Expected_count	median_recovery	0.328790458782596	0.311365131522128	0.34650706827151	0.0937096544813509	0.0701798761319243	0.127637937640348	5	2000
N120_H30_highHeterogeneity	Oligo	GAM6	precision	0.52	0.466666666666667	0.563636363636364	0	0	0	5	2000
N120_H30_highHeterogeneity	Oligo	GAM6	recall	0.13	0.1	0.155	0	0	0	5	2000
N120_H30_highHeterogeneity	Oligo	GAM6	median_recovery	0.422500113263947	0.392358578030017	0.449607550338952	0	0	0	5	2000
N120_H30_highHeterogeneity	Oligo	Random	precision	0.313006482982172	0.262240663900415	0.361441013460016	0.206993517017828	0.155218094090124	0.261881035861475	5	2000
N120_H30_highHeterogeneity	Oligo	Random	recall	0.07725	0.0612	0.0933	0.05275	0.03445	0.0687	5	2000
N120_H30_highHeterogeneity	Oligo	Random	median_recovery	0.272636644263914	0.249665030219158	0.287941277868061	0.149863469000033	0.136843427486814	0.167128513983986	5	2000
N120_H30_highHeterogeneity	OPC	Contribution	precision	0	0	0	0	0	0	5	2000
N120_H30_highHeterogeneity	OPC	Contribution	recall							5	2000
N120_H30_highHeterogeneity	OPC	Contribution	median_recovery	0.153920420716405	0.14698856430184	0.16140561957187	0.0386920101972462	0.0217539020245239	0.0585346679743879	5	2000
N120_H30_highHeterogeneity	OPC	Expected_count	precision	0	0	0	0	0	0	5	2000
N120_H30_highHeterogeneity	OPC	Expected_count	recall							5	2000
N120_H30_highHeterogeneity	OPC	Expected_count	median_recovery	0.093484233390057	0.0775051483932364	0.108694252642239	0.0991281975235943	0.0692069936866223	0.128939027801185	5	2000
N120_H30_highHeterogeneity	OPC	GAM6	precision	0	0	0	0	0	0	5	2000
N120_H30_highHeterogeneity	OPC	GAM6	recall							5	2000
N120_H30_highHeterogeneity	OPC	GAM6	median_recovery	0.192612430913651	0.175878684578239	0.20896639094127	0	0	0	5	2000
N120_H30_highHeterogeneity	OPC	Random	precision	0	0	0	0	0	0	5	2000
N120_H30_highHeterogeneity	OPC	Random	recall							5	2000
N120_H30_highHeterogeneity	OPC	Random	median_recovery	0.111362453641245	0.103258369729004	0.117119332760421	0.0812499772724061	0.0600496241844684	0.102824168571438	5	2000
N120_H30_highHeterogeneity	Vascular	Contribution	precision	0	0	0	0	0	0	5	2000
N120_H30_highHeterogeneity	Vascular	Contribution	recall							5	2000
N120_H30_highHeterogeneity	Vascular	Contribution	median_recovery							5	2000
N120_H30_highHeterogeneity	Vascular	Expected_count	precision	0	0	0	0	0	0	5	2000
N120_H30_highHeterogeneity	Vascular	Expected_count	recall							5	2000
N120_H30_highHeterogeneity	Vascular	Expected_count	median_recovery							5	2000
N120_H30_highHeterogeneity	Vascular	GAM6	precision	0	0	0	0	0	0	5	2000
N120_H30_highHeterogeneity	Vascular	GAM6	recall							5	2000
N120_H30_highHeterogeneity	Vascular	GAM6	median_recovery							5	2000
N120_H30_highHeterogeneity	Vascular	Random	precision	0	0	0	0	0	0	5	2000
N120_H30_highHeterogeneity	Vascular	Random	recall							5	2000
N120_H30_highHeterogeneity	Vascular	Random	median_recovery							5	2000
N120_H30_lowExcit	Astro	Contribution	precision	0	0	0	0	0	0	5	2000
N120_H30_lowExcit	Astro	Contribution	recall							5	2000
N120_H30_lowExcit	Astro	Contribution	median_recovery	0.370259575162194	0.357039296730395	0.383862592805273	-0.0485534834767117	-0.0588323162571215	-0.0369109072955784	5	2000
N120_H30_lowExcit	Astro	Expected_count	precision	0	0	0	0	0	0	5	2000
N120_H30_lowExcit	Astro	Expected_count	recall							5	2000
N120_H30_lowExcit	Astro	Expected_count	median_recovery	0.336658633768509	0.319069650985001	0.35504607796359	-0.0149525420830263	-0.0353479337353421	-0.00205297062768328	5	2000
N120_H30_lowExcit	Astro	GAM6	precision	0	0	0	0	0	0	5	2000
N120_H30_lowExcit	Astro	GAM6	recall							5	2000
N120_H30_lowExcit	Astro	GAM6	median_recovery	0.321706091685482	0.299883812836881	0.346999056089789	0	0	0	5	2000
N120_H30_lowExcit	Astro	Random	precision	0	0	0	0	0	0	5	2000
N120_H30_lowExcit	Astro	Random	recall							5	2000
N120_H30_lowExcit	Astro	Random	median_recovery	0.219873980633199	0.214831040431741	0.225291392479452	0.101832111052283	0.0815847404412135	0.123163341660583	5	2000
N120_H30_lowExcit	Excit	Contribution	precision	0.642857142857143	0.4375	0.793103448275862	-0.142857142857143	-0.230072463768116	-0.0468468468468468	5	2000
N120_H30_lowExcit	Excit	Contribution	recall	0.09	0.035	0.145	-0.015	-0.045	0.01	5	2000
N120_H30_lowExcit	Excit	Contribution	median_recovery	0.423637533410545	0.399022648649012	0.444626186148451	-0.049138652837304	-0.0593818019287241	-0.0425681389632272	5	2000
N120_H30_lowExcit	Excit	Expected_count	precision	0.577777777777778	0.476190476190476	0.68	-0.0777777777777777	-0.198412698412698	0.00779727095516569	5	2000
N120_H30_lowExcit	Excit	Expected_count	recall	0.13	0.065	0.195124999999999	-0.055	-0.105	-0.025	5	2000
N120_H30_lowExcit	Excit	Expected_count	median_recovery	0.337781627015276	0.326848139766218	0.347541545630417	0.0367172535579645	0.0126466060886113	0.0616676315988606	5	2000
N120_H30_lowExcit	Excit	GAM6	precision	0.5	0.363636363636364	0.58974358974359	0	0	0	5	2000
N120_H30_lowExcit	Excit	GAM6	recall	0.075	0.04	0.11	0	0	0	5	2000
N120_H30_lowExcit	Excit	GAM6	median_recovery	0.374498880573241	0.348446451280965	0.3985694390233	0	0	0	5	2000
N120_H30_lowExcit	Excit	Random	precision	0.456951530612245	0.396049222797927	0.505321979776477	0.0430484693877551	-0.0483709690859095	0.107054300012237	5	2000
N120_H30_lowExcit	Excit	Random	recall	0.07165	0.04495	0.1054	0.00334999999999999	-0.023705	0.0335	5	2000
N120_H30_lowExcit	Excit	Random	median_recovery	0.241316732984603	0.230836256500124	0.253915318296457	0.133182147588638	0.113121543491553	0.15144724193132	5	2000
N120_H30_lowExcit	Immune	Contribution	precision	0	0	0	0	0	0	5	2000
N120_H30_lowExcit	Immune	Contribution	recall							5	2000
N120_H30_lowExcit	Immune	Contribution	median_recovery		0.177462446497498	0.227539743309516		-0.0909927633548359	-0.04340198177839	5	2000
N120_H30_lowExcit	Immune	Expected_count	precision	0	0	0	0	0	0	5	2000
N120_H30_lowExcit	Immune	Expected_count	recall							5	2000
N120_H30_lowExcit	Immune	Expected_count	median_recovery		0.140290722357689	0.192043837112675		-0.0523994924246239	-0.00770526979016761	5	2000
N120_H30_lowExcit	Immune	GAM6	precision	0	0	0	0	0	0	5	2000
N120_H30_lowExcit	Immune	GAM6	recall							5	2000
N120_H30_lowExcit	Immune	GAM6	median_recovery		0.119434323139123	0.149097816955467		0	0	5	2000
N120_H30_lowExcit	Immune	Random	precision	0	0	0	0	0	0	5	2000
N120_H30_lowExcit	Immune	Random	recall							5	2000
N120_H30_lowExcit	Immune	Random	median_recovery		0.0686935583119234	0.0893342149527216		0.0466548232104437	0.0625755419991909	5	2000
N120_H30_lowExcit	Inhib	Contribution	precision	0.555555555555556	0.454545454545455	0.714285714285714	0.111111111111111	-0.0278637770897833	0.357142857142857	5	2000
N120_H30_lowExcit	Inhib	Contribution	recall	0.075	0.055	0.095	0.015	0	0.035	5	2000
N120_H30_lowExcit	Inhib	Contribution	median_recovery	0.470751052611274	0.452836835739353	0.49189037382984	-0.00778839538709275	-0.0221861415906753	0.00809495842169683	5	2000
N120_H30_lowExcit	Inhib	Expected_count	precision	0.475	0.409090909090909	0.5625	0.191666666666667	0.0324543610547667	0.455555555555555	5	2000
N120_H30_lowExcit	Inhib	Expected_count	recall	0.095	0.065	0.13	-0.005	-0.03	0.02	5	2000
N120_H30_lowExcit	Inhib	Expected_count	median_recovery	0.374867696493777	0.360467398039298	0.395646527301718	0.0880949607304043	0.0687578678738174	0.104259533359921	5	2000
N120_H30_lowExcit	Inhib	GAM6	precision	0.666666666666667	0.555555555555556	0.888888888888889	0	0	0	5	2000
N120_H30_lowExcit	Inhib	GAM6	recall	0.09	0.07	0.1	0	0	0	5	2000
N120_H30_lowExcit	Inhib	GAM6	median_recovery	0.462962657224181	0.457650616057559	0.469844377778812	0	0	0	5	2000
N120_H30_lowExcit	Inhib	Random	precision	0.442460317460317	0.396600566572238	0.506605922551253	0.224206349206349	0.12171345773158	0.431914429163938	5	2000
N120_H30_lowExcit	Inhib	Random	recall	0.0669	0.04725	0.08695	0.0231	0.0112275	0.0346	5	2000
N120_H30_lowExcit	Inhib	Random	median_recovery	0.292413958368974	0.283437134408132	0.303319126076257	0.170548698855207	0.165514270559686	0.17591434165277	5	2000
N120_H30_lowExcit	Oligo	Contribution	precision	0.775	0.588235294117647	0.914285714285714	-0.0607142857142857	-0.11437908496732	-0.0095238095238096	5	2000
N120_H30_lowExcit	Oligo	Contribution	recall	0.155	0.1	0.23	-0.03	-0.055	-0.005	5	2000
N120_H30_lowExcit	Oligo	Contribution	median_recovery	0.602414100307609	0.583671946591527	0.626570887545825	-0.0216743102315854	-0.0359583604594965	-0.00799320361359912	5	2000
N120_H30_lowExcit	Oligo	Expected_count	precision	0.622222222222222	0.476190476190476	0.75	0.0920634920634921	-0.0120967741935484	0.189903846153846	5	2000
N120_H30_lowExcit	Oligo	Expected_count	recall	0.14	0.09	0.2	-0.015	-0.035	0.005	5	2000
N120_H30_lowExcit	Oligo	Expected_count	median_recovery	0.546868520848847	0.522470733402473	0.576741722609885	0.0338712692271763	0.0226889666762505	0.0428553071364481	5	2000
N120_H30_lowExcit	Oligo	GAM6	precision	0.714285714285714	0.484848484848485	0.903225806451613	0	0	0	5	2000
N120_H30_lowExcit	Oligo	GAM6	recall	0.125	0.08	0.18	0	0	0	5	2000
N120_H30_lowExcit	Oligo	GAM6	median_recovery	0.580739790076023	0.552303755077823	0.61615922646546	0	0	0	5	2000
N120_H30_lowExcit	Oligo	Random	precision	0.55788096795291	0.455200823892894	0.66325369738339	0.156404746332804	-0.00589084317937705	0.30056009382077	5	2000
N120_H30_lowExcit	Oligo	Random	recall	0.0853	0.06525	0.11795	0.0397	0.0133	0.0635	5	2000
N120_H30_lowExcit	Oligo	Random	median_recovery	0.415311661026484	0.39913079710888	0.433613886863477	0.16542812904954	0.143066196269778	0.187790061829301	5	2000
N120_H30_lowExcit	OPC	Contribution	precision	0	0	0	0	0	0	5	2000
N120_H30_lowExcit	OPC	Contribution	recall							5	2000
N120_H30_lowExcit	OPC	Contribution	median_recovery	0.251061431102892	0.236642783972045	0.264362611783048	-0.00674108188105652	-0.0263376989173981	0.00940125433943181	5	2000
N120_H30_lowExcit	OPC	Expected_count	precision	0	0	0	0	0	0	5	2000
N120_H30_lowExcit	OPC	Expected_count	recall							5	2000
N120_H30_lowExcit	OPC	Expected_count	median_recovery	0.17742325584809	0.16699765604594	0.18825037305906	0.0668970933737463	0.0434546298194941	0.0883529566427434	5	2000
N120_H30_lowExcit	OPC	GAM6	precision	0	0	0	0	0	0	5	2000
N120_H30_lowExcit	OPC	GAM6	recall							5	2000
N120_H30_lowExcit	OPC	GAM6	median_recovery	0.244320349221836	0.224948342666701	0.271795585893315	0	0	0	5	2000
N120_H30_lowExcit	OPC	Random	precision	0	0	0	0	0	0	5	2000
N120_H30_lowExcit	OPC	Random	recall							5	2000
N120_H30_lowExcit	OPC	Random	median_recovery	0.160326891617754	0.149143621589125	0.174274780550316	0.0839934576040822	0.0688836613618923	0.0983585363526894	5	2000
N120_H30_lowExcit	Vascular	Contribution	precision	0	0	0	0	0	0	5	2000
N120_H30_lowExcit	Vascular	Contribution	recall							5	2000
N120_H30_lowExcit	Vascular	Contribution	median_recovery							5	2000
N120_H30_lowExcit	Vascular	Expected_count	precision	0	0	0	0	0	0	5	2000
N120_H30_lowExcit	Vascular	Expected_count	recall							5	2000
N120_H30_lowExcit	Vascular	Expected_count	median_recovery							5	2000
N120_H30_lowExcit	Vascular	GAM6	precision	0	0	0	0	0	0	5	2000
N120_H30_lowExcit	Vascular	GAM6	recall							5	2000
N120_H30_lowExcit	Vascular	GAM6	median_recovery							5	2000
N120_H30_lowExcit	Vascular	Random	precision	0	0	0	0	0	0	5	2000
N120_H30_lowExcit	Vascular	Random	recall							5	2000
N120_H30_lowExcit	Vascular	Random	median_recovery							5	2000
N60_H10	Astro	Contribution	precision	0	0	0	0	0	0	5	2000
N60_H10	Astro	Contribution	recall							5	2000
N60_H10	Astro	Contribution	median_recovery	0.238333379862441	0.208243268972117	0.268910150776375	-0.0417508204017873	-0.0636754580925992	-0.0144224750423434	5	2000
N60_H10	Astro	Expected_count	precision							5	2000
N60_H10	Astro	Expected_count	recall							5	2000
N60_H10	Astro	Expected_count	median_recovery	0.215818151864666	0.194043071953841	0.237593231775491	-0.0192355924040126	-0.0445011144206813	0.00602992961265614	5	2000
N60_H10	Astro	GAM6	precision	0	0	0	0	0	0	5	2000
N60_H10	Astro	GAM6	recall							5	2000
N60_H10	Astro	GAM6	median_recovery	0.196582559460654	0.168197494145909	0.217101191939982	0	0	0	5	2000
N60_H10	Astro	Random	precision	0	0	0	0	0	0	5	2000
N60_H10	Astro	Random	recall							5	2000
N60_H10	Astro	Random	median_recovery	0.137711823574793	0.132003629376794	0.143184304665601	0.0588707358858605	0.0358849294342445	0.0755331673883682	5	2000
N60_H10	Excit	Contribution	precision							5	2000
N60_H10	Excit	Contribution	recall	0	0	0	0	0	0	5	2000
N60_H10	Excit	Contribution	median_recovery	0.882116138103513	0.863877833239599	0.897963684434438	-0.0240487988443562	-0.0295274696193881	-0.0170287394701916	5	2000
N60_H10	Excit	Expected_count	precision							5	2000
N60_H10	Excit	Expected_count	recall	0	0	0	0	0	0	5	2000
N60_H10	Excit	Expected_count	median_recovery	0.841710023805664	0.829546359683772	0.853278756073592	0.016357315453493	-0.00300454060765531	0.0333201763545737	5	2000
N60_H10	Excit	GAM6	precision							5	2000
N60_H10	Excit	GAM6	recall	0	0	0	0	0	0	5	2000
N60_H10	Excit	GAM6	median_recovery	0.858067339259157	0.83746456828158	0.88069909184944	0	0	0	5	2000
N60_H10	Excit	Random	precision	0	0	0				5	2000
N60_H10	Excit	Random	recall	0	0	0	0	0	0	5	2000
N60_H10	Excit	Random	median_recovery	0.704447347726537	0.677802212728181	0.733168427416852	0.15361999153262	0.143975361224533	0.163240153820807	5	2000
N60_H10	Immune	Contribution	precision	0	0	0	0	0	0	5	2000
N60_H10	Immune	Contribution	recall							5	2000
N60_H10	Immune	Contribution	median_recovery							5	2000
N60_H10	Immune	Expected_count	precision	0	0	0	0	0	0	5	2000
N60_H10	Immune	Expected_count	recall							5	2000
N60_H10	Immune	Expected_count	median_recovery							5	2000
N60_H10	Immune	GAM6	precision	0	0	0	0	0	0	5	2000
N60_H10	Immune	GAM6	recall							5	2000
N60_H10	Immune	GAM6	median_recovery							5	2000
N60_H10	Immune	Random	precision	0	0	0	0	0	0	5	2000
N60_H10	Immune	Random	recall							5	2000
N60_H10	Immune	Random	median_recovery							5	2000
N60_H10	Inhib	Contribution	precision	1	1	1	0	0	0	5	2000
N60_H10	Inhib	Contribution	recall	0.005	0	0.015	0	0	0	5	2000
N60_H10	Inhib	Contribution	median_recovery	0.27655418923612	0.250979761283875	0.301936358500251	-0.0138741480925212	-0.0213279956541939	-0.00372977908470723	5	2000
N60_H10	Inhib	Expected_count	precision	1	1	1	0	0	0	5	2000
N60_H10	Inhib	Expected_count	recall	0.005	0	0.015	0	0	0	5	2000
N60_H10	Inhib	Expected_count	median_recovery	0.223210582397682	0.199432569503841	0.244267516688289	0.0394694587459165	0.0146532052334079	0.0642857122584251	5	2000
N60_H10	Inhib	GAM6	precision	1	1	1	0	0	0	5	2000
N60_H10	Inhib	GAM6	recall	0.005	0	0.015	0	0	0	5	2000
N60_H10	Inhib	GAM6	median_recovery	0.262680041143599	0.238311090096668	0.284470159599026	0	0	0	5	2000
N60_H10	Inhib	Random	precision	1	1	1	0	0	0	5	2000
N60_H10	Inhib	Random	recall	0.00195	0	0.00585	0.00305	0	0.00915	5	2000
N60_H10	Inhib	Random	median_recovery	0.18008640062579	0.165605055239777	0.194672286324985	0.0825936405178082	0.0685909227743225	0.101579069334737	5	2000
N60_H10	Oligo	Contribution	precision							5	2000
N60_H10	Oligo	Contribution	recall	0	0	0	0	0	0	5	2000
N60_H10	Oligo	Contribution	median_recovery	0.43500755217496	0.405411089473535	0.464604014876384	-0.00874496109027567	-0.0267310694930596	0.00807111428316942	5	2000
N60_H10	Oligo	Expected_count	precision							5	2000
N60_H10	Oligo	Expected_count	recall	0	0	0	0	0	0	5	2000
N60_H10	Oligo	Expected_count	median_recovery	0.354641188573544	0.336874271688961	0.370713672854701	0.07162140251114	0.0487254101818225	0.0951374551841448	5	2000
N60_H10	Oligo	GAM6	precision							5	2000
N60_H10	Oligo	GAM6	recall	0	0	0	0	0	0	5	2000
N60_H10	Oligo	GAM6	median_recovery	0.426262591084684	0.395699809881162	0.457000360811415	0	0	0	5	2000
N60_H10	Oligo	Random	precision	0	0	0				5	2000
N60_H10	Oligo	Random	recall	0	0	0	0	0	0	5	2000
N60_H10	Oligo	Random	median_recovery	0.262611032474864	0.246644344057363	0.279240599340716	0.16365155860982	0.148914048978503	0.180380456549323	5	2000
N60_H10	OPC	Contribution	precision							5	2000
N60_H10	OPC	Contribution	recall							5	2000
N60_H10	OPC	Contribution	median_recovery	0.17975465172717	0.160728306265814	0.198780997188527	0.0113843090320821	-0.000147160694845133	0.0229157787590093	5	2000
N60_H10	OPC	Expected_count	precision							5	2000
N60_H10	OPC	Expected_count	recall							5	2000
N60_H10	OPC	Expected_count	median_recovery	0.128632352779155	0.108962058134609	0.146270408005023	0.0625066079800973	0.0469254543063085	0.079095777968105	5	2000
N60_H10	OPC	GAM6	precision							5	2000
N60_H10	OPC	GAM6	recall							5	2000
N60_H10	OPC	GAM6	median_recovery	0.191138960759252	0.168594974050445	0.216617719939063	0	0	0	5	2000
N60_H10	OPC	Random	precision							5	2000
N60_H10	OPC	Random	recall							5	2000
N60_H10	OPC	Random	median_recovery	0.112002628118499	0.0993813403851956	0.12396760340804	0.0791363326407533	0.0635837393838544	0.0975127911539038	5	2000
N60_H10	Vascular	Contribution	precision	0	0	0	0	0	0	5	2000
N60_H10	Vascular	Contribution	recall							5	2000
N60_H10	Vascular	Contribution	median_recovery							5	2000
N60_H10	Vascular	Expected_count	precision	0	0	0	0	0	0	5	2000
N60_H10	Vascular	Expected_count	recall							5	2000
N60_H10	Vascular	Expected_count	median_recovery							5	2000
N60_H10	Vascular	GAM6	precision	0	0	0	0	0	0	5	2000
N60_H10	Vascular	GAM6	recall							5	2000
N60_H10	Vascular	GAM6	median_recovery							5	2000
N60_H10	Vascular	Random	precision	0	0	0	0	0	0	5	2000
N60_H10	Vascular	Random	recall							5	2000
N60_H10	Vascular	Random	median_recovery							5	2000
N60_H30	Astro	Contribution	precision	0	0	0	0	0	0	5	2000
N60_H30	Astro	Contribution	recall							5	2000
N60_H30	Astro	Contribution	median_recovery	0.247533621372533	0.238642436860731	0.256424805884335	-0.0607983264262587	-0.0788268631135322	-0.0438960757572754	5	2000
N60_H30	Astro	Expected_count	precision	0	0	0	0	0	0	5	2000
N60_H30	Astro	Expected_count	recall							5	2000
N60_H30	Astro	Expected_count	median_recovery	0.203668256102101	0.175701021622982	0.223127301346381	-0.0169329611558264	-0.0514130043654123	0.016939782849399	5	2000
N60_H30	Astro	GAM6	precision	0	0	0	0	0	0	5	2000
N60_H30	Astro	GAM6	recall							5	2000
N60_H30	Astro	GAM6	median_recovery	0.186735294946274	0.16261643847009	0.204485587503712	0	0	0	5	2000
N60_H30	Astro	Random	precision	0	0	0	0	0	0	5	2000
N60_H30	Astro	Random	recall							5	2000
N60_H30	Astro	Random	median_recovery	0.133263349549816	0.121539573051278	0.144987126048354	0.0534719453964581	0.032327678621248	0.0702544116953543	5	2000
N60_H30	Excit	Contribution	precision	1	1	1	-0.0909090909090909	-0.266666666666667	0	5	2000
N60_H30	Excit	Contribution	recall	0.06	0.03	0.09	-0.01	-0.02	0	5	2000
N60_H30	Excit	Contribution	median_recovery	0.881506093277434	0.871502340700368	0.888910652190615	-0.0197539018760138	-0.0257805446792372	-0.0125967361256434	5	2000
N60_H30	Excit	Expected_count	precision	0.933333333333333	0.8125	1	-0.0242424242424243	-0.0833333333333334	0	5	2000
N60_H30	Excit	Expected_count	recall	0.07	0.035	0.105	-0.02	-0.035	-0.005	5	2000
N60_H30	Excit	Expected_count	median_recovery	0.826577951061325	0.820597142050836	0.832175793279733	0.035174240340096	0.0182693540188055	0.0478358242148925	5	2000
N60_H30	Excit	GAM6	precision	0.909090909090909	0.733333333333333	1	0	0	0	5	2000
N60_H30	Excit	GAM6	recall	0.05	0.02	0.08	0	0	0	5	2000
N60_H30	Excit	GAM6	median_recovery	0.861752191401421	0.845399996080621	0.876472609436271	0	0	0	5	2000
N60_H30	Excit	Random	precision	0.911642411642412	0.800936768149883	1	-0.00255150255150249	-0.0715556271113373	0.0184523809523811	5	2000
N60_H30	Excit	Random	recall	0.04385	0.02485	0.06285	0.00615	-0.01265	0.02995	5	2000
N60_H30	Excit	Random	median_recovery	0.704494692693313	0.675561857533077	0.727577202122353	0.157257498708107	0.137704922071396	0.184459801152588	5	2000
N60_H30	Immune	Contribution	precision							5	2000
N60_H30	Immune	Contribution	recall							5	2000
N60_H30	Immune	Contribution	median_recovery							5	2000
N60_H30	Immune	Expected_count	precision							5	2000
N60_H30	Immune	Expected_count	recall							5	2000
N60_H30	Immune	Expected_count	median_recovery							5	2000
N60_H30	Immune	GAM6	precision							5	2000
N60_H30	Immune	GAM6	recall							5	2000
N60_H30	Immune	GAM6	median_recovery							5	2000
N60_H30	Immune	Random	precision							5	2000
N60_H30	Immune	Random	recall							5	2000
N60_H30	Immune	Random	median_recovery							5	2000
N60_H30	Inhib	Contribution	precision	0.333333333333333	0	0.666666666666667	-0.0476190476190476	-0.15	0.166666666666667	5	2000
N60_H30	Inhib	Contribution	recall	0.015	0	0.035	-0.005	-0.015	0	5	2000
N60_H30	Inhib	Contribution	median_recovery	0.254604333880998	0.227566598974153	0.281642068787843	-0.000679360950720798	-0.0216483906953422	0.0170479756098031	5	2000
N60_H30	Inhib	Expected_count	precision	0.285714285714286	0.0666666666666667	0.555555555555556	0	-0.142857142857143	0.25	5	2000
N60_H30	Inhib	Expected_count	recall	0.02	0.005	0.035	-0.01	-0.02	0	5	2000
N60_H30	Inhib	Expected_count	median_recovery	0.221792180696203	0.204931471738067	0.241825637913035	0.0321327922340745	0.010137658081798	0.05240959308999	5	2000
N60_H30	Inhib	GAM6	precision	0.285714285714286	0	0.666666666666667	0	0	0	5	2000
N60_H30	Inhib	GAM6	recall	0.01	0	0.02	0	0	0	5	2000
N60_H30	Inhib	GAM6	median_recovery	0.253924972930277	0.230829219748759	0.276903998127933	0	0	0	5	2000
N60_H30	Inhib	Random	precision	0.263513513513514	0.0582677165354331	0.616379310344828	0.0222007722007722	-0.109792284866469	0.148550724637681	5	2000
N60_H30	Inhib	Random	recall	0.00975	0.00185	0.01765	0.000249999999999998	-0.0047	0.0042	5	2000
N60_H30	Inhib	Random	median_recovery	0.177788425903903	0.168959201916969	0.185155777187302	0.0761365470263748	0.0577313064135376	0.0927382973415393	5	2000
N60_H30	Oligo	Contribution	precision	0.333333333333333	0	0.75	0.0952380952380952	0	0.125	5	2000
N60_H30	Oligo	Contribution	recall	0.015	0	0.045	0	0	0	5	2000
N60_H30	Oligo	Contribution	median_recovery	0.448070925586942	0.418430350963057	0.474752544618278	-0.0075027420076193	-0.0198845324809204	0.00581897088909106	5	2000
N60_H30	Oligo	Expected_count	precision	0.357142857142857	0	0.722222222222222	0.0714285714285714	-0.285714285714286	0.192307692307692	5	2000
N60_H30	Oligo	Expected_count	recall	0.025	0	0.065	-0.01	-0.02	0	5	2000
N60_H30	Oligo	Expected_count	median_recovery	0.365996636168504	0.347566409265446	0.383224224724666	0.074571547410819	0.042526744434789	0.106616350386849	5	2000
N60_H30	Oligo	GAM6	precision	0.428571428571429	0	0.75	0	0	0	5	2000
N60_H30	Oligo	GAM6	recall	0.015	0	0.045	0	0	0	5	2000
N60_H30	Oligo	GAM6	median_recovery	0.440568183579323	0.401398226024379	0.479738141134267	0	0	0	5	2000
N60_H30	Oligo	Random	precision	0.315428571428571	0.0737327188940092	0.582894736842105	0.113142857142857	-0.3625	0.309873949579832	5	2000
N60_H30	Oligo	Random	recall	0.0138	0.004	0.0274525	0.0012	-0.01015	0.0195	5	2000
N60_H30	Oligo	Random	median_recovery	0.269735968418632	0.251568968339149	0.284670996934632	0.170832215160691	0.146803101442037	0.195281890508798	5	2000
N60_H30	OPC	Contribution	precision	0	0	0	0	0	0	5	2000
N60_H30	OPC	Contribution	recall							5	2000
N60_H30	OPC	Contribution	median_recovery	0.160146732277124	0.143752478572037	0.175207963220001	-0.0106566339453969	-0.0220348934541884	0.00324644252869244	5	2000
N60_H30	OPC	Expected_count	precision	0	0	0	0	0	0	5	2000
N60_H30	OPC	Expected_count	recall							5	2000
N60_H30	OPC	Expected_count	median_recovery	0.115328777795411	0.107752216563246	0.125671779186083	0.034161320536316	0.0080710752807622	0.0610172654623544	5	2000
N60_H30	OPC	GAM6	precision	0	0	0	0	0	0	5	2000
N60_H30	OPC	GAM6	recall							5	2000
N60_H30	OPC	GAM6	median_recovery	0.149490098331727	0.126485222658914	0.175286582892815	0	0	0	5	2000
N60_H30	OPC	Random	precision	0	0	0	0	0	0	5	2000
N60_H30	OPC	Random	recall							5	2000
N60_H30	OPC	Random	median_recovery	0.082757998798343	0.0726614323711881	0.0934327471869556	0.0667320995333838	0.0451334290827657	0.0923323588622615	5	2000
N60_H30	Vascular	Contribution	precision	0	0	0				5	2000
N60_H30	Vascular	Contribution	recall							5	2000
N60_H30	Vascular	Contribution	median_recovery							5	2000
N60_H30	Vascular	Expected_count	precision	0	0	0				5	2000
N60_H30	Vascular	Expected_count	recall							5	2000
N60_H30	Vascular	Expected_count	median_recovery							5	2000
N60_H30	Vascular	GAM6	precision							5	2000
N60_H30	Vascular	GAM6	recall							5	2000
N60_H30	Vascular	GAM6	median_recovery							5	2000
N60_H30	Vascular	Random	precision	0	0	0				5	2000
N60_H30	Vascular	Random	recall							5	2000
N60_H30	Vascular	Random	median_recovery							5	2000
