## Additional file 6: Supplementary Tables S36-S42 for "CDSeq2 integrates individual-level cell-type expression deconvolution with recoverability-guided prioritization": S42_donor_expression_support.csv

engine	donor_index	cell_type	modeled_library	zero_genes	gene_count
CDSeq2	1	Astro	317118.58	0	2000
CDSeq2	1	Excit	4207092.66000001	0	2000
CDSeq2	1	Inhib	887049.53	0	2000
CDSeq2	1	Oligo	860286.64	0	2000
CDSeq2	1	OPC	158635.35	0	2000
CDSeq2	1	Immune	167306.59	0	2000
CDSeq2	1	Vascular	12278.65	0	2000
CDSeq2	2	Astro	316241.140000001	0	2000
CDSeq2	2	Excit	4196262.71999999	0	2000
CDSeq2	2	Inhib	760894.829999999	0	2000
CDSeq2	2	Oligo	1148639.09	0	2000
CDSeq2	2	OPC	184522.2	0	2000
CDSeq2	2	Immune	179781.62	0	2000
CDSeq2	2	Vascular	5967.4	0	2000
CDSeq2	3	Astro	8319.20000000002	200	2000
CDSeq2	3	Excit	7221.05	207	2000
CDSeq2	3	Inhib	3558.46000000001	245	2000
CDSeq2	3	Oligo	8855.18000000002	204	2000
CDSeq2	3	OPC	3473.17	260	2000
CDSeq2	3	Immune	6557.61000000001	189	2000
CDSeq2	3	Vascular	2737.33	174	2000
CDSeq2	4	Astro	128211.59	1	2000
CDSeq2	4	Excit	5284644.64000001	0	2000
CDSeq2	4	Inhib	714872.04	0	2000
CDSeq2	4	Oligo	1366757.34	0	2000
CDSeq2	4	OPC	243142.35	0	2000
CDSeq2	4	Immune	17742.2500000001	10	2000
CDSeq2	4	Vascular	7108.79	0	2000
CDSeq2	5	Astro	433877.250000001	0	2000
CDSeq2	5	Excit	7291392.71000001	0	2000
CDSeq2	5	Inhib	1139811.18	0	2000
CDSeq2	5	Oligo	185631.79	0	2000
CDSeq2	5	OPC	122856	1	2000
CDSeq2	5	Immune	39318.87	0	2000
CDSeq2	5	Vascular	8263.19999999998	0	2000
CDSeq2	6	Astro	367271.42	0	2000
CDSeq2	6	Excit	4992163.81999999	0	2000
CDSeq2	6	Inhib	1294597.22	0	2000
CDSeq2	6	Oligo	237953.29	0	2000
CDSeq2	6	OPC	204358.63	0	2000
CDSeq2	6	Immune	63269.11	2	2000
CDSeq2	6	Vascular	6870.50999999999	0	2000
CDSeq2	7	Astro	130486.66	0	2000
CDSeq2	7	Excit	4748460.16999999	0	2000
CDSeq2	7	Inhib	670572.33	0	2000
CDSeq2	7	Oligo	380179.99	0	2000
CDSeq2	7	OPC	158659.29	1	2000
CDSeq2	7	Immune	23622.29	10	2000
CDSeq2	7	Vascular	3949.27	0	2000
CDSeq2	8	Astro	103577.44	1	2000
CDSeq2	8	Excit	2483369.41	0	2000
CDSeq2	8	Inhib	469385.679999999	0	2000
CDSeq2	8	Oligo	1673116.4	0	2000
CDSeq2	8	OPC	117987.01	2	2000
CDSeq2	8	Immune	21921.33	12	2000
CDSeq2	8	Vascular	156.73	615	2000
CDSeq2	9	Astro	76706.8100000001	1	2000
CDSeq2	9	Excit	6074878.94	0	2000
CDSeq2	9	Inhib	729298.760000001	0	2000
CDSeq2	9	Oligo	466657.68	0	2000
CDSeq2	9	OPC	365685.9	0	2000
CDSeq2	9	Immune	62802.4700000001	1	2000
CDSeq2	9	Vascular	98.4400000000006	803	2000
CDSeq2	10	Astro	371076.84	0	2000
CDSeq2	10	Excit	4406345.61000001	0	2000
CDSeq2	10	Inhib	709431.459999999	0	2000
CDSeq2	10	Oligo	1056461.85	0	2000
CDSeq2	10	OPC	324839.26	0	2000
CDSeq2	10	Immune	70940.31	0	2000
CDSeq2	10	Vascular	8964.67	0	2000
CDSeq2	11	Astro	259000.42	0	2000
CDSeq2	11	Excit	4659003.12999999	0	2000
CDSeq2	11	Inhib	928702.64	0	2000
CDSeq2	11	Oligo	1343591.21	0	2000
CDSeq2	11	OPC	213286.38	0	2000
CDSeq2	11	Immune	58067.39	0	2000
CDSeq2	11	Vascular	4124.83000000001	1	2000
CDSeq2	12	Astro	121505.11	1	2000
CDSeq2	12	Excit	2011020.46	0	2000
CDSeq2	12	Inhib	429950.53	0	2000
CDSeq2	12	Oligo	1721034.71	0	2000
CDSeq2	12	OPC	143719.11	0	2000
CDSeq2	12	Immune	9135.38000000002	37	2000
CDSeq2	12	Vascular	112.700000000001	762	2000
CDSeq2	13	Astro	214961.6	1	2000
CDSeq2	13	Excit	3386216.37000001	0	2000
CDSeq2	13	Inhib	419891.12	0	2000
CDSeq2	13	Oligo	1318286.41	0	2000
CDSeq2	13	OPC	419253.86	0	2000
CDSeq2	13	Immune	29986.92	8	2000
CDSeq2	13	Vascular	452.719999999997	285	2000
CDSeq2	14	Astro	161756.59	1	2000
CDSeq2	14	Excit	4143612.26	0	2000
CDSeq2	14	Inhib	401953.379999999	1	2000
CDSeq2	14	Oligo	1350037.24	0	2000
CDSeq2	14	OPC	389124.33	1	2000
CDSeq2	14	Immune	99444.62	0	2000
CDSeq2	14	Vascular	1296.57999999999	65	2000
CDSeq2	15	Astro	306785.97	0	2000
CDSeq2	15	Excit	5593814.82	0	2000
CDSeq2	15	Inhib	1012305.59	1	2000
CDSeq2	15	Oligo	374316.35	0	2000
CDSeq2	15	OPC	425431.13	0	2000
CDSeq2	15	Immune	89001.07	1	2000
CDSeq2	15	Vascular	1663.06999999999	20	2000
CDSeq2	16	Astro	113157.81	2	2000
CDSeq2	16	Excit	7936073.24000001	0	2000
CDSeq2	16	Inhib	1761937.79	0	2000
CDSeq2	16	Oligo	1522174.68	0	2000
CDSeq2	16	OPC	350072.52	0	2000
CDSeq2	16	Immune	22255.0400000001	10	2000
CDSeq2	16	Vascular	1469.91999999999	30	2000
CDSeq2	17	Astro	305494.35	0	2000
CDSeq2	17	Excit	5326636.22000001	0	2000
CDSeq2	17	Inhib	632939.870000001	0	2000
CDSeq2	17	Oligo	1023825.18	0	2000
CDSeq2	17	OPC	423954.53	0	2000
CDSeq2	17	Immune	113991.97	0	2000
CDSeq2	17	Vascular	5183.88000000001	1	2000
CDSeq2	18	Astro	11789.4	44	2000
CDSeq2	18	Excit	188073.55	6	2000
CDSeq2	18	Inhib	18645.96	29	2000
CDSeq2	18	Oligo	35770.23	13	2000
CDSeq2	18	OPC	5573.26000000001	99	2000
CDSeq2	18	Immune	10656.84	36	2000
CDSeq2	18	Vascular	2875.75999999999	20	2000
CDSeq2	19	Astro	450318.48	0	2000
CDSeq2	19	Excit	5313679.7	0	2000
CDSeq2	19	Inhib	654559.17	0	2000
CDSeq2	19	Oligo	520071.63	0	2000
CDSeq2	19	OPC	514260.1	0	2000
CDSeq2	19	Immune	72557.9100000002	0	2000
CDSeq2	19	Vascular	6860.01	0	2000
CDSeq2	20	Astro	28529.73	15	2000
CDSeq2	20	Excit	1932681.2	0	2000
CDSeq2	20	Inhib	411397.23	0	2000
CDSeq2	20	Oligo	16948.45	31	2000
CDSeq2	20	OPC	79102.8999999998	7	2000
CDSeq2	20	Immune	11135.05	36	2000
CDSeq2	20	Vascular	9.43999999999993	1579	2000
CDSeq2	21	Astro	212498.82	0	2000
CDSeq2	21	Excit	4811039.6	0	2000
CDSeq2	21	Inhib	875315.649999998	0	2000
CDSeq2	21	Oligo	1822423.17	0	2000
CDSeq2	21	OPC	189228.98	0	2000
CDSeq2	21	Immune	55301.65	1	2000
CDSeq2	21	Vascular	7761.13	0	2000
CDSeq2	22	Astro	248284	0	2000
CDSeq2	22	Excit	2529086.27	0	2000
CDSeq2	22	Inhib	418046.11	0	2000
CDSeq2	22	Oligo	168754.77	0	2000
CDSeq2	22	OPC	129974.19	1	2000
CDSeq2	22	Immune	14966.02	15	2000
CDSeq2	22	Vascular	4439.64000000001	1	2000
CDSeq2	23	Astro	332676.91	0	2000
CDSeq2	23	Excit	10364346.6	0	2000
CDSeq2	23	Inhib	793986.76	0	2000
CDSeq2	23	Oligo	611756.2	0	2000
CDSeq2	23	OPC	736320.680000001	0	2000
CDSeq2	23	Immune	21359.52	8	2000
CDSeq2	23	Vascular	12970.33	0	2000
CDSeq2	24	Astro	25390.1	18	2000
CDSeq2	24	Excit	972245.379999999	0	2000
CDSeq2	24	Inhib	105226.78	2	2000
CDSeq2	24	Oligo	71243.92	4	2000
CDSeq2	24	OPC	33691.3700000001	11	2000
CDSeq2	24	Immune	7036.08	44	2000
CDSeq2	24	Vascular	996.369999999992	68	2000
CDSeq2	25	Astro	98076.5899999998	1	2000
CDSeq2	25	Excit	3953124	0	2000
CDSeq2	25	Inhib	585574.530000001	0	2000
CDSeq2	25	Oligo	340973.06	0	2000
CDSeq2	25	OPC	98103.9399999999	0	2000
CDSeq2	25	Immune	10220.42	30	2000
CDSeq2	25	Vascular	6526.46	0	2000
CDSeq2	26	Astro	15419.13	31	2000
CDSeq2	26	Excit	1206116.72	1	2000
CDSeq2	26	Inhib	92555.66	2	2000
CDSeq2	26	Oligo	65568.87	6	2000
CDSeq2	26	OPC	43301.4700000001	14	2000
CDSeq2	26	Immune	8541.11000000002	36	2000
CDSeq2	26	Vascular	3492.04	4	2000
CDSeq2	27	Astro	163462.62	5	2000
CDSeq2	27	Excit	517342.189999999	2	2000
CDSeq2	27	Inhib	176320.9	4	2000
CDSeq2	27	Oligo	499760.42	2	2000
CDSeq2	27	OPC	180656.09	3	2000
CDSeq2	27	Immune	35368.17	10	2000
CDSeq2	27	Vascular	15852.61	2	2000
CDSeq2	28	Astro	299706.08	0	2000
CDSeq2	28	Excit	6002629.02	0	2000
CDSeq2	28	Inhib	855595.560000002	0	2000
CDSeq2	28	Oligo	1263883.63	0	2000
CDSeq2	28	OPC	215478.84	1	2000
CDSeq2	28	Immune	71225.6399999999	0	2000
CDSeq2	28	Vascular	13463.23	0	2000
CDSeq2	29	Astro	240274.15	0	2000
CDSeq2	29	Excit	4108302.25	0	2000
CDSeq2	29	Inhib	752153.76	0	2000
CDSeq2	29	Oligo	368944.75	0	2000
CDSeq2	29	OPC	192060.26	0	2000
CDSeq2	29	Immune	31974.11	1	2000
CDSeq2	29	Vascular	4851.72000000002	1	2000
CDSeq2	30	Astro	66350.57	3	2000
CDSeq2	30	Excit	2712774.3	0	2000
CDSeq2	30	Inhib	648453.18	0	2000
CDSeq2	30	Oligo	370814.08	0	2000
CDSeq2	30	OPC	250332.05	0	2000
CDSeq2	30	Immune	54577.6299999999	4	2000
CDSeq2	30	Vascular	3293.19000000001	6	2000
CDSeq2	31	Astro	227588.87	0	2000
CDSeq2	31	Excit	10916786.33	0	2000
CDSeq2	31	Inhib	2165452.95	0	2000
CDSeq2	31	Oligo	2273004.03	0	2000
CDSeq2	31	OPC	196200.12	0	2000
CDSeq2	31	Immune	117139.97	0	2000
CDSeq2	31	Vascular	32573.73	0	2000
CDSeq2	32	Astro	72177.39	0	2000
CDSeq2	32	Excit	2251809.77	0	2000
CDSeq2	32	Inhib	143583.74	0	2000
CDSeq2	32	Oligo	66845.2	1	2000
CDSeq2	32	OPC	42943.3199999999	8	2000
CDSeq2	32	Immune	7635.30000000001	37	2000
CDSeq2	32	Vascular	19200.28	0	2000
CDSeq2	33	Astro	237992.81	0	2000
CDSeq2	33	Excit	5733912.68999999	0	2000
CDSeq2	33	Inhib	1085024.47	0	2000
CDSeq2	33	Oligo	1135800.82	0	2000
CDSeq2	33	OPC	190456.4	1	2000
CDSeq2	33	Immune	46138.7600000001	1	2000
CDSeq2	33	Vascular	2559.04999999999	4	2000
CDSeq2	34	Astro	36226.42	24	2000
CDSeq2	34	Excit	229766	9	2000
CDSeq2	34	Inhib	14761.53	42	2000
CDSeq2	34	Oligo	58162.31	13	2000
CDSeq2	34	OPC	26172.12	31	2000
CDSeq2	34	Immune	2978.26000000001	149	2000
CDSeq2	34	Vascular	483.359999999998	253	2000
CDSeq2	35	Astro	185526.35	0	2000
CDSeq2	35	Excit	3237014.79	0	2000
CDSeq2	35	Inhib	673263.120000002	0	2000
CDSeq2	35	Oligo	280567.88	0	2000
CDSeq2	35	OPC	158980.17	0	2000
CDSeq2	35	Immune	34172.26	2	2000
CDSeq2	35	Vascular	2079.42999999999	16	2000
CDSeq2	36	Astro	283619.44	0	2000
CDSeq2	36	Excit	2361399.61	0	2000
CDSeq2	36	Inhib	135926.66	1	2000
CDSeq2	36	Oligo	1564253.33	0	2000
CDSeq2	36	OPC	126154.29	4	2000
CDSeq2	36	Immune	33876.76	7	2000
CDSeq2	36	Vascular	2290.90999999999	28	2000
CDSeq2	37	Astro	36628.61	14	2000
CDSeq2	37	Excit	684527.25	0	2000
CDSeq2	37	Inhib	48007.2799999999	7	2000
CDSeq2	37	Oligo	169923.69	0	2000
CDSeq2	37	OPC	31237.36	19	2000
CDSeq2	37	Immune	7707.44000000003	49	2000
CDSeq2	37	Vascular	2964.37	11	2000
CDSeq2	38	Astro	124.830000000001	903	2000
CDSeq2	38	Excit	3784020.36	22	2000
CDSeq2	38	Inhib	4.79999999999998	1744	2000
CDSeq2	38	Oligo	26904.28	72	2000
CDSeq2	38	OPC	15.1599999999999	1536	2000
CDSeq2	38	Immune	4506.48000000002	169	2000
CDSeq2	38	Vascular	14.0899999999999	1508	2000
CDSeq2	39	Astro	127201.5	0	2000
CDSeq2	39	Excit	3978551.1	0	2000
CDSeq2	39	Inhib	999589.540000001	0	2000
CDSeq2	39	Oligo	2205110.57	0	2000
CDSeq2	39	OPC	211033.879999999	1	2000
CDSeq2	39	Immune	73529.91	0	2000
CDSeq2	39	Vascular	4361.50000000001	3	2000
CDSeq2	40	Astro	5535.63000000002	87	2000
CDSeq2	40	Excit	512348.040000001	5	2000
CDSeq2	40	Inhib	25195.86	21	2000
CDSeq2	40	Oligo	26309.33	14	2000
CDSeq2	40	OPC	6337.28	79	2000
CDSeq2	40	Immune	6746.48000000001	53	2000
CDSeq2	40	Vascular	3156.37999999999	12	2000
Observed	1	Astro	333012	160	2000
Observed	1	Excit	3866199	5	2000
Observed	1	Inhib	1018849	36	2000
Observed	1	Oligo	1049358	38	2000
Observed	1	OPC	140830	286	2000
Observed	1	Immune	189527	245	2000
Observed	1	Vascular	11993	810	2000
Observed	2	Astro	407588	120	2000
Observed	2	Excit	3845694	3	2000
Observed	2	Inhib	992526	25	2000
Observed	2	Oligo	1130488	42	2000
Observed	2	OPC	183414	233	2000
Observed	2	Immune	227333	184	2000
Observed	2	Vascular	5266	1066	2000
Observed	3	Astro	7860	935	2000
Observed	3	Excit	5558	978	2000
Observed	3	Inhib	5839	981	2000
Observed	3	Oligo	9525	901	2000
Observed	3	OPC	3497	1243	2000
Observed	3	Immune	5554	993	2000
Observed	3	Vascular	2889	1141	2000
Observed	4	Astro	141818	319	2000
Observed	4	Excit	5081379	8	2000
Observed	4	Inhib	901695	60	2000
Observed	4	Oligo	1365551	48	2000
Observed	4	OPC	233183	216	2000
Observed	4	Immune	31731	651	2000
Observed	4	Vascular	7122	1072	2000
Observed	5	Astro	454924	80	2000
Observed	5	Excit	6844743	1	2000
Observed	5	Inhib	1590766	11	2000
Observed	5	Oligo	171690	201	2000
Observed	5	OPC	85365	302	2000
Observed	5	Immune	53955	327	2000
Observed	5	Vascular	19708	515	2000
Observed	6	Astro	366420	124	2000
Observed	6	Excit	4610082	4	2000
Observed	6	Inhib	1673769	20	2000
Observed	6	Oligo	243100	206	2000
Observed	6	OPC	171966	224	2000
Observed	6	Immune	77583	333	2000
Observed	6	Vascular	23564	507	2000
Observed	7	Astro	132409	299	2000
Observed	7	Excit	4621431	11	2000
Observed	7	Inhib	822868	54	2000
Observed	7	Oligo	377815	146	2000
Observed	7	OPC	126154	328	2000
Observed	7	Immune	28011	660	2000
Observed	7	Vascular	7242	961	2000
Observed	8	Astro	108713	339	2000
Observed	8	Excit	2405428	22	2000
Observed	8	Inhib	626629	50	2000
Observed	8	Oligo	1592460	23	2000
Observed	8	OPC	105070	346	2000
Observed	8	Immune	27633	570	2000
Observed	8	Vascular	3581	1130	2000
Observed	9	Astro	94081	412	2000
Observed	9	Excit	5804451	4	2000
Observed	9	Inhib	964870	52	2000
Observed	9	Oligo	510869	166	2000
Observed	9	OPC	309004	235	2000
Observed	9	Immune	83011	417	2000
Observed	9	Vascular	9843	894	2000
Observed	10	Astro	434036	113	2000
Observed	10	Excit	4267509	3	2000
Observed	10	Inhib	777375	40	2000
Observed	10	Oligo	1071727	42	2000
Observed	10	OPC	298432	170	2000
Observed	10	Immune	85403	362	2000
Observed	10	Vascular	13578	756	2000
Observed	11	Astro	281457	126	2000
Observed	11	Excit	4483904	6	2000
Observed	11	Inhib	1034175	38	2000
Observed	11	Oligo	1438429	30	2000
Observed	11	OPC	152789	260	2000
Observed	11	Immune	69189	379	2000
Observed	11	Vascular	5833	1059	2000
Observed	12	Astro	129894	315	2000
Observed	12	Excit	2063936	30	2000
Observed	12	Inhib	453285	116	2000
Observed	12	Oligo	1648552	52	2000
Observed	12	OPC	115995	365	2000
Observed	12	Immune	14916	831	2000
Observed	12	Vascular	9900	870	2000
Observed	13	Astro	221802	241	2000
Observed	13	Excit	3335791	5	2000
Observed	13	Inhib	460485	84	2000
Observed	13	Oligo	1341931	76	2000
Observed	13	OPC	369758	190	2000
Observed	13	Immune	45483	538	2000
Observed	13	Vascular	13799	795	2000
Observed	14	Astro	189833	242	2000
Observed	14	Excit	3921758	4	2000
Observed	14	Inhib	537380	78	2000
Observed	14	Oligo	1390235	35	2000
Observed	14	OPC	352227	192	2000
Observed	14	Immune	136399	328	2000
Observed	14	Vascular	19393	691	2000
Observed	15	Astro	551552	112	2000
Observed	15	Excit	4956826	3	2000
Observed	15	Inhib	1287373	27	2000
Observed	15	Oligo	460130	131	2000
Observed	15	OPC	434131	140	2000
Observed	15	Immune	110458	360	2000
Observed	15	Vascular	2848	1298	2000
Observed	16	Astro	139982	295	2000
Observed	16	Excit	7636751	3	2000
Observed	16	Inhib	2043455	18	2000
Observed	16	Oligo	1515219	36	2000
Observed	16	OPC	316420	184	2000
Observed	16	Immune	44361	493	2000
Observed	16	Vascular	10953	747	2000
Observed	17	Astro	350727	189	2000
Observed	17	Excit	4856118	7	2000
Observed	17	Inhib	928160	44	2000
Observed	17	Oligo	1137390	53	2000
Observed	17	OPC	402254	172	2000
Observed	17	Immune	143273	324	2000
Observed	17	Vascular	14104	783	2000
Observed	18	Astro	10532	728	2000
Observed	18	Excit	192864	79	2000
Observed	18	Inhib	23867	409	2000
Observed	18	Oligo	32710	451	2000
Observed	18	OPC	5225	1030	2000
Observed	18	Immune	7708	830	2000
Observed	18	Vascular	479	1705	2000
Observed	19	Astro	456854	90	2000
Observed	19	Excit	4998492	4	2000
Observed	19	Inhib	903501	42	2000
Observed	19	Oligo	531263	103	2000
Observed	19	OPC	518718	102	2000
Observed	19	Immune	86657	337	2000
Observed	19	Vascular	36822	360	2000
Observed	20	Astro	56550	521	2000
Observed	20	Excit	1655906	18	2000
Observed	20	Inhib	629855	79	2000
Observed	20	Oligo	40363	599	2000
Observed	20	OPC	72831	520	2000
Observed	20	Immune	22222	706	2000
Observed	20	Vascular	2077	1335	2000
Observed	21	Astro	230943	149	2000
Observed	21	Excit	4769813	5	2000
Observed	21	Inhib	967539	44	2000
Observed	21	Oligo	1766637	28	2000
Observed	21	OPC	170163	237	2000
Observed	21	Immune	59017	438	2000
Observed	21	Vascular	9457	867	2000
Observed	22	Astro	249120	255	2000
Observed	22	Excit	2371218	28	2000
Observed	22	Inhib	578747	107	2000
Observed	22	Oligo	169215	384	2000
Observed	22	OPC	110235	437	2000
Observed	22	Immune	21165	737	2000
Observed	22	Vascular	13851	753	2000
Observed	23	Astro	474282	73	2000
Observed	23	Excit	9578556	3	2000
Observed	23	Inhib	1183741	25	2000
Observed	23	Oligo	810852	94	2000
Observed	23	OPC	772028	71	2000
Observed	23	Immune	31149	646	2000
Observed	23	Vascular	22809	689	2000
Observed	24	Astro	22220	599	2000
Observed	24	Excit	959519	31	2000
Observed	24	Inhib	131519	160	2000
Observed	24	Oligo	70592	317	2000
Observed	24	OPC	26384	587	2000
Observed	24	Immune	4495	1094	2000
Observed	24	Vascular	1101	1487	2000
Observed	25	Astro	98556	343	2000
Observed	25	Excit	3890263	8	2000
Observed	25	Inhib	657563	62	2000
Observed	25	Oligo	342799	172	2000
Observed	25	OPC	85609	355	2000
Observed	25	Immune	10996	855	2000
Observed	25	Vascular	6813	997	2000
Observed	26	Astro	16302	686	2000
Observed	26	Excit	1205800	12	2000
Observed	26	Inhib	98838	183	2000
Observed	26	Oligo	69031	303	2000
Observed	26	OPC	34614	493	2000
Observed	26	Immune	6991	957	2000
Observed	26	Vascular	3419	1137	2000
Observed	27	Astro	178329	257	2000
Observed	27	Excit	576502	76	2000
Observed	27	Inhib	131231	265	2000
Observed	27	Oligo	496286	164	2000
Observed	27	OPC	161554	329	2000
Observed	27	Immune	33169	677	2000
Observed	27	Vascular	11692	834	2000
Observed	28	Astro	345835	138	2000
Observed	28	Excit	5848728	2	2000
Observed	28	Inhib	869218	30	2000
Observed	28	Oligo	1300787	27	2000
Observed	28	OPC	227699	187	2000
Observed	28	Immune	109266	289	2000
Observed	28	Vascular	20449	649	2000
Observed	29	Astro	240607	177	2000
Observed	29	Excit	4020835	10	2000
Observed	29	Inhib	857201	47	2000
Observed	29	Oligo	360069	181	2000
Observed	29	OPC	171149	219	2000
Observed	29	Immune	39627	521	2000
Observed	29	Vascular	9073	875	2000
Observed	30	Astro	83553	422	2000
Observed	30	Excit	2541222	9	2000
Observed	30	Inhib	782435	54	2000
Observed	30	Oligo	388561	147	2000
Observed	30	OPC	235044	240	2000
Observed	30	Immune	69155	453	2000
Observed	30	Vascular	6625	1008	2000
Observed	31	Astro	336029	122	2000
Observed	31	Excit	10224318	1	2000
Observed	31	Inhib	2700421	6	2000
Observed	31	Oligo	2296741	7	2000
Observed	31	OPC	200828	186	2000
Observed	31	Immune	124949	220	2000
Observed	31	Vascular	45460	377	2000
Observed	32	Astro	79330	287	2000
Observed	32	Excit	2095755	5	2000
Observed	32	Inhib	288787	63	2000
Observed	32	Oligo	65933	333	2000
Observed	32	OPC	43254	456	2000
Observed	32	Immune	6683	958	2000
Observed	32	Vascular	24453	522	2000
Observed	33	Astro	249729	195	2000
Observed	33	Excit	5420953	3	2000
Observed	33	Inhib	1334889	19	2000
Observed	33	Oligo	1181459	38	2000
Observed	33	OPC	183697	213	2000
Observed	33	Immune	51700	457	2000
Observed	33	Vascular	9458	822	2000
Observed	34	Astro	35601	500	2000
Observed	34	Excit	229973	113	2000
Observed	34	Inhib	15968	644	2000
Observed	34	Oligo	56324	421	2000
Observed	34	OPC	27968	550	2000
Observed	34	Immune	2498	1346	2000
Observed	34	Vascular	218	1845	2000
Observed	35	Astro	169741	229	2000
Observed	35	Excit	3171157	3	2000
Observed	35	Inhib	794373	22	2000
Observed	35	Oligo	269122	209	2000
Observed	35	OPC	123918	277	2000
Observed	35	Immune	35684	561	2000
Observed	35	Vascular	7609	918	2000
Observed	36	Astro	378764	193	2000
Observed	36	Excit	2077497	11	2000
Observed	36	Inhib	230443	165	2000
Observed	36	Oligo	1664218	49	2000
Observed	36	OPC	96922	424	2000
Observed	36	Immune	45668	542	2000
Observed	36	Vascular	14009	756	2000
Observed	37	Astro	38521	407	2000
Observed	37	Excit	682774	32	2000
Observed	37	Inhib	59158	266	2000
Observed	37	Oligo	162614	159	2000
Observed	37	OPC	30750	505	2000
Observed	37	Immune	5948	968	2000
Observed	37	Vascular	1231	1495	2000
Observed	38	Astro	130696	304	2000
Observed	38	Excit	3592324	46	2000
Observed	38	Inhib	2054	1388	2000
Observed	38	Oligo	42303	631	2000
Observed	38	OPC	32166	577	2000
Observed	38	Immune	12999	847	2000
Observed	38	Vascular	3048	1247	2000
Observed	39	Astro	145171	239	2000
Observed	39	Excit	4057814	4	2000
Observed	39	Inhib	994348	31	2000
Observed	39	Oligo	2131543	21	2000
Observed	39	OPC	180465	203	2000
Observed	39	Immune	79309	355	2000
Observed	39	Vascular	10728	768	2000
Observed	40	Astro	3883	1183	2000
Observed	40	Excit	507521	36	2000
Observed	40	Inhib	41584	312	2000
Observed	40	Oligo	22566	575	2000
Observed	40	OPC	5401	1022	2000
Observed	40	Immune	4239	1080	2000
Observed	40	Vascular	435	1786	2000
